# Decoding MASLD Progression: A Molecular Trajectory-Based Framework for Modelling Disease Dynamics

**DOI:** 10.1101/2025.01.14.632908

**Authors:** Ioannis Kamzolas, Thodoris Koutsandreas, Charlie George Barker, Anna Vathrakokoili Pournara, Harry Weston, Naoto Fujiwara, Yujin Hoshida, Quentin M. Anstee, Michele Vacca, Irene Papatheodorou, Antonio Vidal-Puig, Evangelia Petsalaki

## Abstract

Metabolic Dysfunction-Associated Steatotic Liver Disease (MASLD) has emerged as a silent pandemic, affecting nearly one-third of the global population. MASLD encompasses a spectrum of liver disorders, ranging from simple steatosis to Metabolic Dysfunction-Associated Steatohepatitis (MASH), characterised by lipotoxicity, hepatocellular injury, inflammation, and fibrosis, which can eventually progress to cirrhosis and hepatocellular carcinoma. Despite the progressive nature of MASLD/MASH, current research and clinical practice primarily rely on static, histopathology-defined stages that fail to capture the continuous nature of disease progression.

Here, we present an integrative framework that combines patient pseudo-temporal ordering, network analysis, and cell-type deconvolution to reconstruct the continuous MASLD/MASH trajectory. By analysing patient liver transcriptomic profiles, we position patients along this data-driven trajectory, moving beyond conventional stage-based classifications. This approach reveals the sequence of critical molecular events underlying MASLD/MASH progression, providing mechanistic insights into the disease’s pathophysiology. By integrating these findings with plasma proteomics data, we identify novel trajectory-specific plasma biomarkers that predict disease stage (and trajectory position) independently of histology.

Together, these findings demonstrate the value of trajectory-based frameworks for understanding MASLD pathophysiology and highlight new opportunities for precision diagnosis and therapeutic target prioritisation across the disease spectrum.
