## Supplementary Table 2 for "Decoding MASLD Progression: A Molecular Trajectory-Based Framework for Modelling Disease Dynamics"

### Sheet: Table S2
Supplementary Table 2. Patients' clinical characteristics when divided into CTRL, MASL, MASH F0-1, MASH F2, MASH F3-4. Statistical significance is assessed by ANOVA. The letters next to the values indicate post-hoc analysis significance based on Tukey's test; "[a]" means reference group; when groups show different letters, they should be considered statistically different at the post-hoc comparis…
	CTRL	MASL	MASH F0-1	MASH F2	MASH F3-4	P-Value
N (M/F)	4 (1/3)	47 (27/20)	35 (20/15)	20 (7/13)	30 (12/18)	-
T2DM (Yes/No)	4 (0/4)	47 (14/33)	35 (11/24)	20 (12/7)	30 (20/9)	-
Dataset (UCAM/VCU)	4 (0/4)	47 (19/28)	35 (11/24)	20 (13/7)	30 (15/15)	-
Age (years)	53 ± 9.04	49.85 ± 1.77	49.11 ± 2.1	54.8 ± 1.89	58.4 ± 1.8	0.7
Steatosis	0 ± 0 [a]	1.38 ± 0.13 [b]	1.86 ± 0.13 [b]	2 ± 0.16 [c]	1.8 ± 0.12 [b]	1.75e-05
Inflammation	0 ± 0 [a]	0.96 ± 0.09 [b]	1.2 ± 0.07 [c]	1.35 ± 0.11 [c]	1.5 ± 0.1 [c]	3.9e-07
Ballooning	0 ± 0 [a]	0.13 ± 0.06 [a]	1.34 ± 0.08 [b]	1.3 ± 0.11 [b]	1.5 ± 0.09 [b]	<2e-16
Fibrosis	0 ± 0 [a]	0.64 ± 0.12 [a]	0.86 ± 0.06 [b]	2 ± 0 [c]	3.2 ± 0.07 [d]	<2e-16
NAS	0 ± 0 [a]	2.47 ± 0.17 [b]	4.4 ± 0.15 [c]	4.65 ± 0.27 [c]	4.8 ± 0.18 [c]	<2e-16
