## Supplementary Table 3 for "Decoding MASLD Progression: A Molecular Trajectory-Based Framework for Modelling Disease Dynamics"

### Sheet: Table S3
Supplementary Table 3. Random forest's accuracy and AUC, tested on UCAM/VCU and GUBRA datasets, using the top 145 genes. The UCAM/VCU dataset has been split into training (80%), and test (20%) sets, and the metrics given in the table are the average over 1000 test-set runs. The gene signature predicts the different MASLD characteristics (Steatosis, Inflammation, Ballooning, Fibrosis) and the MASL…
	Steatosis		Ballooning		Inflammation		Fibrosis		MASLD Stage		Datasets: Gubra	MASLD Stage
	S0vs1vs2vs3		B0vs1vs2		I0vs1vs2vs3		F0vs1vs2vs3vs4		CTRL+MASL vs MASHF012 vs 34			CTRL+MASL vs MASHF012 vs 34
Gene Signature	ACC	AUC	ACC	AUC	ACC	AUC	ACC	AUC	ACC	AUC	Gene Signature	ACC	AUC
Top145	57.1	0.66	57.14	0.62	67.9	0.63	50	0.69	44	0.73	Top145	65.2	0.84
Random 20	25	0.58	42.86	0.53	53.5	0.6	46.4	0.59	40	0.56	Random 20	38.25	0.52
Random 145	42.8	0.51	39.29	0.55	64.3	0.61	50	0.64	60	0.63	Random 145	60.13	0.57
Random 5000	46.4	0.7	46.43	0.55	71.4	0.59	39.2	0.6	76	0.67	Random 5000	66.81	0.64
