## Supplementary Table 5 for "Decoding MASLD Progression: A Molecular Trajectory-Based Framework for Modelling Disease Dynamics"

### Sheet: Table S10 - Samples_in_sws
Supplementary Table 5. Patient assignment to each of the 13 Sliding Windows (SWs)
sw	samples
SW_1	Sample 71;Sample 72;Sample 63;Sample 67;Sample 37;Sample 73;D703_D503;Sample 77;D711_D503;Sample 39;Sample 20;D701_D502;D706_D506;D704_D502;Sample 33;Sample 46;Sample 49;D707_D503;Sample 69;Sample 50;D701_D505;D701_D506;D708_D501;Sample 60
SW_2	Sample 49;D707_D503;Sample 69;Sample 50;D701_D505;D701_D506;D708_D501;Sample 60;D708_D504;Sample 66;Sample 23;Sample 11;D711_D505;Sample 40;Sample 78;Sample 10;Sample 38;D708_D503;Sample 31;Sample 59;Sample 76;Sample 15;D703_D502;Sample 42
SW_3	Sample 38;D708_D503;Sample 31;Sample 59;Sample 76;Sample 15;D703_D502;Sample 42;D712_D502
SW_4	D703_D502;Sample 42;D712_D502;Sample 32;D702_D505;Sample 57;D706_D502;D711_D502;Sample 51;Sample 75;Sample 56;Sample 24
SW_5	Sample 51;Sample 75;Sample 56;Sample 24;Sample 21;Sample 36;Sample 48;Sample 58;Sample 68;Sample 64;D704_D503;D709_D501;D706_D504;Sample 61;D703_D505;D702_D501;D705_D502;D712_D504;Sample 22;Sample 35;Sample 43;Sample 41;D708_D505;Sample 44
SW_6	D705_D502;D712_D504;Sample 22;Sample 35;Sample 43;Sample 41;D708_D505;Sample 44;Sample 52;Sample 28;D710_D502;D708_D506;D704_D505
SW_7	Sample 28;D710_D502;D708_D506;D704_D505;D704_D506;Sample 2;Sample 74;Sample 55;D712_D505;Sample 16;D702_D503;D711_D506;Sample 62;Sample 34;Sample 70
SW_8	D702_D503;D711_D506;Sample 62;Sample 34;Sample 70;D702_D506;Sample 19;D705_D506;Sample 27;D702_D504;Sample 18
SW_9	D705_D506;Sample 27;D702_D504;Sample 18;D712_D506;D710_D503;D707_D505;Sample 4;D709_D504
SW_10	D707_D505;Sample 4;D709_D504;Sample 9;D707_D506;D706_D505;D703_D506;Sample 53;Sample 45;Sample 12;D706_D501;Sample 54
SW_11	Sample 45;Sample 12;D706_D501;Sample 54;D703_D504;D705_D504;D711_D501;Sample 17;Sample 25;Sample 47;D701_D503;Sample 13;Sample 26;D707_D502
SW_12	Sample 47;D701_D503;Sample 13;Sample 26;D707_D502;Sample 6;D705_D503;Sample 14;D704_D504;D709_D506;D710_D504;Sample 3;D708_D502;Sample 65;D707_D504;D703_D501;D701_D504;Sample 1
SW_13	D708_D502;Sample 65;D707_D504;D703_D501;D701_D504;Sample 1;Sample 30;D711_D504;D712_D501;Sample 8;Sample 29;Sample 7
