## Supplementary Table 8 for "Decoding MASLD Progression: A Molecular Trajectory-Based Framework for Modelling Disease Dynamics"

### Sheet: tfs_enrichment_plus_diff
Supplementary Table 8. Transcription Factor (TF) enrichment analysis for each significantly-identified gene module.
	module	database	p.value	adj_p.value	overlap	odds_ratio	found_as_deregulated
E2F6	MEbrown	ENCODE_and_ChEA_Consensus_TFs_from_ChIP-X	0.000155146	0.000461006	451/2026	1.2517	False
YY1	MEbrown	ENCODE_and_ChEA_Consensus_TFs_from_ChIP-X	3.32657e-40	6.91926e-39	554/1781	2.25174	False
CHD1	MEbrown	ENCODE_and_ChEA_Consensus_TFs_from_ChIP-X	0.00400407	0.00946418	105/427	1.37684	False
SRF	MEbrown	ENCODE_and_ChEA_Consensus_TFs_from_ChIP-X	3.11255e-07	1.22193e-06	67/193	2.25566	True
IRF3	MEbrown	ENCODE_and_ChEA_Consensus_TFs_from_ChIP-X	0.00247201	0.00597881	98/389	1.42222	True
MAX	MEbrown	ENCODE_and_ChEA_Consensus_TFs_from_ChIP-X	4.01999e-26	4.64532e-25	427/1420	2.0238	True
SP2	MEbrown	ENCODE_and_ChEA_Consensus_TFs_from_ChIP-X	3.17231e-07	1.22193e-06	176/646	1.61506	False
RCOR1	MEbrown	ENCODE_and_ChEA_Consensus_TFs_from_ChIP-X	0.00577175	0.0130492	113/469	1.3402	False
PML	MEbrown	ENCODE_and_ChEA_Consensus_TFs_from_ChIP-X	2.10349e-31	2.73453e-30	335/978	2.42324	False
CREB1	MEbrown	ENCODE_and_ChEA_Consensus_TFs_from_ChIP-X	2.08008e-25	1.96662e-24	427/1430	2.00063	True
TRIM28	MEbrown	ENCODE_and_ChEA_Consensus_TFs_from_ChIP-X	0.02172	0.0451776	21/70	1.79035	False
ZBTB7A	MEbrown	ENCODE_and_ChEA_Consensus_TFs_from_ChIP-X	0.0139665	0.0302608	296/1369	1.1747	False
ELF1	MEbrown	ENCODE_and_ChEA_Consensus_TFs_from_ChIP-X	2.19109e-51	7.59577e-50	549/1637	2.56069	True
NR2C2	MEbrown	ENCODE_and_ChEA_Consensus_TFs_from_ChIP-X	5.70626e-11	3.12343e-10	89/239	2.54012	True
NFYB	MEbrown	ENCODE_and_ChEA_Consensus_TFs_from_ChIP-X	2.21103e-14	1.43717e-13	585/2353	1.5491	False
GABPA	MEbrown	ENCODE_and_ChEA_Consensus_TFs_from_ChIP-X	3.64667e-71	3.79254e-69	538/1420	3.16526	False
FLI1	MEbrown	ENCODE_and_ChEA_Consensus_TFs_from_ChIP-X	1.07548e-19	9.32081e-19	170/459	2.59112	True
BCL3	MEbrown	ENCODE_and_ChEA_Consensus_TFs_from_ChIP-X	2.86966e-05	9.32638e-05	52/157	2.08911	False
STAT3	MEbrown	ENCODE_and_ChEA_Consensus_TFs_from_ChIP-X	0.00119985	0.0031196	112/444	1.42819	True
MYC	MEbrown	ENCODE_and_ChEA_Consensus_TFs_from_ChIP-X	8.67727e-41	2.25609e-39	363/998	2.71206	True
NELFE	MEbrown	ENCODE_and_ChEA_Consensus_TFs_from_ChIP-X	7.95889e-05	0.000250826	44/131	2.12901	False
YY1	MEbrown	ENCODE_and_ChEA_Consensus_TFs_from_ChIP-X	7.77783e-11	4.04447e-10	84/222	2.60274	False
USF1	MEbrown	ENCODE_and_ChEA_Consensus_TFs_from_ChIP-X	0.000175295	0.000492722	218/908	1.35515	True
SPI1	MEbrown	ENCODE_and_ChEA_Consensus_TFs_from_ChIP-X	2.49103e-05	8.357e-05	247/1016	1.38679	True
HNF4A	MEbrown	ENCODE_and_ChEA_Consensus_TFs_from_ChIP-X	0.000477881	0.00127435	183/759	1.35584	True
EGR1	MEbrown	ENCODE_and_ChEA_Consensus_TFs_from_ChIP-X	0.000131548	0.000402382	95/346	1.60427	True
NFYA	MEbrown	ENCODE_and_ChEA_Consensus_TFs_from_ChIP-X	1.94133e-08	8.77817e-08	360/1451	1.46143	False
TAF7	MEbrown	ENCODE_and_ChEA_Consensus_TFs_from_ChIP-X	2.75932e-14	1.68805e-13	130/360	2.45129	False
E2F1	MEbrown	ENCODE_and_ChEA_Consensus_TFs_from_ChIP-X	3.57264e-07	1.32698e-06	165/599	1.63713	True
CREB1	MEbrown	ENCODE_and_ChEA_Consensus_TFs_from_ChIP-X	5.62065e-10	2.78356e-09	270/1004	1.61946	True
SIN3A	MEbrown	ENCODE_and_ChEA_Consensus_TFs_from_ChIP-X	4.62841e-11	2.67419e-10	215/744	1.78001	False
BCLAF1	MEbrown	ENCODE_and_ChEA_Consensus_TFs_from_ChIP-X	1.33622e-18	9.92623e-18	183/518	2.41006	False
BRCA1	MEbrown	ENCODE_and_ChEA_Consensus_TFs_from_ChIP-X	3.17579e-34	5.5047e-33	600/2060	2.04838	False
KLF4	MEbrown	ENCODE_and_ChEA_Consensus_TFs_from_ChIP-X	0.000168261	0.000486087	160/639	1.42525	False
PBX3	MEbrown	ENCODE_and_ChEA_Consensus_TFs_from_ChIP-X	0.0152028	0.0322671	182/814	1.21856	False
ATF3	MEbrown	ENCODE_and_ChEA_Consensus_TFs_from_ChIP-X	0.00630114	0.013943	23/71	2.00422	False
SIX5	MEbrown	ENCODE_and_ChEA_Consensus_TFs_from_ChIP-X	3.9254e-17	2.72161e-16	228/711	2.09741	False
ATF2	MEbrown	ENCODE_and_ChEA_Consensus_TFs_from_ChIP-X	3.17407e-33	4.71576e-32	543/1823	2.08064	True
ZMIZ1	MEbrown	ENCODE_and_ChEA_Consensus_TFs_from_ChIP-X	2.9933e-09	1.41502e-08	165/562	1.79879	False
TAF1	MEbrown	ENCODE_and_ChEA_Consensus_TFs_from_ChIP-X	7.7399e-63	4.02475e-61	704/2172	2.60399	False
MYC	MEbrown	ENCODE_and_ChEA_Consensus_TFs_from_ChIP-X	9.35541e-26	9.72963e-25	169/408	3.13407	True
ZBTB33	MEbrown	ENCODE_and_ChEA_Consensus_TFs_from_ChIP-X	3.00352e-08	1.30152e-07	133/444	1.83776	False
CTCF	MEbrown	ENCODE_and_ChEA_Consensus_TFs_from_ChIP-X	0.000425631	0.00116488	271/1173	1.2916	False
STAT5A	MEbrown	ENCODE_and_ChEA_Consensus_TFs_from_ChIP-X	0.00207761	0.00514456	36/117	1.86412	True
CEBPD	MEbrown	ENCODE_and_ChEA_Consensus_TFs_from_ChIP-X	0.00175075	0.00444092	111/444	1.41018	False
USF2	MEbrown	ENCODE_and_ChEA_Consensus_TFs_from_ChIP-X	2.87948e-06	1.03264e-05	170/640	1.55444	False
SPI1	MEbrown	ENCODE_and_ChEA_Consensus_TFs_from_ChIP-X	4.11791e-06	1.42754e-05	192/742	1.50331	True
ZNF384	MEbrown	ENCODE_and_ChEA_Consensus_TFs_from_ChIP-X	0.00553518	0.0127924	126/529	1.32153	False
NRF1	MEbrown	ENCODE_and_ChEA_Consensus_TFs_from_ChIP-X	1.04046e-18	8.32372e-18	358/1233	1.86893	False
KAT2A	MEbrown	ENCODE_and_ChEA_Consensus_TFs_from_ChIP-X	1.40641e-07	5.85066e-07	31/64	3.95367	False
AR	MEred	ENCODE_and_ChEA_Consensus_TFs_from_ChIP-X	1.43644e-05	0.000298781	81/719	1.75404	True
SALL4	MEred	ENCODE_and_ChEA_Consensus_TFs_from_ChIP-X	0.00299027	0.0388735	28/228	1.8707	False
NFE2L2	MEred	ENCODE_and_ChEA_Consensus_TFs_from_ChIP-X	5.43792e-09	1.88515e-07	92/711	2.09685	True
PPARD	MEred	ENCODE_and_ChEA_Consensus_TFs_from_ChIP-X	0.00401883	0.0464398	24/190	1.92751	False
TP53	MEred	ENCODE_and_ChEA_Consensus_TFs_from_ChIP-X	0.000455116	0.00676172	30/222	2.09609	True
TP63	MEred	ENCODE_and_ChEA_Consensus_TFs_from_ChIP-X	4.28259e-07	1.11347e-05	100/868	1.82878	False
SUZ12	MEred	ENCODE_and_ChEA_Consensus_TFs_from_ChIP-X	1.68719e-38	1.75468e-36	182/966	3.79418	False
SMAD4	MEred	ENCODE_and_ChEA_Consensus_TFs_from_ChIP-X	1.2056e-09	6.26913e-08	61/383	2.62927	True
TRIM28	MEred	ENCODE_and_ChEA_Consensus_TFs_from_ChIP-X	0.000292502	0.00507003	22/139	2.51309	False
AR	MEsalmon	ENCODE_and_ChEA_Consensus_TFs_from_ChIP-X	5.23886e-05	0.00272421	25/719	2.67788	True
TP63	MEsalmon	ENCODE_and_ChEA_Consensus_TFs_from_ChIP-X	0.000955388	0.0248401	25/868	2.16693	False
SUZ12	MEsalmon	ENCODE_and_ChEA_Consensus_TFs_from_ChIP-X	0.000406274	0.0140842	28/966	2.21381	False
MYOD1	MEsalmon	ENCODE_and_ChEA_Consensus_TFs_from_ChIP-X	8.30586e-06	0.000863809	10/116	6.63379	True
IRF8	MEyellow	ENCODE_and_ChEA_Consensus_TFs_from_ChIP-X	4.4795e-06	0.000113454	33/87	2.91959	True
VDR	MEyellow	ENCODE_and_ChEA_Consensus_TFs_from_ChIP-X	0.000804183	0.0083635	19/52	2.73487	True
FOS	MEyellow	ENCODE_and_ChEA_Consensus_TFs_from_ChIP-X	0.000485821	0.00561393	91/376	1.53506	True
RFX5	MEyellow	ENCODE_and_ChEA_Consensus_TFs_from_ChIP-X	0.00398187	0.0345095	85/371	1.42325	False
RELA	MEyellow	ENCODE_and_ChEA_Consensus_TFs_from_ChIP-X	0.000206588	0.00306931	75/291	1.66756	True
NELFE	MEyellow	ENCODE_and_ChEA_Consensus_TFs_from_ChIP-X	5.65907e-06	0.000113454	44/131	2.42256	False
SPI1	MEyellow	ENCODE_and_ChEA_Consensus_TFs_from_ChIP-X	3.62519e-11	3.7702e-09	256/1016	1.69531	True
NFYA	MEyellow	ENCODE_and_ChEA_Consensus_TFs_from_ChIP-X	0.00506426	0.0405141	289/1451	1.20927	False
GATA2	MEyellow	ENCODE_and_ChEA_Consensus_TFs_from_ChIP-X	0.00149873	0.0141698	115/509	1.40445	True
FOXM1	MEyellow	ENCODE_and_ChEA_Consensus_TFs_from_ChIP-X	0.000482108	0.00561393	20/54	2.79544	True
RUNX1	MEyellow	ENCODE_and_ChEA_Consensus_TFs_from_ChIP-X	4.73586e-08	2.46265e-06	216/890	1.5875	True
SPI1	MEyellow	ENCODE_and_ChEA_Consensus_TFs_from_ChIP-X	1.7615e-07	6.10653e-06	183/742	1.61096	True
E2F4	MEyellow	ENCODE_and_ChEA_Consensus_TFs_from_ChIP-X	6.54541e-06	0.000113454	121/478	1.64528	True
YY1	MEblue	ENCODE_and_ChEA_Consensus_TFs_from_ChIP-X	3.40115e-08	3.53719e-06	489/1781	1.39046	False
NFE2L2	MEblue	ENCODE_and_ChEA_Consensus_TFs_from_ChIP-X	0.00152004	0.0302289	193/711	1.30906	True
BCLAF1	MEblue	ENCODE_and_ChEA_Consensus_TFs_from_ChIP-X	0.00115368	0.0299958	146/518	1.37517	False
TCF7L2	MEblue	ENCODE_and_ChEA_Consensus_TFs_from_ChIP-X	0.00174397	0.0302289	110/380	1.42267	True
ATF2	MEblue	ENCODE_and_ChEA_Consensus_TFs_from_ChIP-X	2.53797e-05	0.000879829	477/1823	1.28115	True
ZBTB33	MEblue	ENCODE_and_ChEA_Consensus_TFs_from_ChIP-X	1.25307e-05	0.000651598	138/444	1.58867	False
UBTF	MEblue	ENCODE_and_ChEA_Consensus_TFs_from_ChIP-X	0.00238066	0.0353697	281/1081	1.23924	False
IRF1	MEpurple	ENCODE_and_ChEA_Consensus_TFs_from_ChIP-X	0.000718442	0.024906	12/168	3.2428	True
SOX2	MEpurple	ENCODE_and_ChEA_Consensus_TFs_from_ChIP-X	0.00102386	0.0266203	24/504	2.15244	True
TCF3	MEpurple	ENCODE_and_ChEA_Consensus_TFs_from_ChIP-X	0.000225569	0.0117296	28/569	2.2568	True
RUNX1	MEpurple	ENCODE_and_ChEA_Consensus_TFs_from_ChIP-X	0.00233857	0.0486423	35/890	1.7831	True
UBTF	MEpurple	ENCODE_and_ChEA_Consensus_TFs_from_ChIP-X	3.3239e-05	0.00345685	47/1081	2.06574	False
REST	MEturquoise	ENCODE_and_ChEA_Consensus_TFs_from_ChIP-X	2.01046e-05	0.00104544	67/197	1.93875	False
EZH2	MEturquoise	ENCODE_and_ChEA_Consensus_TFs_from_ChIP-X	7.28309e-05	0.0025248	64/193	1.86354	False
HNF4A	MEturquoise	ENCODE_and_ChEA_Consensus_TFs_from_ChIP-X	0.00100086	0.0208179	196/759	1.31953	True
REST	MEturquoise	ENCODE_and_ChEA_Consensus_TFs_from_ChIP-X	2.93263e-09	3.04993e-07	235/790	1.64164	False
EZH2	MEturquoise	ENCODE_and_ChEA_Consensus_TFs_from_ChIP-X	0.000791693	0.020584	37/106	2.00317	False
ZBTB7A	MEmagenta	ENCODE_and_ChEA_Consensus_TFs_from_ChIP-X	2.68534e-09	2.79275e-07	87/1369	2.24092	False
HNF4A	MEmagenta	ENCODE_and_ChEA_Consensus_TFs_from_ChIP-X	1.01e-08	5.252e-07	57/759	2.55762	True
CREB1	MEmagenta	ENCODE_and_ChEA_Consensus_TFs_from_ChIP-X	7.9985e-05	0.00207961	57/1004	1.84138	True
SP1	MEmagenta	ENCODE_and_ChEA_Consensus_TFs_from_ChIP-X	5.84179e-05	0.00202515	31/426	2.33653	True
SUZ12	MEtan	ENCODE_and_ChEA_Consensus_TFs_from_ChIP-X	7.4641e-06	0.000388133	29/966	2.85127	False
MYOD1	MEtan	ENCODE_and_ChEA_Consensus_TFs_from_ChIP-X	3.99365e-15	4.1534e-13	18/116	16.5926	True
ESR1	MEbrown	Transcription_Factor_PPIs	7.5665e-08	7.31429e-06	176/610	1.71479	True
RAD21	MEbrown	Transcription_Factor_PPIs	1.53605e-06	0.000111363	57/155	2.33487	False
ILF3	MEbrown	Transcription_Factor_PPIs	5.35726e-23	1.5536e-20	108/217	4.23915	False
ILF2	MEbrown	Transcription_Factor_PPIs	6.87664e-11	9.97113e-09	62/139	3.27471	False
AIRE	MEyellow	Transcription_Factor_PPIs	0.000888716	0.0429546	17/42	2.97235	False
STAT3	MEyellow	Transcription_Factor_PPIs	5.16449e-05	0.00374425	55/178	1.99774	True
STAT1	MEyellow	Transcription_Factor_PPIs	3.99845e-05	0.00374425	44/132	2.22392	True
NFKB1	MEyellow	Transcription_Factor_PPIs	2.37749e-05	0.00344736	58/186	2.02975	True
STAT5A	MEyellow	Transcription_Factor_PPIs	0.000355261	0.0206051	25/68	2.55486	True
ERG	MEyellow	Transcription_Factor_PPIs	0.00116343	0.0451526	13/29	3.5423	True
MYBL2	MEyellow	Transcription_Factor_PPIs	0.00124559	0.0451526	15/36	3.11807	False
ATF2	MEyellow	Transcription_Factor_PPIs	6.43536e-08	1.86626e-05	61/170	2.5321	True
TP63	MEbrown	TRANSFAC_and_JASPAR_PWMs	0.000887737	0.0137811	182/870	1.32736	False
SNAI2	MEbrown	TRANSFAC_and_JASPAR_PWMs	0.00162082	0.0207016	166/795	1.32092	False
HIF1A	MEbrown	TRANSFAC_and_JASPAR_PWMs	8.63874e-05	0.00176014	205/954	1.38231	True
NR1H2	MEbrown	TRANSFAC_and_JASPAR_PWMs	0.00304384	0.0320095	68/292	1.50494	False
NR1I2	MEbrown	TRANSFAC_and_JASPAR_PWMs	3.30703e-07	1.79682e-05	193/820	1.56591	False
RXRA	MEbrown	TRANSFAC_and_JASPAR_PWMs	0.00248163	0.027897	177/862	1.29316	True
RARA	MEbrown	TRANSFAC_and_JASPAR_PWMs	0.00151306	0.0207016	175/842	1.3143	True
NRF1	MEbrown	TRANSFAC_and_JASPAR_PWMs	4.98763e-06	0.000136459	188/826	1.49264	False
PPARG	MEbrown	TRANSFAC_and_JASPAR_PWMs	5.44163e-06	0.000136459	430/2123	1.31687	True
SNAI1	MEbrown	TRANSFAC_and_JASPAR_PWMs	0.00171455	0.0207016	166/796	1.31867	False
TFAP2D	MEbrown	TRANSFAC_and_JASPAR_PWMs	5.07418e-06	0.000136459	178/775	1.50859	False
PITX1	MEbrown	TRANSFAC_and_JASPAR_PWMs	2.21017e-08	1.44103e-06	215/902	1.60191	False
NR1H3	MEbrown	TRANSFAC_and_JASPAR_PWMs	5.23128e-07	2.43628e-05	192/820	1.55421	False
FOXF2	MEbrown	TRANSFAC_and_JASPAR_PWMs	5.68882e-14	1.24621e-11	221/821	1.91182	False
APEX1	MEbrown	TRANSFAC_and_JASPAR_PWMs	9.79228e-05	0.00187781	183/840	1.40359	False
ESR1	MEbrown	TRANSFAC_and_JASPAR_PWMs	0.000870541	0.0137811	194/934	1.31674	True
CRX	MEbrown	TRANSFAC_and_JASPAR_PWMs	2.61905e-11	2.84604e-09	219/859	1.76556	False
ELK4	MEbrown	TRANSFAC_and_JASPAR_PWMs	4.44036e-06	0.000136459	198/876	1.48116	False
PLAU	MEbrown	TRANSFAC_and_JASPAR_PWMs	0.000206749	0.00374446	182/846	1.37924	False
TCF3	MEbrown	TRANSFAC_and_JASPAR_PWMs	0.00171455	0.0207016	166/796	1.31867	True
THRB	MEbrown	TRANSFAC_and_JASPAR_PWMs	0.00118478	0.0175563	248/1233	1.26868	False
IKZF1	MEbrown	TRANSFAC_and_JASPAR_PWMs	4.23814e-06	0.000136459	188/824	1.49769	False
PITX2	MEbrown	TRANSFAC_and_JASPAR_PWMs	0.00155246	0.0207016	416/2174	1.20443	True
GFI1	MEbrown	TRANSFAC_and_JASPAR_PWMs	9.4004e-10	7.66132e-08	215/871	1.68377	False
ATF4	MEbrown	TRANSFAC_and_JASPAR_PWMs	0.00482947	0.044983	174/859	1.26899	True
FOXA1	MEbrown	TRANSFAC_and_JASPAR_PWMs	0.00431874	0.0414091	177/873	1.27107	False
CEBPD	MEbrown	TRANSFAC_and_JASPAR_PWMs	5.7598e-05	0.0012518	202/932	1.39817	False
HMGA1	MEred	TRANSFAC_and_JASPAR_PWMs	5.8026e-05	0.0037833	85/763	1.64721	True
GATA2	MEred	TRANSFAC_and_JASPAR_PWMs	0.000464299	0.0197694	411/4967	1.27746	True
ETS1	MEred	TRANSFAC_and_JASPAR_PWMs	9.2733e-06	0.00151155	240/2566	1.42632	True
CBEPA	MEsalmon	TRANSFAC_and_JASPAR_PWMs	1.29785e-05	0.0021155	30/817	2.63487	False
TCF4	MEsalmon	TRANSFAC_and_JASPAR_PWMs	0.000104939	0.00855256	62/2517	1.8673	True
PGR	MEyellow	TRANSFAC_and_JASPAR_PWMs	4.17455e-05	0.013609	193/861	1.41975	True
POU2F1	MEblue	TRANSFAC_and_JASPAR_PWMs	1.42504e-05	0.000357355	247/849	1.40669	True
POU1F1	MEblue	TRANSFAC_and_JASPAR_PWMs	7.86503e-13	1.282e-10	274/816	1.76722	False
BCL6	MEblue	TRANSFAC_and_JASPAR_PWMs	7.94221e-05	0.00136272	244/857	1.36098	True
TBP	MEblue	TRANSFAC_and_JASPAR_PWMs	3.62124e-14	1.18052e-11	459/1483	1.60255	True
HMGA1	MEblue	TRANSFAC_and_JASPAR_PWMs	0.000735401	0.0099892	213/763	1.31699	True
CRTC3	MEblue	TRANSFAC_and_JASPAR_PWMs	9.43142e-07	3.41627e-05	190/606	1.56403	False
NFAT2	MEblue	TRANSFAC_and_JASPAR_PWMs	0.000293733	0.00435258	234/834	1.32989	False
POU2F2	MEblue	TRANSFAC_and_JASPAR_PWMs	2.24632e-08	1.04615e-06	490/1732	1.38986	True
LOC135440	MEblue	TRANSFAC_and_JASPAR_PWMs	0.00256123	0.0309245	50/150	1.67931	False
IRF2	MEblue	TRANSFAC_and_JASPAR_PWMs	0.00398356	0.0447807	224/832	1.24962	True
HOXA5	MEblue	TRANSFAC_and_JASPAR_PWMs	0.00110479	0.0138523	401/1530	1.21795	False
LEF1	MEblue	TRANSFAC_and_JASPAR_PWMs	0.000150277	0.00233286	710/2771	1.2053	False
STAT5B	MEblue	TRANSFAC_and_JASPAR_PWMs	1.03153e-05	0.000280233	243/830	1.41951	True
STAT3	MEblue	TRANSFAC_and_JASPAR_PWMs	0.000147257	0.00233286	438/1645	1.25279	True
GATA6	MEblue	TRANSFAC_and_JASPAR_PWMs	7.80477e-05	0.00136272	256/904	1.35183	True
MYB	MEblue	TRANSFAC_and_JASPAR_PWMs	1.90758e-09	1.03645e-07	268/848	1.60331	True
JUND	MEblue	TRANSFAC_and_JASPAR_PWMs	3.74322e-06	0.000110935	240/808	1.45048	True
TCF4	MEblue	TRANSFAC_and_JASPAR_PWMs	2.80359e-05	0.000609313	657/2517	1.23885	True
FOXC1	MEblue	TRANSFAC_and_JASPAR_PWMs	0.000922063	0.0120237	1604/6656	1.15756	False
CRTC1	MEblue	TRANSFAC_and_JASPAR_PWMs	0.00414933	0.0450894	180/656	1.27984	False
CBEPB	MEblue	TRANSFAC_and_JASPAR_PWMs	8.78386e-08	3.57942e-06	450/1589	1.38464	False
FOXL1	MEblue	TRANSFAC_and_JASPAR_PWMs	6.55731e-11	7.12561e-09	800/2914	1.38116	False
ZBTB16	MEblue	TRANSFAC_and_JASPAR_PWMs	0.000716006	0.0099892	266/974	1.28134	False
MEF2A	MEblue	TRANSFAC_and_JASPAR_PWMs	5.06804e-10	4.13046e-08	490/1690	1.44688	True
HOXD9	MEblue	TRANSFAC_and_JASPAR_PWMs	5.97938e-05	0.00114663	268/948	1.35018	False
BCL6	MEpurple	TRANSFAC_and_JASPAR_PWMs	3.20642e-05	0.0104529	38/857	2.22374	True
SNAI2	MEturquoise	TRANSFAC_and_JASPAR_PWMs	8.9646e-07	8.13263e-05	239/795	1.48974	False
WT1	MEturquoise	TRANSFAC_and_JASPAR_PWMs	1.89865e-06	0.000123792	439/1593	1.3358	False
CACYBP	MEturquoise	TRANSFAC_and_JASPAR_PWMs	9.01908e-06	0.000490037	214/721	1.45595	False
SP3	MEturquoise	TRANSFAC_and_JASPAR_PWMs	0.000887958	0.0222673	213/770	1.31022	True
MYCN	MEturquoise	TRANSFAC_and_JASPAR_PWMs	0.000681521	0.0185147	15/29	3.61248	False
TFAP2A	MEturquoise	TRANSFAC_and_JASPAR_PWMs	1.94481e-07	6.34008e-05	518/1882	1.3463	True
SNAI1	MEturquoise	TRANSFAC_and_JASPAR_PWMs	9.97868e-07	8.13263e-05	239/796	1.48688	False
KLF4	MEturquoise	TRANSFAC_and_JASPAR_PWMs	0.00126348	0.029421	221/807	1.29189	False
TCFAP2A	MEturquoise	TRANSFAC_and_JASPAR_PWMs	0.0002962	0.0106914	232/831	1.33094	False
PCBP1	MEturquoise	TRANSFAC_and_JASPAR_PWMs	0.000535765	0.0158781	225/811	1.31757	False
TCF3	MEturquoise	TRANSFAC_and_JASPAR_PWMs	9.97868e-07	8.13263e-05	239/796	1.48688	True
IKZF1	MEturquoise	TRANSFAC_and_JASPAR_PWMs	6.45777e-05	0.00263154	235/824	1.37457	False
KLF11	MEturquoise	TRANSFAC_and_JASPAR_PWMs	0.000327956	0.0106914	211/749	1.34581	False
SP1	MEturquoise	TRANSFAC_and_JASPAR_PWMs	4.60689e-05	0.00214549	236/824	1.38355	True
MZF1	MEmagenta	TRANSFAC_and_JASPAR_PWMs	0.00137761	0.0144872	41/819	1.74515	False
WT1	MEmagenta	TRANSFAC_and_JASPAR_PWMs	2.90314e-12	1.18303e-10	98/1593	2.48905	False
TEAD4	MEmagenta	TRANSFAC_and_JASPAR_PWMs	3.00755e-07	7.542e-06	51/788	2.38087	False
CACYBP	MEmagenta	TRANSFAC_and_JASPAR_PWMs	8.1016e-10	2.40102e-08	54/721	2.83467	False
SP3	MEmagenta	TRANSFAC_and_JASPAR_PWMs	2.02181e-17	6.5911e-15	71/770	3.7692	True
NR5A2	MEmagenta	TRANSFAC_and_JASPAR_PWMs	0.00285465	0.0240409	90/2229	1.43762	False
TFAP2A	MEmagenta	TRANSFAC_and_JASPAR_PWMs	5.09787e-12	1.66191e-10	109/1882	2.37173	True
SREBF2	MEmagenta	TRANSFAC_and_JASPAR_PWMs	0.00706323	0.0479711	38/817	1.59913	True
NRF1	MEmagenta	TRANSFAC_and_JASPAR_PWMs	0.00287606	0.0240409	40/826	1.67826	False
KLF5	MEmagenta	TRANSFAC_and_JASPAR_PWMs	0.000333339	0.00417956	45/863	1.83896	True
ZNF148	MEmagenta	TRANSFAC_and_JASPAR_PWMs	9.52554e-13	5.17554e-11	68/885	3.01859	False
KLF4	MEmagenta	TRANSFAC_and_JASPAR_PWMs	3.90774e-12	1.41547e-10	63/807	3.03778	False
EGR1	MEmagenta	TRANSFAC_and_JASPAR_PWMs	0.00346556	0.0275554	24/428	1.93159	True
ZNF281	MEmagenta	TRANSFAC_and_JASPAR_PWMs	0.000241678	0.0032828	34/581	2.05814	False
RELB	MEmagenta	TRANSFAC_and_JASPAR_PWMs	0.00423987	0.0321441	42/898	1.61741	True
KLF13	MEmagenta	TRANSFAC_and_JASPAR_PWMs	3.55248e-05	0.000579054	47/832	2.02197	False
MAX	MEmagenta	TRANSFAC_and_JASPAR_PWMs	0.0066982	0.0472606	49/1114	1.52014	True
RELA	MEmagenta	TRANSFAC_and_JASPAR_PWMs	0.00117834	0.0132462	74/1708	1.54022	True
TCFAP2A	MEmagenta	TRANSFAC_and_JASPAR_PWMs	1.51128e-12	7.03825e-11	65/831	3.05961	False
NFE2	MEmagenta	TRANSFAC_and_JASPAR_PWMs	0.00270135	0.0238011	68/1590	1.50431	False
PCBP1	MEmagenta	TRANSFAC_and_JASPAR_PWMs	9.05897e-17	1.47661e-14	72/811	3.61463	False
HINFP	MEmagenta	TRANSFAC_and_JASPAR_PWMs	0.00165608	0.01636	76/1786	1.5102	False
ESR1	MEmagenta	TRANSFAC_and_JASPAR_PWMs	0.0017346	0.0164535	45/934	1.67996	True
CRX	MEmagenta	TRANSFAC_and_JASPAR_PWMs	0.00330485	0.0269345	41/859	1.65309	False
MTF1	MEmagenta	TRANSFAC_and_JASPAR_PWMs	0.00128891	0.0140061	42/842	1.74052	False
GLI2	MEmagenta	TRANSFAC_and_JASPAR_PWMs	2.6765e-05	0.00045923	48/847	2.03289	False
MZF1	MEmagenta	TRANSFAC_and_JASPAR_PWMs	9.38005e-06	0.000179876	68/1312	1.8966	False
SREBF1	MEmagenta	TRANSFAC_and_JASPAR_PWMs	0.00545421	0.0395127	65/1551	1.46241	True
E2F1	MEmagenta	TRANSFAC_and_JASPAR_PWMs	0.00246338	0.0223073	101/2543	1.42581	True
IKZF1	MEmagenta	TRANSFAC_and_JASPAR_PWMs	0.00154528	0.0157425	41/824	1.73313	False
REPIN1	MEmagenta	TRANSFAC_and_JASPAR_PWMs	0.000981517	0.0118509	44/882	1.74575	False
KLF11	MEmagenta	TRANSFAC_and_JASPAR_PWMs	4.58159e-13	3.734e-11	62/749	3.24444	False
E2F6	MEmagenta	TRANSFAC_and_JASPAR_PWMs	1.4373e-05	0.000260312	48/827	2.0893	False
SP1	MEmagenta	TRANSFAC_and_JASPAR_PWMs	7.60424e-16	8.26328e-14	71/824	3.48032	True
ZBTB7A	MEmagenta	TRANSFAC_and_JASPAR_PWMs	2.27297e-06	4.63117e-05	49/796	2.23905	False
NFKB1	MEmagenta	TRANSFAC_and_JASPAR_PWMs	4.22464e-09	1.14769e-07	109/2099	2.06152	True
MYC	MEbrown	COLLECTRI	5.98655e-10	7.10004e-07	159/637	1.91429	True
SMAD3	MEred	COLLECTRI	4.19042e-08	4.96984e-05	34/128	3.46252	True
JUN	MEred	COLLECTRI	1.35495e-06	0.000803485	76/454	1.98994	True
RUNX2	MEred	COLLECTRI	0.000148458	0.0176071	20/84	2.91483	True
HOXD3	MEred	COLLECTRI	6.06025e-05	0.0102678	6/9	18.317	False
SMAD2	MEred	COLLECTRI	0.00036014	0.0388296	17/70	2.97897	True
TCF7L2	MEred	COLLECTRI	0.000148458	0.0176071	20/84	2.91483	True
GLI1	MEred	COLLECTRI	2.68572e-05	0.00796316	27/119	2.76386	True
CTNNB1	MEred	COLLECTRI	5.12954e-06	0.00202788	43/217	2.36984	True
GLI2	MEred	COLLECTRI	3.58984e-05	0.00851511	23/95	2.99472	False
TLE5	MEred	COLLECTRI	9.66722e-05	0.0143317	4/4	inf	False
NFKB	MEred	COLLECTRI	5.32823e-05	0.0102678	81/542	1.72283	True
SPI1	MEyellow	COLLECTRI	2.55542e-14	3.03072e-11	106/244	2.88087	True
STAT5A	MEyellow	COLLECTRI	0.000266455	0.0077077	49/139	1.94659	True
RELA	MEyellow	COLLECTRI	2.43717e-13	9.63493e-11	143/375	2.34447	True
SP1	MEyellow	COLLECTRI	0.000337663	0.00910156	247/932	1.34399	True
TP53	MEyellow	COLLECTRI	5.62086e-05	0.00222211	196/699	1.44838	True
RUNX1	MEyellow	COLLECTRI	2.84434e-05	0.0012494	52/139	2.1456	True
STAT1	MEyellow	COLLECTRI	3.35953e-11	7.9688e-09	90/215	2.66295	True
STAT3	MEyellow	COLLECTRI	3.33612e-05	0.00141308	94/292	1.72535	True
CREB1	MEyellow	COLLECTRI	0.000800808	0.0183063	93/312	1.53172	True
NFATC2	MEyellow	COLLECTRI	0.00055435	0.0142926	25/60	2.53075	True
CEBPB	MEyellow	COLLECTRI	6.207e-06	0.000320065	99/300	1.79829	True
FOS	MEyellow	COLLECTRI	9.39128e-05	0.00337517	74/224	1.77958	True
E2F1	MEyellow	COLLECTRI	0.000231499	0.00703995	73/226	1.71772	True
HBP1	MEyellow	COLLECTRI	2.00022e-05	0.000948904	19/34	4.48538	False
ESR1	MEyellow	COLLECTRI	0.000319218	0.0090141	125/430	1.49219	True
JUN	MEyellow	COLLECTRI	2.87864e-06	0.000162574	141/454	1.66672	True
IRF1	MEyellow	COLLECTRI	1.82667e-09	3.61072e-07	55/117	3.21776	True
ATF2	MEyellow	COLLECTRI	8.9148e-05	0.00330405	34/83	2.47142	True
IRF3	MEyellow	COLLECTRI	0.000668691	0.0158614	22/51	2.68432	True
ETS1	MEyellow	COLLECTRI	1.88899e-07	2.10748e-05	62/153	2.46899	True
RBPJ	MEyellow	COLLECTRI	0.00256165	0.0454569	32/90	1.95608	False
PPARG	MEyellow	COLLECTRI	5.04971e-07	4.27783e-05	91/257	2.00507	True
IRF2	MEyellow	COLLECTRI	4.9881e-07	4.27783e-05	24/41	5.02191	True
SP3	MEyellow	COLLECTRI	8.70368e-05	0.00330405	97/310	1.65296	True
NR3C1	MEyellow	COLLECTRI	1.61458e-06	9.85506e-05	73/199	2.10274	True
REL	MEyellow	COLLECTRI	1.32132e-11	3.91773e-09	44/76	4.97258	True
EGR1	MEyellow	COLLECTRI	1.32725e-06	9.25954e-05	86/244	1.98468	True
ENO1	MEyellow	COLLECTRI	0.00256797	0.0454569	8/13	5.61827	False
HMGA1	MEyellow	COLLECTRI	0.00180744	0.0357271	21/51	2.47354	True
NFKB1	MEyellow	COLLECTRI	1.15786e-13	6.86614e-11	119/291	2.60661	True
ATF3	MEyellow	COLLECTRI	0.000638017	0.0154426	30/77	2.26541	False
IRF8	MEyellow	COLLECTRI	6.03806e-07	4.77409e-05	28/52	4.15905	True
CEBPA	MEyellow	COLLECTRI	0.000329538	0.00908912	57/169	1.8231	True
STAT6	MEyellow	COLLECTRI	0.000109234	0.00370147	35/87	2.39775	False
HIF1A	MEyellow	COLLECTRI	0.000183237	0.0058735	101/331	1.59271	True
HIVEP2	MEyellow	COLLECTRI	0.00062621	0.0154426	7/9	12.2843	False
E2F4	MEyellow	COLLECTRI	0.00199488	0.0381602	41/121	1.82226	True
ELF1	MEyellow	COLLECTRI	1.45179e-05	0.000717428	26/53	3.42283	True
ID2	MEyellow	COLLECTRI	0.00159442	0.0331752	18/41	2.76244	False
ELF2	MEyellow	COLLECTRI	0.00062621	0.0154426	7/9	12.2843	False
SREBF1	MEyellow	COLLECTRI	0.0028588	0.0484362	31/87	1.96173	True
MYCN	MEyellow	COLLECTRI	0.00184207	0.0358147	35/99	1.94154	False
SSRP1	MEyellow	COLLECTRI	0.00122269	0.0263656	35/97	2.00531	True
KLF5	MEyellow	COLLECTRI	0.000107479	0.00370147	24/52	3.03976	True
IRF4	MEyellow	COLLECTRI	3.55118e-06	0.000191441	22/39	4.59405	True
BCL6	MEyellow	COLLECTRI	5.77315e-08	7.62869e-06	34/64	4.05847	True
CIITA	MEyellow	COLLECTRI	5.36463e-08	7.62869e-06	18/24	10.6349	False
SATB1	MEyellow	COLLECTRI	0.00174155	0.0350082	14/29	3.28838	False
NFKB2	MEyellow	COLLECTRI	1.6619e-06	9.85506e-05	28/54	3.83729	True
ELK3	MEyellow	COLLECTRI	0.000802635	0.0183063	11/19	4.83898	False
KLF6	MEyellow	COLLECTRI	0.00208439	0.0386263	19/45	2.57992	False
TFDP1	MEyellow	COLLECTRI	2.49582e-05	0.00113848	15/24	5.88739	False
PRDM1	MEyellow	COLLECTRI	0.00282454	0.0484362	19/46	2.48368	False
KLF4	MEyellow	COLLECTRI	0.000880433	0.0197018	34/92	2.08258	False
TBX21	MEyellow	COLLECTRI	0.00115491	0.0253652	17/37	2.99978	True
RFX5	MEyellow	COLLECTRI	2.13236e-07	2.10748e-05	16/21	11.3245	False
RFXANK	MEyellow	COLLECTRI	2.07298e-07	2.10748e-05	13/15	22.9617	False
RFXAP	MEyellow	COLLECTRI	8.1652e-07	6.05245e-05	12/14	21.177	False
KLF2	MEyellow	COLLECTRI	0.00208439	0.0386263	19/45	2.57992	False
IRF5	MEyellow	COLLECTRI	0.000199801	0.0062359	13/22	5.0922	False
TRERF1	MEyellow	COLLECTRI	4.23707e-05	0.00173281	10/13	11.7314	False
IKZF1	MEyellow	COLLECTRI	0.000247538	0.0073395	14/25	4.489	False
NFATC1	MEyellow	COLLECTRI	0.0013554	0.0287055	32/87	2.06451	True
STAT2	MEyellow	COLLECTRI	0.000157035	0.00517343	20/41	3.37025	True
NOTCH1	MEyellow	COLLECTRI	0.000498617	0.0131413	21/47	2.85714	False
GLI2	MEyellow	COLLECTRI	0.00167786	0.0343093	34/95	1.97848	False
SETBP1	MEyellow	COLLECTRI	0.00244907	0.0446861	4/4	inf	False
SIN3A	MEyellow	COLLECTRI	0.00265934	0.0463821	5/6	17.5176	False
AP1	MEyellow	COLLECTRI	1.40902e-06	9.2839e-05	125/388	1.75339	True
NFKB	MEyellow	COLLECTRI	5.78905e-08	7.62869e-06	171/542	1.73503	True
CRX	MEturquoise	COLLECTRI	2.1582e-05	0.0255962	14/23	6.24682	False
MYOD1	MEtan	COLLECTRI	1.26751e-09	3.75816e-07	15/105	9.61171	True
SRF	MEtan	COLLECTRI	0.000233456	0.0346098	8/84	5.56881	True
MEF2A	MEtan	COLLECTRI	4.10418e-15	2.43378e-12	19/91	16.1479	True
MEF2C	MEtan	COLLECTRI	3.06163e-15	2.43378e-12	17/66	20.7341	True
MYF5	MEtan	COLLECTRI	1.6634e-06	0.000394557	6/20	22.4004	False
MYOG	MEtan	COLLECTRI	2.1717e-13	8.58545e-11	14/49	23.0335	True
MYF6	MEtan	COLLECTRI	4.41815e-05	0.00748562	4/11	29.1589	False
MEF2D	MEtan	COLLECTRI	2.29159e-06	0.00045297	6/21	20.9045	False
