## Supplementary Table 11 for "Decoding MASLD Progression: A Molecular Trajectory-Based Framework for Modelling Disease Dynamics"

### Sheet: Table S9
Supplementary Table 11. Literature-curated genes previously associated with MASLD
Gene	Early/Late	ensembl_gene_id	Source	Friedman et al., 2018	Graupera et al., 2022	Hendriks et al., 2023	Kimura et al., 2022	Lee et al., 2023	Zareifi et al., 2022	unique_gene_names
ACACA	E	ENSG00000278540	Friedman et al., 2018	CCR2	AKR1D1	ACACA	ACACA	PRKAA1	ABCB1	ACACA
ACACA	E	ENSG00000278540	Friedman et al., 2018	CCR5	CCL2	DGAT2	ACLY	PNPLA2	TAP2	CCR2
ACACA	E	ENSG00000278540	Friedman et al., 2018	MLXIPL	CCL20	FADS2	ALDH2	CCL2	ACAA1	CCR5
CCR2	E	ENSG00000121807	Friedman et al., 2018	DPP4	CXCL5	FASN	ASCL1	MLXIPL	ACADSB	MLXIPL
CCR5	E	ENSG00000160791	Friedman et al., 2018	FABP1	CXCL6	PCSK9	ATP5F1E	FGF21	ACHE	DPP4
MLXIPL	E	ENSG00000009950	Friedman et al., 2018	FGF19	DGAT2	PNPLA3	ATP5MC1	IL1B	ADAMTS1	FABP1
DPP4	E	ENSG00000197635	Friedman et al., 2018	FGF21	PCDHGA12		ATP5MC3	NRG4	ADRB1	FGF19
FABP1	E	ENSG00000163586	Friedman et al., 2018	GLP1R	GSTA1		ATP5ME	SERPINE1	ADRB2	FGF21
FGF19	E	ENSG00000162344	Friedman et al., 2018	HSD17B13	ITGA2		ATP5MF	SPARCL1	ADRB3	GLP1R
FGF21	E	ENSG00000105550	Friedman et al., 2018	IL6	KRT18		ATP5PD	TGFB1	AKR1B1	HSD17B13
GLP1R	E	ENSG00000112164	Friedman et al., 2018	IL18	LCN2		ATP5PF	TLR4	ALB	IL6
HSD17B13	E	ENSG00000170509	Friedman et al., 2018	IL1B	SPINK1		ATXN2	TNFRSF1A	ALOX5AP	IL18
IL6	E	ENSG00000136244	Friedman et al., 2018	LOXL2	HM13		CFHR4		BCL2A1	IL1B
IL18	E	ENSG00000150782	Friedman et al., 2018	PNPLA3			CYP1A1		CCL20	LOXL2
IL1B	E	ENSG00000125538	Friedman et al., 2018	SCD			CYP2C9		CCN1	PNPLA3
LOXL2	L	ENSG00000134013	Friedman et al., 2018	SIRT1			DGAT2		CXCL8	SCD
PNPLA3	E	ENSG00000100344	Friedman et al., 2018	SREBF1			ENO3		CXCR1	SIRT1
SCD	E	ENSG00000099194	Friedman et al., 2018	TGFB1			FASN		CXCR2	SREBF1
SIRT1	E	ENSG00000096717	Friedman et al., 2018				GCKR		CYP7A1	TGFB1
SREBF1	E	ENSG00000072310	Friedman et al., 2018				HBA1		DBH	TNF
TGFB1	E	ENSG00000105329	Friedman et al., 2018				HBB		EBP	AKR1D1
TNF	E	ENSG00000230108	Friedman et al., 2018				IGFBP1		EEF1A2	CCL2
TNF	E	ENSG00000228849	Friedman et al., 2018				LEPR		ENO3	CCL20
TNF	E	ENSG00000206439	Friedman et al., 2018				MT1H		ESR1	CXCL5
TNF	E	ENSG00000223952	Friedman et al., 2018				NFIL3		FABP5	CXCL6
TNF	E	ENSG00000228321	Friedman et al., 2018				P4HA1		FCN1	DGAT2
TNF	E	ENSG00000204490	Friedman et al., 2018				PARVB		FMO1	PCDHGA12
TNF	E	ENSG00000232810	Friedman et al., 2018				PLA2G2A		FOS	GSTA1
TNF	E	ENSG00000228978	Friedman et al., 2018				PNPLA3		FOSB	ITGA2
AKR1D1	L	ENSG00000122787	Graupera et al., 2022				PPARA		FOSL1	KRT18
CCL2	L	ENSG00000108691	Graupera et al., 2022				SH2B3		GADD45G	LCN2
CCL20	L	ENSG00000115009	Graupera et al., 2022				SOCS2		GSTT1	SPINK1
CXCL5	L	ENSG00000163735	Graupera et al., 2022				SREBF1		HSD11B1	HM13
CXCL6	L	ENSG00000124875	Graupera et al., 2022				SREBF2		HSD3B1	FADS2
DGAT2	L	ENSG00000062282	Graupera et al., 2022				STAT3		ICAM1	FASN
PCDHGA12	L	ENSG00000253159	Graupera et al., 2022				TM6SF2		IGFBP1	PCSK9
GSTA1	L	ENSG00000243955	Graupera et al., 2022						IL6	ABO
ITGA2	L	ENSG00000164171	Graupera et al., 2022						JUNB	ACLY
KRT18	L	ENSG00000111057	Graupera et al., 2022						MNDA	ALDH2
LCN2	L	ENSG00000148346	Graupera et al., 2022						MT1A	ASCL1
SPINK1	L	ENSG00000164266	Graupera et al., 2022						NR1H4	ATP5F1E
HM13	L	ENSG00000101294	Graupera et al., 2022						NR1I3	ATP5MC1
ACACA	E	ENSG00000278540	Hendriks et al., 2023						NR3C1	ATP5MC3
DGAT2	E	ENSG00000062282	Hendriks et al., 2023						OGDH	ATP5ME
FADS2	E	ENSG00000134824	Hendriks et al., 2023						PI4K2B	ATP5MF
FASN	E	ENSG00000169710	Hendriks et al., 2023						PIGA	ATP5PD
PCSK9	E	ENSG00000169174	Hendriks et al., 2023						PLA2G4A	ATP5PF
PNPLA3	E	ENSG00000100344	Hendriks et al., 2023						PLA2G6	ATXN2
ABO	E	ENSG00000281879	Kimura et al., 2022						PLAU	CFHR4
ABO	E	ENSG00000175164	Kimura et al., 2022						PPARA	CYP1A1
ACACA	E	ENSG00000278540	Kimura et al., 2022						PPARD	CYP2C9
ACLY	E	ENSG00000131473	Kimura et al., 2022						PPARG	ENO3
ALDH2	E	ENSG00000111275	Kimura et al., 2022						PPT1	FDFT1
ASCL1	E	ENSG00000139352	Kimura et al., 2022						PTGS2	GCKR
ATP5F1E	E	ENSG00000124172	Kimura et al., 2022						S100A1	HBA1
ATP5MC1	E	ENSG00000159199	Kimura et al., 2022						S100A12	HBB
ATP5MC3	E	ENSG00000154518	Kimura et al., 2022						S100A8	IGFBP1
ATP5ME	E	ENSG00000169020	Kimura et al., 2022						SELL	LEPR
ATP5MF	E	ENSG00000241468	Kimura et al., 2022						SGK1	MBOAT7
ATP5PD	E	ENSG00000167863	Kimura et al., 2022						SLCO1A2	MT1H
ATP5PF	E	ENSG00000154723	Kimura et al., 2022						SLCO1B1	NFIL3
ATXN2	E	ENSG00000204842	Kimura et al., 2022						SQLE	P4HA1
CFHR4	E	ENSG00000134365	Kimura et al., 2022						THBS1	PARVB
CYP1A1	E	ENSG00000140465	Kimura et al., 2022						TSPAN8	PLA2G2A
CYP2C9	E	ENSG00000138109	Kimura et al., 2022							PPARA
DGAT2	E	ENSG00000062282	Kimura et al., 2022							SERPINA1
ENO3	E	ENSG00000108515	Kimura et al., 2022							SH2B3
FASN	E	ENSG00000169710	Kimura et al., 2022							SOCS2
FDFT1	E	ENSG00000079459	Kimura et al., 2022							SREBF2
FDFT1	E	ENSG00000284967	Kimura et al., 2022							STAT3
GCKR	E	ENSG00000084734	Kimura et al., 2022							TM6SF2
HBA1	E	ENSG00000206172	Kimura et al., 2022							PRKAA1
HBB	E	ENSG00000244734	Kimura et al., 2022							PNPLA2
IGFBP1	E	ENSG00000146678	Kimura et al., 2022							LRG1
LEPR	E	ENSG00000116678	Kimura et al., 2022							NRG4
MBOAT7	E	ENSG00000277733	Kimura et al., 2022							SERPINE1
MBOAT7	E	ENSG00000277923	Kimura et al., 2022							SPARCL1
MBOAT7	E	ENSG00000277025	Kimura et al., 2022							TLR4
MBOAT7	E	ENSG00000276935	Kimura et al., 2022							TNFRSF1A
MBOAT7	E	ENSG00000125505	Kimura et al., 2022							ABCB1
MBOAT7	E	ENSG00000275118	Kimura et al., 2022							TAP2
MBOAT7	E	ENSG00000274194	Kimura et al., 2022							ACAA1
MBOAT7	E	ENSG00000278519	Kimura et al., 2022							ACADSB
MBOAT7	E	ENSG00000273592	Kimura et al., 2022							ACHE
MBOAT7	E	ENSG00000278322	Kimura et al., 2022							ADAMTS1
MT1H	E	ENSG00000205358	Kimura et al., 2022							ADRB1
NFIL3	E	ENSG00000165030	Kimura et al., 2022							ADRB2
P4HA1	E	ENSG00000122884	Kimura et al., 2022							ADRB3
PARVB	E	ENSG00000188677	Kimura et al., 2022							AKR1B1
PLA2G2A	E	ENSG00000188257	Kimura et al., 2022							ALB
PNPLA3	E	ENSG00000100344	Kimura et al., 2022							ALOX5AP
PPARA	E	ENSG00000186951	Kimura et al., 2022							BCL2A1
SERPINA1	E	ENSG00000277377	Kimura et al., 2022							CCN1
SERPINA1	E	ENSG00000197249	Kimura et al., 2022							CXCL8
SH2B3	E	ENSG00000111252	Kimura et al., 2022							CXCR1
SOCS2	E	ENSG00000120833	Kimura et al., 2022							CXCR2
SREBF1	E	ENSG00000072310	Kimura et al., 2022							CYP21A2
SREBF2	E	ENSG00000198911	Kimura et al., 2022							CYP7A1
STAT3	E	ENSG00000168610	Kimura et al., 2022							DBH
TM6SF2	E	ENSG00000213996	Kimura et al., 2022							EBP
PRKAA1	E	ENSG00000132356	Lee et al., 2023							EEF1A2
PNPLA2	E	ENSG00000177666	Lee et al., 2023							ESR1
CCL2	E/L	ENSG00000108691	Lee et al., 2023							FABP5
MLXIPL	E	ENSG00000009950	Lee et al., 2023							FCN1
FGF21	E	ENSG00000105550	Lee et al., 2023							FMO1
IL1B	L	ENSG00000125538	Lee et al., 2023							FOS
LRG1	E	ENSG00000171236	Lee et al., 2023							FOSB
LRG1	E	ENSG00000171236	Lee et al., 2023							FOSL1
NRG4	E	ENSG00000169752	Lee et al., 2023							GADD45G
SERPINE1	E	ENSG00000106366	Lee et al., 2023							GSTT1
SPARCL1	E	ENSG00000152583	Lee et al., 2023							HSD11B1
TGFB1	E	ENSG00000105329	Lee et al., 2023							HSD3B1
TLR4	L	ENSG00000136869	Lee et al., 2023							ICAM1
TNF	L	ENSG00000230108	Lee et al., 2023							JUNB
TNF	L	ENSG00000228849	Lee et al., 2023							MNDA
TNF	L	ENSG00000206439	Lee et al., 2023							MT1A
TNF	L	ENSG00000223952	Lee et al., 2023							NR1H4
TNF	L	ENSG00000228321	Lee et al., 2023							NR1I3
TNF	L	ENSG00000204490	Lee et al., 2023							NR3C1
TNF	L	ENSG00000232810	Lee et al., 2023							OGDH
TNF	L	ENSG00000228978	Lee et al., 2023							PI4K2B
TNFRSF1A	E	ENSG00000067182	Lee et al., 2023							PIGA
ABCB1	E	ENSG00000085563	Zareifi et al., 2022							PLA2G4A
TAP2	E	ENSG00000204267	Zareifi et al., 2022							PLA2G6
ACAA1	E	ENSG00000060971	Zareifi et al., 2022							PLAU
ACADSB		ENSG00000196177	Zareifi et al., 2022							PPARD
ACHE		ENSG00000087085	Zareifi et al., 2022							PPARG
ADAMTS1	E/L	ENSG00000154734	Zareifi et al., 2022							PPT1
ADRB1	E	ENSG00000043591	Zareifi et al., 2022							PTGS2
ADRB2	E	ENSG00000169252	Zareifi et al., 2022							S100A1
ADRB3	E	ENSG00000188778	Zareifi et al., 2022							S100A12
AKR1B1	E	ENSG00000085662	Zareifi et al., 2022							S100A8
ALB		ENSG00000163631	Zareifi et al., 2022							SELL
ALOX5AP	E	ENSG00000132965	Zareifi et al., 2022							SGK1
BCL2A1	E	ENSG00000140379	Zareifi et al., 2022							SLCO1A2
CCL20	L	ENSG00000115009	Zareifi et al., 2022							SLCO1B1
CCN1	E/L	ENSG00000142871	Zareifi et al., 2022							SQLE
CXCL8	E/L	ENSG00000169429	Zareifi et al., 2022							THBS1
CXCR1	E	ENSG00000163464	Zareifi et al., 2022							TPO
CXCR2	E	ENSG00000180871	Zareifi et al., 2022							TSPAN8
CYP21A2		ENSG00000233151	Zareifi et al., 2022
CYP21A2		ENSG00000198457	Zareifi et al., 2022
CYP21A2		ENSG00000235134	Zareifi et al., 2022
CYP21A2		ENSG00000206338	Zareifi et al., 2022
CYP21A2		ENSG00000231852	Zareifi et al., 2022
CYP21A2		ENSG00000232414	Zareifi et al., 2022
CYP7A1	L	ENSG00000167910	Zareifi et al., 2022
DBH	E	ENSG00000123454	Zareifi et al., 2022
EBP	E	ENSG00000147155	Zareifi et al., 2022
EEF1A2	L	ENSG00000101210	Zareifi et al., 2022
ENO3	E	ENSG00000108515	Zareifi et al., 2022
ESR1	E	ENSG00000091831	Zareifi et al., 2022
FABP5	L	ENSG00000164687	Zareifi et al., 2022
FCN1	E	ENSG00000085265	Zareifi et al., 2022
FMO1	L	ENSG00000010932	Zareifi et al., 2022
FOS	E/L	ENSG00000170345	Zareifi et al., 2022
FOSB	E/L	ENSG00000125740	Zareifi et al., 2022
FOSL1	E/L	ENSG00000175592	Zareifi et al., 2022
GADD45G	E/L	ENSG00000130222	Zareifi et al., 2022
GSTT1	E	ENSG00000277656	Zareifi et al., 2022
HSD11B1	E	ENSG00000117594	Zareifi et al., 2022
HSD3B1	E	ENSG00000203857	Zareifi et al., 2022
ICAM1	E	ENSG00000090339	Zareifi et al., 2022
IGFBP1	L	ENSG00000146678	Zareifi et al., 2022
IL6	E/L	ENSG00000136244	Zareifi et al., 2022
JUNB	E/L	ENSG00000171223	Zareifi et al., 2022
MNDA	E	ENSG00000163563	Zareifi et al., 2022
MT1A	L	ENSG00000205362	Zareifi et al., 2022
NR1H4	E	ENSG00000012504	Zareifi et al., 2022
NR1I3	E	ENSG00000143257	Zareifi et al., 2022
NR3C1	E	ENSG00000113580	Zareifi et al., 2022
OGDH	E	ENSG00000105953	Zareifi et al., 2022
PI4K2B		ENSG00000038210	Zareifi et al., 2022
PIGA		ENSG00000165195	Zareifi et al., 2022
PLA2G4A		ENSG00000188257	Zareifi et al., 2022
PLA2G6		ENSG00000184381	Zareifi et al., 2022
PLAU	E	ENSG00000122861	Zareifi et al., 2022
PPARA	E	ENSG00000186951	Zareifi et al., 2022
PPARD	E	ENSG00000112033	Zareifi et al., 2022
PPARG	E	ENSG00000132170	Zareifi et al., 2022
PPT1	E	ENSG00000131238	Zareifi et al., 2022
PTGS2		ENSG00000073756	Zareifi et al., 2022
S100A1	E	ENSG00000160678	Zareifi et al., 2022
S100A12	E	ENSG00000163221	Zareifi et al., 2022
S100A8	L	ENSG00000143546	Zareifi et al., 2022
SELL	E	ENSG00000188404	Zareifi et al., 2022
SGK1	L	ENSG00000118515	Zareifi et al., 2022
SLCO1A2	E	ENSG00000084453	Zareifi et al., 2022
SLCO1B1	E	ENSG00000134538	Zareifi et al., 2022
SQLE	E	ENSG00000104549	Zareifi et al., 2022
THBS1	E/L	ENSG00000137801	Zareifi et al., 2022
TPO	E	ENSG00000115705	Zareifi et al., 2022
TPO	E	ENSG00000277603	Zareifi et al., 2022
TSPAN8	E	ENSG00000127324	Zareifi et al., 2022
