## Supplementary Table 13 for "Decoding MASLD Progression: A Molecular Trajectory-Based Framework for Modelling Disease Dynamics"

### Sheet: reactome_cumsum_values
Supplementary Table 13. Activity scores (cumulative values) of Reactome pathways along the MASLD trajectory for UCAM/VCU and EPoS datasets
UCAM/VCU Dataset
	SW2	SW3	SW4	SW5	SW6	SW7	SW8	SW9	SW10	SW11	SW12	SW13
ABC-family proteins mediated transport	0.0353798	0.0868519	0.0834851	0.0783943	0.122764	0.117093	-0.00223001	0.324414	0.171273	-0.214233	0.094224	0.058837
Activation of HOX genes during differentiation	0.111919	0.135603	0.160354	0.193859	0.0837925	0.300667	0.305053	0.275589	0.391635	0.378761	0.68038	0.682181
Adaptive Immune System	0.217151	0.337628	0.434179	0.492915	0.479238	0.461101	0.740173	0.74597	0.970799	0.957899	1.10663	1.24963
Adipogenesis	0.228884	0.142408	0.268689	0.166596	0.137124	0.197022	0.336991	0.234185	0.399737	0.325514	0.597325	0.486373
Aerobic respiration and respiratory electron transport	0.0297899	0.0889613	-0.474506	-0.463639	0.0302636	0.00384832	-0.336437	-0.315199	-0.352573	-0.271236	0.282155	0.241857
Apoptosis	0.510347	0.539401	0.585036	0.692497	0.69523	0.836263	0.964851	0.885481	1.07269	0.930486	1.36093	1.5584
Asparagine N-linked glycosylation	0.0128001	0.422324	0.343453	0.333976	0.318745	0.38499	0.346806	0.542368	0.676409	0.641226	0.782373	0.856138
Axon guidance	0.168338	0.214497	0.124427	0.2609	0.479088	0.303889	0.436761	0.422073	0.532763	0.0762885	0.498857	0.723426
Base Excision Repair	0.0163697	0.0475895	0.0475895	0.0386815	-0.114273	0.17131	0.134638	0.110804	0.220184	0.220184	0.482064	0.482064
C-type lectin receptors (CLRs)	0.532271	0.492279	0.705182	1.00007	0.903876	0.952905	1.20185	1.15612	1.41941	1.35293	1.65486	1.85514
Cardiac conduction	0.239237	0.137891	0.174963	1.2724	2.30635	0.733921	1.03962	0.96743	0.929279	0.929279	0.503929	0.645529
Cell Cycle Checkpoints	0.02092	0.0619409	0.233999	0.240728	-0.215633	0.122708	0.0490879	0.00366047	0.186248	0.0915646	0.498015	0.555048
Cell Cycle, Mitotic	0.0543986	0.112429	0.257958	0.297051	-0.0407845	0.264068	0.23266	0.183631	0.468297	0.400739	0.732399	0.779538
Cell surface interactions at the vascular wall	0.544789	0.757807	1.04586	1.2222	1.23866	1.1882	1.69663	1.61129	1.70472	1.72173	1.76851	2.37198
Cellular Senescence	0.214057	0.208938	0.324685	0.481057	0.385123	0.526819	0.60435	0.547912	0.721177	0.635239	1.02823	1.12308
Cellular response to chemical stress	0.358882	0.354757	0.350232	0.345286	0.481174	0.508646	0.340609	0.310296	0.55522	0.454266	1.03469	1.1449
Cellular response to heat stress	0.147309	0.448154	0.4315	0.657859	0.830606	0.637455	0.541279	1.29721	1.22096	1.19295	1.46091	1.53714
Cellular response to hypoxia	0.272053	0.376071	0.376071	0.451019	0.642554	0.616621	0.446083	0.494032	0.569618	0.406455	0.859541	0.830108
Cellular response to starvation	0.043073	0.0956865	-0.391616	-0.380813	-0.090914	-0.0674658	-0.298351	-0.25964	-0.272905	-1.46431	-0.21361	-0.203059
Chromatin modifying enzymes	0.056269	0.0774281	0.0986775	0.137527	0.0133598	0.206193	0.198589	0.159301	0.249092	0.301645	0.515732	0.534673
Chromosome Maintenance	0.0135354	0.0410726	0.070987	0.0544439	-0.0954347	0.202858	0.152531	0.110756	0.239951	0.210877	0.498179	0.498179
Cilium Assembly	-0.0721935	0.0866419	0.0743208	0.075122	-0.00138681	0.131247	0.0701025	0.0843064	0.331134	0.323762	0.349987	0.376904
Class I MHC mediated antigen processing & presentation	0.0515825	0.256199	0.264375	0.258697	0.320852	0.292476	0.26775	0.31278	0.365818	0.285536	0.56269	0.576831
Clathrin-mediated endocytosis	0.0880406	0.222362	0.276153	0.422763	0.481316	0.413726	0.406412	0.533032	0.791613	0.739614	0.747835	0.800068
Collagen formation	0.291787	0.213934	0.460001	0.491154	0.591936	0.374825	1.04959	1.05639	1.02662	1.02662	0.993092	2.43824
Costimulation by the CD28 family	0.403543	0.488035	0.693494	0.746435	0.673103	0.637662	1.26757	1.1414	1.44586	1.52697	1.58068	1.84076
Cytosolic sensors of pathogen-associated DNA	0.630568	0.533524	0.80455	1.20328	0.849658	0.944492	1.23676	1.23676	1.75818	1.61802	2.25261	2.62499
DDX58/IFIH1-mediated induction of interferon-alpha/beta	0.430602	0.467473	0.64478	0.972557	0.687434	0.757837	0.826118	0.843331	1.24223	1.1124	1.6001	1.82387
DNA Double-Strand Break Repair	-0.00503535	0.00609478	0.0431527	-0.0662954	-0.223538	-0.052479	-0.0678192	-0.0332696	0.00706912	-0.0678987	0.227881	0.240835
DNA Replication Pre-Initiation	0.0256633	0.062703	0.062703	0.062703	-0.233639	0.0936532	0.0305277	-0.0826929	0.233684	0.190924	0.410694	0.410694
Degradation of the extracellular matrix	0.382707	0.439448	0.566175	0.872191	1.04242	0.842534	1.27754	1.43633	1.04108	1.00368	0.907383	1.82343
Deubiquitination	0.180534	0.371213	0.426691	0.569091	0.484325	0.673634	0.381906	0.367758	0.466864	0.389883	0.783843	0.912446
Diseases of programmed cell death	0.145175	0.159858	0.174833	0.21339	0.098993	0.286058	0.279408	0.229111	0.312543	0.334703	0.602771	0.644385
Diseases of signal transduction by growth factor receptors and second messengers	0.362643	0.381133	0.48466	0.688192	0.78236	0.688801	0.908188	0.842316	0.905728	0.859174	1.06053	1.29003
Disorders of transmembrane transporters	0.131968	0.141568	0.182406	0.195031	0.31738	0.108897	0.0765408	0.358255	0.257047	0.00144851	0.021338	0.0790342
ESR-mediated signaling	0.322614	0.333832	0.423197	0.634229	0.61629	0.695812	0.808741	0.681941	0.831901	0.838788	1.11427	1.26815
Epigenetic regulation of gene expression	0.0581918	0.0765091	0.0824544	0.0907989	-0.00390934	0.187626	0.161116	0.101125	0.18368	0.193322	0.420546	0.420546
Factors involved in megakaryocyte development and platelet production	0.173913	0.243469	0.299403	0.354844	0.311471	0.358259	0.697423	0.621236	1.03731	1.03856	1.07856	1.21608
Fatty acid metabolism	-0.0324559	0.0104373	-0.0123956	-0.0506803	-0.0867113	-0.115865	-0.156857	0.154907	-0.0771901	-0.164732	-0.0293696	-0.224147
Fc epsilon receptor (FCERI) signaling	0.446958	0.404186	0.555116	0.825111	0.812569	0.804722	1.26334	1.21334	1.35994	1.33819	1.5934	1.77366
Gap junction trafficking and regulation	0.0785	0.30705	0.276598	0.276598	0.322987	0.473194	0.382435	0.48719	1.56773	1.56773	1.56773	1.59376
Gastrulation	0.743413	0.684355	0.831835	1.40155	1.91684	1.78626	2.07842	1.98892	2.14141	2.02188	2.28604	2.85427
Gene Silencing by RNA	0.0159808	0.0372226	0.041916	0.041916	-0.124807	0.0598184	0.036251	0.208243	0.185909	0.183331	0.385927	0.385927
Generic Transcription Pathway	0.29133	0.27522	0.364664	0.521497	0.540262	0.626957	0.728994	0.691103	0.857804	0.860271	1.19155	1.34502
Glucose metabolism	0.0141546	0.351816	0.350171	0.391715	0.838193	0.671246	0.910441	1.39922	1.44572	1.4375	1.62279	1.62279
Glycosaminoglycan metabolism	0.0903037	0.0482415	0.0482415	0.0987148	0.126431	0.0504892	0.196433	0.253879	0.264882	0.276307	0.230465	0.787914
HSP90 chaperone cycle for steroid hormone receptors (SHR) in the presence of ligand	0.0734706	0.352029	0.312684	0.359889	0.561387	0.600301	0.556492	0.658821	1.51323	1.47733	1.6265	1.65389
Heme signaling	0.324265	0.266391	0.266391	-0.0994404	-0.0912165	-0.0889906	-0.038022	-0.0335019	0.0444077	-0.0734194	0.281905	0.0657614
Hh mutants abrogate ligand secretion	0.0905782	0.119383	0.119383	0.119383	0.119383	0.119383	-0.027768	0.175508	0.126285	-0.0874329	0.35075	0.35075
Infectious disease	0.225407	0.281711	0.21426	0.32749	0.375814	0.439698	0.530736	0.532078	0.747209	0.432238	0.865867	0.985724
Innate Immune System	0.379258	0.395511	0.468818	0.731917	0.719746	0.706359	0.994628	1.00478	1.21814	1.18153	1.35955	1.53348
Integration of energy metabolism	0.322664	0.265301	0.31469	0.490471	0.557805	0.42871	0.726305	0.790135	0.849571	0.849571	0.701546	0.905886
Integrin cell surface interactions	0.646845	0.720681	1.07323	1.20454	1.45907	1.05896	1.67254	1.66291	1.77339	1.82654	1.82654	3.06751
Interferon Signaling	0.27563	0.660651	0.702568	0.873481	0.743575	0.84963	0.902729	0.929303	1.25416	1.19271	1.46961	1.64288
Intra-Golgi and retrograde Golgi-to-ER traffic	0.0281791	0.487984	0.364958	0.370178	0.243837	0.388806	0.38478	0.462751	0.684822	0.673521	0.744405	0.772182
Intracellular signaling by second messengers	0.229442	0.23903	0.311566	0.457391	0.498322	0.348428	0.61216	0.51281	0.554973	0.528332	0.615284	0.838562
Intrinsic Pathway for Apoptosis	0.592337	0.711271	0.838937	1.0677	1.02094	1.22643	1.50413	1.319	1.71703	1.71703	2.40883	2.74333
Ion channel transport	0.13134	0.122129	0.29168	1.23267	1.91878	0.77135	0.915403	0.837386	0.77656	0.707969	0.624943	0.698344
MAPK family signaling cascades	0.234181	0.246176	0.396117	0.601787	0.661785	0.440514	0.67384	0.551834	0.532488	0.511786	0.571363	0.797538
Macroautophagy	0.0125368	0.186491	0.136926	0.156984	0.183219	0.240803	0.193653	0.163193	0.496446	0.431122	0.581532	0.590441
Membrane Trafficking	0.0480787	0.345253	0.3151	0.3656	0.374299	0.392571	0.391026	0.489562	0.661534	0.639247	0.699811	0.745395
Metabolism of amino acids and derivatives	-0.196368	-0.269859	-0.616596	-0.660103	-0.467494	-0.476736	-0.694204	-0.665521	-0.711301	-1.8392	-1.11364	-1.32455
Metabolism of carbohydrates	0.02743	0.0971122	0.0794802	0.110958	0.305068	0.172497	0.204513	0.390219	0.415851	0.352746	0.410381	0.609457
Metabolism of lipids	0.0392935	-0.0169752	0.0385367	-0.0935412	-0.101682	-0.105442	-0.0868798	0.241051	0.113058	0.0546511	0.113707	0.0194882
Metabolism of steroids	0.0271719	-0.199817	0.126599	-0.289218	-0.289218	-0.204832	-0.241145	0.744047	0.557717	0.444206	0.67029	0.294219
Metabolism of vitamins and cofactors	0.0565714	-0.0154761	-0.101859	-0.260062	-0.29125	-0.238324	-0.265179	-0.0731805	-0.13682	-0.336187	-0.272863	-0.432048
Mitochondrial protein degradation	0.0637215	0.0437789	-0.266988	-0.310008	-0.143551	-0.10299	-0.323807	-0.229708	-0.357951	-0.392821	-0.299357	-0.461589
Neddylation	0.0841156	0.345342	0.363023	0.368011	0.482857	0.358659	-0.0589156	-0.0541108	0.0174664	-0.0303435	0.22539	0.22539
Neurotransmitter receptors and postsynaptic signal transmission	0.257169	0.300016	0.318068	0.794104	0.999857	0.438831	0.716094	0.737917	0.937327	0.937327	0.810479	1.00097
Non-integrin membrane-ECM interactions	0.58125	0.570786	0.895481	1.02457	1.4257	0.794414	1.58359	1.57286	1.64412	1.65383	1.56812	2.94598
Nonsense-Mediated Decay (NMD)	-0.0195844	0.017347	-0.616121	-0.616121	-0.20601	-0.196516	-0.456155	-0.456155	-0.478171	-2.10527	-0.467966	-0.467966
Nucleotide-binding domain, leucine rich repeat containing receptor (NLR) signaling pathways	0.204633	0.156195	0.30444	0.697761	0.568721	0.577698	0.840188	0.835013	1.08013	1.01514	1.29488	1.71351
PI3K/AKT Signaling in Cancer	0.193891	0.146336	0.235468	0.378847	0.476083	0.242639	0.588539	0.469969	0.523133	0.500066	0.511005	0.823944
Parasitic Infection Pathways	0.641826	0.578106	0.687611	1.25116	1.19875	1.22204	1.84235	1.84743	2.23799	2.22581	2.36888	2.69036
Plasma lipoprotein assembly, remodeling, and clearance	0.115753	0.0482963	-0.0712153	-0.456038	-0.456038	-0.421413	-0.535194	0.273048	0.155823	-0.211148	-0.0281294	-0.0246
Platelet activation, signaling and aggregation	0.397098	0.361411	0.460755	0.623129	0.664954	0.559163	1.07764	1.09064	1.06909	1.02071	0.973265	1.31107
Platelet homeostasis	0.278098	0.22602	0.220676	0.881053	1.19648	0.623697	0.931362	0.826218	0.842275	0.81337	0.688563	0.923055
Post-translational protein modification	0.0867658	0.251287	0.27902	0.312536	0.322685	0.373436	0.26839	0.329315	0.443895	0.386117	0.635704	0.713902
Potassium Channels	0.302882	0.302882	0.316882	0.453044	0.711471	0.53638	0.626192	0.64213	0.524544	0.524544	0.361079	0.407831
Processing of Capped Intron-Containing Pre-mRNA	-0.102463	0.124589	-0.0652176	-0.0652176	-0.0767587	-0.00321391	-0.055538	-0.042428	-0.042428	-0.042428	0.113116	0.113116
Protein folding	0.0999959	0.688682	0.477536	0.477536	0.488571	0.916919	0.570521	0.556431	1.09594	1.09594	1.22423	1.275
RNA Polymerase I Transcription	0.0834196	0.101106	0.0674394	0.0697701	-0.0406038	0.176786	0.153883	0.0987922	0.192796	0.192796	0.413341	0.413341
Regulation of Apoptosis	0.171075	0.382572	0.382572	0.382572	0.382572	0.382572	0.124589	0.124589	0.0466654	-0.234917	0.169508	0.169508
Regulation of lipid metabolism by PPARalpha	0.179563	0.0921483	0.20163	-0.215018	-0.242757	-0.197961	-0.152419	0.0528509	-0.0414571	-0.0936341	0.248053	0.00715298
Regulation of mRNA stability by proteins that bind AU-rich elements	0.107071	0.182509	0.239937	0.319613	0.317088	0.271293	0.190691	0.198595	0.175988	0.0942942	0.225122	0.225122
Respiratory electron transport, ATP synthesis by chemiosmotic coupling, and heat production by uncoupling proteins.	0	0.0491714	-0.776392	-0.773846	0.00110572	-0.00191351	-0.422404	-0.422404	-0.422404	-0.164378	0.632442	0.620065
SUMOylation	0.209501	0.209003	0.272078	0.277878	0.223459	0.250349	0.303711	0.235981	0.445213	0.410253	0.71939	0.689846
Signaling by ALK in cancer	0.781643	0.899146	1.08468	1.34549	1.228	1.38052	1.71033	1.63985	1.83195	1.70748	2.34683	2.62751
Signaling by GPCR	0.390027	0.387295	0.441965	0.572326	0.624302	0.500384	0.822212	0.787626	0.889782	0.897438	0.854354	1.16581
Signaling by Hedgehog	0.194007	0.130638	0.193903	0.219652	0.251752	0.244391	0.268935	0.300411	0.533877	0.420856	0.63589	0.745245
Signaling by Interleukins	0.630512	0.653268	0.778906	1.08898	1.04934	1.06623	1.49208	1.44687	1.67548	1.64921	1.97372	2.28406
Signaling by MET	0.167609	0.115036	0.332023	0.326723	0.367939	0.323886	0.535984	0.508657	0.554941	0.497784	0.57611	1.074
Signaling by NOTCH	0.17686	0.211269	0.236986	0.38516	0.398396	0.487509	0.45893	0.345603	0.476495	0.462094	0.700218	0.816274
Signaling by NTRKs	0.742138	0.755632	0.922468	1.42015	1.60082	1.40286	1.84637	1.83679	2.00304	1.9922	2.28404	2.56037
Signaling by Non-Receptor Tyrosine Kinases	0.184701	0.162769	0.208132	0.332159	0.478446	0.143506	0.508969	0.269083	0.583159	0.469776	0.583908	0.671184
Signaling by Nuclear Receptors	0.292752	0.268441	0.333217	0.413009	0.392417	0.461755	0.544306	0.473228	0.585294	0.515102	0.796402	0.887736
Signaling by PDGF	0.542025	0.603086	0.906053	0.979709	1.02875	0.76908	1.21807	1.18601	1.23078	1.20568	1.34438	2.13147
Signaling by Receptor Tyrosine Kinases	0.414769	0.406605	0.534472	0.748494	0.852693	0.685448	1.01328	0.942664	1.07159	1.0237	1.13303	1.45388
Signaling by Rho GTPases	0.106638	0.158563	0.336295	0.506664	0.370419	0.453164	0.69719	0.706363	0.878725	0.876307	0.96592	1.0001
Signaling by TGFB family members	0.719587	0.658393	0.861857	1.28173	1.64441	1.7103	1.9928	1.92569	2.19654	2.1391	2.54544	3.32213
Signaling by VEGF	0.228513	0.172558	0.299725	0.419591	0.500265	0.402571	0.762119	0.710351	0.830491	0.696329	0.716461	0.840804
Signaling by WNT	0.148942	0.182578	0.281139	0.350563	0.360306	0.357859	0.44068	0.477857	0.526274	0.469216	0.654371	0.690538
Signaling by the B Cell Receptor (BCR)	0.502603	0.412348	0.625757	0.946169	0.905496	0.850604	1.39319	1.32478	1.56786	1.51536	1.77435	1.96729
TCR signaling	0.276509	0.295199	0.570625	0.661749	0.570319	0.549086	0.858728	0.801314	1.04955	1.04064	1.24063	1.47739
TNFR2 non-canonical NF-kB pathway	0.335189	0.443547	0.525894	0.575496	0.575724	0.638163	0.657445	0.657445	0.710919	0.613961	0.962641	1.00368
Toll-like Receptor Cascades	0.652685	0.62341	0.764472	1.1554	1.14513	1.08751	1.41476	1.40272	1.70748	1.67132	2.04854	2.254
Transcriptional regulation of granulopoiesis	0.298169	0.325141	0.384916	0.473799	0.334449	0.59819	0.683603	0.560316	0.820059	0.817508	1.2363	1.32594
Translation	0	0.0469182	-0.928797	-0.928797	-0.693005	-0.673759	-1.33889	-1.33797	-1.34669	-2.29215	-0.753838	-0.759931
Translocation of SLC2A4 (GLUT4) to the plasma membrane	-0.0106136	0.228018	0.129087	0.123453	0.168507	0.351471	0.443338	0.443338	1.12293	1.12293	1.12293	1.11767
Unfolded Protein Response (UPR)	0.146538	0.944765	0.254712	-0.0816439	-0.092957	0.0128683	-0.0431515	1.14422	0.978556	0.945193	1.13233	1.11308
rRNA processing in the nucleus and cytosol	0	0.0185576	-0.489689	-0.489689	-0.16966	-0.143576	-0.410608	-0.410608	-0.427391	-1.73909	-0.43069	-0.422418
EPoS Dataset
	SW2	SW3	SW4	SW5	SW6	SW7	SW8	SW9	SW10	SW11	SW12	SW13
Activation of HOX genes during differentiation	0.0155319	0.00757727	-0.140221	-0.00953808	-0.00187024	0.020633	0.143347	0.127988	0.148768	0.163775	0.163775	0.163775
Adaptive Immune System	0.146883	0.174608	0.128633	0.170381	0.31944	0.364637	0.354445	0.387045	0.428981	0.48125	0.297032	0.350115
Adipogenesis	0.0387318	0.075116	-0.221472	0.0668103	0.0668103	0.0105739	0.414882	0.484274	0.484274	0.420188	0.395653	0.416472
Amyloid fiber formation	0	-0.0152844	-0.0152844	0.171065	0.142229	0.232117	0.26044	0.303956	0.273146	0.27176	0.275511	0.287083
Apoptosis	0.0298599	0.0759477	-0.0536274	0.301058	0.479967	0.511106	0.650925	0.712292	0.69519	0.795236	0.781099	0.864764
Asparagine N-linked glycosylation	0.203879	0.208313	0.199788	0.202014	0.265994	0.469955	0.598992	0.521999	0.428109	0.289278	-0.193732	-0.0864736
Axon guidance	-0.0183997	-0.0531254	-0.0454769	0.0200736	0.201725	0.396297	0.479436	0.874958	0.911073	0.747851	0.714565	1.04217
Base Excision Repair	-0.0520264	-0.019925	-0.019925	0.176878	0.176878	0.176878	0.162308	0.162308	0.183185	0.21109	0.21187	0.21187
Biological oxidations	0.284397	0.536663	0.473084	0.428606	0.222319	0.190615	0.530585	0.445533	0.347267	0.186751	0.186632	0.242356
C-type lectin receptors (CLRs)	0.0945837	0.108858	-0.117124	0.185284	0.332833	0.361081	0.410179	0.51907	0.570243	0.871095	0.896238	0.945715
Cell Cycle Checkpoints	0.0812537	0.665574	0.507769	0.515253	0.754201	0.757579	0.695326	0.686703	0.818511	0.899089	0.677514	0.684678
Cell Cycle, Mitotic	0.054122	0.482406	0.291663	0.367369	0.521729	0.523282	0.53571	0.534993	0.622325	0.714956	0.520142	0.526279
Cell surface interactions at the vascular wall	0.23477	0.19998	0.268222	0.221628	0.474634	0.703721	0.703721	0.986113	1.26799	1.12877	1.0985	1.48193
Cellular Senescence	0.0372685	0.0782909	-0.0508635	0.404888	0.454225	0.458936	0.56885	0.628762	0.613401	0.717809	0.686201	0.694428
Cellular response to chemical stress	0.0536854	0.140761	-0.165179	-0.0415507	-0.0340096	-0.0273401	0.360237	0.451795	0.367245	0.35132	0.349014	0.346027
Cellular responses to stress	0.0252236	0.0454736	-0.0982462	0.188852	0.222555	0.190785	0.38905	0.450343	0.383964	0.454573	0.374107	0.376839
Chromatin modifying enzymes	-0.0312718	-0.0312718	-0.121687	0.0663914	0.0677171	0.0687997	0.0980001	0.0971689	0.0983694	0.172952	0.172952	0.172952
Chromosome Maintenance	-0.0274189	0.00164251	-0.0125627	0.0726562	0.0976145	0.101318	0.101318	0.0835354	0.122768	0.16649	0.105328	0.109498
Cilium Assembly	-0.0156317	0.257798	0.0722735	0.0635451	0.199313	0.197603	0.183549	0.195013	0.261326	0.232557	0.0963945	0.125819
Class I MHC mediated antigen processing & presentation	0.278872	0.35926	0.36058	0.367231	0.52882	0.544829	0.501408	0.407246	0.421978	0.493388	0.211314	0.228119
Clathrin-mediated endocytosis	0.0495476	-0.112347	-0.0933149	-0.0933149	0.123063	0.146748	0.242015	0.339972	0.157613	0.108841	-0.11918	0.115802
Collagen formation	-0.0102598	0.0572111	0.0572111	0.0572111	0.0766139	0.144013	0.144013	1.14774	0.996886	1.18696	1.30327	2.2249
Complement cascade	0	-0.0303714	0.158335	0.158335	-0.261451	0.556514	0.878661	0.73662	1.02043	1.02043	1.0094	0.749483
Cytokine Signaling in Immune system	0.0527079	0.049173	-0.00610346	0.255947	0.347143	0.40604	0.569445	0.679716	0.72184	0.911168	0.861017	0.922107
Cytosolic sensors of pathogen-associated DNA	0	-0.0484195	-0.28667	0.0264915	0.148238	0.17405	0.431623	0.50597	0.50597	1.03324	0.912381	0.935067
DNA Double-Strand Break Repair	-0.0421626	0.112308	0.0759019	0.0853189	0.285608	0.285608	0.206811	0.206811	0.308832	0.333255	0.26918	0.26918
DNA Replication Pre-Initiation	0.0205464	0.135511	0.124511	0.237728	0.257542	0.257542	0.249102	0.227891	0.217676	0.280537	0.194966	0.194966
Death Receptor Signaling	-0.0958297	-0.216612	-0.255678	-0.192931	0.0767685	0.118776	0.089922	0.517317	0.582186	0.63391	0.593692	0.603583
Defective pyroptosis	0	0	-0.0488582	0.304055	0.304055	0.304055	0.304055	0.326165	0.326165	0.352776	0.30287	0.30287
Deubiquitination	0.037137	0.169319	0.0769937	0.245474	0.308605	0.373506	0.466552	0.506095	0.535703	0.616121	0.485096	0.526253
Diseases of metabolism	0.081615	-0.0237846	-0.0363648	-0.0180318	-0.108124	0.112016	0.257295	0.506082	0.394256	0.351389	0.366366	0.570956
Diseases of programmed cell death	0.0188961	0.0188961	-0.0375396	0.241514	0.264405	0.278163	0.304053	0.369761	0.369761	0.432848	0.398102	0.398102
Diseases of signal transduction by growth factor receptors and second messengers	0.018833	-0.0132983	-0.0899457	0.137119	0.26027	0.47383	0.647637	0.801666	0.906921	0.92678	0.87945	1.05185
Disorders of transmembrane transporters	0.0217201	0.0609453	0.036303	0.0203006	0.149243	0.197961	0.246706	0.11556	0.1349	0.0321288	-0.28261	-0.143377
ECM proteoglycans	0.434026	0.625199	0.534302	0.534302	0.846334	1.475	1.49266	2.33649	2.53343	2.43005	2.50396	3.63968
ESR-mediated signaling	0.102471	0.0603121	-0.155449	0.0357417	0.0906315	0.164225	0.36764	0.427612	0.483932	0.461187	0.41895	0.540582
Epigenetic regulation of gene expression	-0.040999	-0.0153045	-0.130336	-0.0425475	0.0064737	0.0064737	0.0284668	0.043306	0.0402767	0.10291	0.0694974	0.0694974
Factors involved in megakaryocyte development and platelet production	-0.147115	-0.150784	-0.131557	0.0490791	0.325158	0.369968	0.488085	0.745322	0.796381	0.760024	0.776853	0.788241
Fatty acid metabolism	0.268698	0.102553	0.07347	0.0917877	-0.0500187	-0.144034	0.10245	0.0164464	-0.412649	-0.458628	-0.648425	-0.646729
Gastrulation	-0.00607633	0.0106419	0.154403	1.22235	1.22847	1.61804	2.14065	2.48552	2.51832	2.52709	2.52709	2.72411
Gene Silencing by RNA	-0.037287	-0.0667754	-0.0396938	0.0247721	0.0888083	0.0888083	0.0831835	0.0476644	0.107313	0.134968	-0.110843	-0.110843
Generic Transcription Pathway	0.0221466	0.0834419	-0.0570095	0.249008	0.312122	0.384218	0.565166	0.637402	0.666636	0.712249	0.666849	0.716994
Glycosaminoglycan metabolism	0.155746	0.0898582	0.0512475	0.0512475	0.161342	0.888633	0.946612	1.18087	1.20639	1.04224	1.04224	1.46147
Heme signaling	0.0253856	0.00351859	-0.463689	0.312765	0.312765	0.134074	0.62405	0.669079	0.602005	0.434287	0.448822	0.287496
Infectious disease	0.0334174	0.0102433	-0.0230295	0.109669	0.177963	0.256119	0.335724	0.381699	0.36	0.410044	0.29661	0.377941
Innate Immune System	0.0605147	-0.0297707	-0.094759	0.06228	0.133957	0.250371	0.388736	0.504177	0.543986	0.630373	0.564765	0.574136
Inositol phosphate metabolism	-0.197607	-0.364982	0.49681	0.49681	0.585141	0.71818	0.797241	1.21591	0.889785	0.889785	0.943069	1.03791
Integrin cell surface interactions	0.434813	0.630121	0.551677	0.551677	0.956829	1.25447	1.25447	2.01827	2.15195	2.10907	2.13207	2.96282
Intra-Golgi and retrograde Golgi-to-ER traffic	0.172185	0.145399	0.0744374	0.0755955	0.273323	0.280232	0.420289	0.335058	0.22759	0.214531	-0.380086	-0.360774
Intracellular signaling by second messengers	0.0498633	-0.0432338	-0.0177022	0.17801	0.277805	0.363139	0.420754	0.576583	0.652202	0.625223	0.587622	0.788063
Intrinsic Pathway for Apoptosis	0.0363061	0.179572	-0.0105442	0.660152	0.844206	0.849319	1.05632	1.1291	1.06109	1.24043	1.20682	1.2522
MITF-M-regulated melanocyte development	0.0338136	0.0390541	-0.186923	0.127641	0.196215	0.316709	0.538565	0.672392	0.711616	0.753765	0.709877	0.881159
Maternal to zygotic transition (MZT)	0	0	0.00338589	0.159152	0.183496	0.183496	0.153871	0.101496	0.171382	0.185057	0.117458	0.117458
Meiosis	0	0.0642353	0.0528977	0.161215	0.262085	0.262085	0.265303	0.265303	0.305694	0.328582	0.29218	0.29218
Membrane Trafficking	0.136975	0.0567426	0.0280841	0.0234038	0.205753	0.222126	0.314307	0.315765	0.22189	0.184975	-0.253473	-0.115805
Metabolism of amino acids and derivatives	-0.0014197	-0.282024	-0.249216	-0.24205	-0.567353	-0.601912	-0.396175	-0.570104	-0.699906	-0.706884	-0.797757	-0.81373
Metabolism of carbohydrates	0.0221749	-0.0416269	-0.0938121	-0.0950591	-0.027642	0.318972	0.420001	0.462153	0.478519	0.361172	0.231244	0.444401
Metabolism of lipids	0.15792	0.0351156	0.010303	0.133192	0.157782	0.143528	0.330929	0.287656	0.115509	0.0657232	-0.10003	-0.0493039
Metabolism of steroids	0.165273	0.173852	0.0119701	0.487065	0.4594	0.31693	0.642801	0.447105	0.404968	0.4221	0.203436	0.160438
Metabolism of vitamins and cofactors	0.0902801	-0.0710554	-0.0064512	-0.0064512	-0.274986	-0.216466	-0.068489	-0.0975856	-0.325052	-0.339277	-0.337554	-0.449284
Mitochondrial biogenesis	-0.045937	-0.0640068	-0.360958	0.176463	0.209868	0.0246046	0.397299	0.391876	0.397527	0.31653	0.303133	0.281186
NR1H2 and NR1H3-mediated signaling	0	0.0338401	-0.741408	-0.213354	-0.209024	-0.244211	0.131104	0.131104	0.0499371	-0.158856	-0.158856	-0.196195
Non-integrin membrane-ECM interactions	0.336069	0.61376	0.529727	0.529727	0.875515	1.19538	1.19538	2.1626	2.21707	2.19101	2.29517	3.29369
Oncogenic MAPK signaling	-0.16896	-0.294679	-0.319686	-0.116898	0.136496	0.154739	0.352372	0.61534	0.792938	0.754853	0.676428	0.763782
Peroxisomal protein import	0.0903621	-0.00732245	0.049173	0.049173	-0.0323431	-0.0612321	0.126285	-0.154825	-0.55639	-0.55639	-0.777224	-0.910156
Platelet activation, signaling and aggregation	0.11116	0.0136753	0.0113041	0.0783089	0.178973	0.377914	0.450525	0.796764	0.943778	0.854807	0.793412	0.999703
Platelet homeostasis	0.324007	0.188574	-0.106928	-0.089708	-0.0253216	0.000787622	0.0129254	0.203099	0.510708	0.319982	0.275055	0.759761
Post-translational protein modification	0.121534	0.195982	0.136384	0.258308	0.363667	0.442811	0.522602	0.521056	0.503596	0.495783	0.299583	0.375043
Processing of Capped Intron-Containing Pre-mRNA	-0.318674	-0.354153	-0.362889	-0.363169	-0.417444	-0.415058	-0.646734	-0.914983	-1.00907	-0.991835	-1.00251	-1.08526
RNA Polymerase I Transcription	-0.0428584	0.00204616	-0.0366239	0.0427829	0.0652557	0.0652557	0.068169	0.103741	0.103741	0.190167	0.134352	0.134352
RNA Polymerase II Transcription Termination	-0.4078	-0.478717	-0.478717	-0.478717	-0.579626	-0.579626	-1.01613	-1.17503	-1.22113	-1.14776	-1.0214	-1.11548
Regulation of lipid metabolism by PPARalpha	0.119163	0.0606698	-0.293117	0.188286	0.212248	0.0616531	0.503073	0.538109	0.485363	0.410492	0.341291	0.313385
SUMOylation	0.00753163	0.132835	-0.0553363	0.453047	0.596944	0.547674	0.730075	0.739787	0.791902	0.732311	0.597137	0.597137
Signaling by ALK in cancer	0.13726	0.118064	-0.017654	0.602961	0.751543	0.939156	1.25209	1.38104	1.50959	1.67693	1.48547	1.50495
Signaling by FGFR	0.0675972	-0.0793599	-0.0170699	0.117717	0.19968	0.306589	0.389627	0.310123	0.528489	0.504439	0.451555	0.568867
Signaling by GPCR	-0.00431497	-0.178704	-0.0913186	-0.0124698	0.0569322	0.109417	0.191271	0.399253	0.511616	0.346288	0.299314	0.574606
Signaling by Interleukins	0.0527608	0.0052195	-0.0540681	0.33667	0.398953	0.473036	0.696547	0.849562	0.880801	1.11105	1.06631	1.13694
Signaling by MET	0.220017	0.185741	0.226467	0.272222	0.488142	0.555535	0.571896	0.773512	0.958237	0.879551	0.761849	1.05635
Signaling by NOTCH	0.0107031	0.00842348	-0.14072	0.223076	0.223076	0.691972	0.798517	0.973739	0.997651	1.01486	1.01135	1.06184
Signaling by NOTCH1 in Cancer	0.0291293	0.0436709	-0.231344	0.277043	0.277043	1.09957	1.16667	1.28143	1.34133	1.24507	1.24507	1.29823
Signaling by NTRKs	0.000125878	-0.15444	-0.319818	0.290454	0.452014	0.581248	0.93723	1.32682	1.49623	1.52863	1.4525	1.58727
Signaling by PDGF	0.282614	0.435991	0.405823	0.532809	0.712784	0.884265	0.973452	1.44839	1.99329	1.99069	2.27532	2.60915
Signaling by Receptor Tyrosine Kinases	0.0706909	0.000517542	-0.0552966	0.146447	0.284844	0.46408	0.600407	0.851627	0.989393	0.989789	0.974278	1.23386
Signaling by Rho GTPases	-0.0928439	0.122536	0.083446	0.144864	0.459722	0.492839	0.489505	0.765328	0.908052	0.822869	0.688227	0.787642
Signaling by TGFB family members	0.0902243	0.094767	0.162737	0.95322	1.0464	1.72846	2.07471	2.45718	2.58102	2.75439	2.72128	3.23068
Signaling by VEGF	-0.00351906	-0.0575642	-0.0789818	-0.0405578	0.269308	0.700459	0.708358	1.07736	1.25519	1.12047	1.08182	1.27405
Signaling by WNT	0.0563485	0.0975661	0.0354817	0.101742	0.170165	0.205414	0.229056	0.291922	0.35418	0.292225	0.253164	0.417684
Signaling by the B Cell Receptor (BCR)	0.168898	0.203178	-0.110404	0.190567	0.258507	0.363048	0.531282	0.618635	0.660693	1.04464	1.04464	1.07899
TNFR2 non-canonical NF-kB pathway	-0.0173608	0.0296492	0.0296492	0.0491907	0.0799304	0.0799304	0.0865379	0.16186	0.16186	0.708263	1.03114	1.03114
Toll-like Receptor Cascades	0.066647	-0.0311938	-0.152155	0.230199	0.295981	0.306605	0.500036	0.638664	0.620804	0.917142	0.835839	0.835492
Transcriptional regulation of granulopoiesis	0.0141223	0.0226754	-0.209297	0.127432	0.131043	0.156047	0.36763	0.407019	0.407019	0.431879	0.431879	0.431879
Transmission across Chemical Synapses	-0.105255	-0.277556	-0.287712	-0.174979	-0.10533	-0.0966168	0.0935053	0.202935	0.193308	0.00445079	0.0209329	0.088967
Unfolded Protein Response (UPR)	-0.00704825	-0.0405037	-0.0885064	-0.254653	-0.224442	-0.510995	-0.377847	-0.372079	-0.400922	-0.140086	-0.183829	-0.178269
p75 NTR receptor-mediated signalling	-0.221383	-0.403213	-0.472965	-0.360323	-0.123143	-0.0404877	0.0581883	0.830943	0.939879	0.985079	0.997119	1.00361
trans-Golgi Network Vesicle Budding	0.135186	0.111791	0.111791	0.111791	0.340961	0.340961	0.459602	0.384602	0.107596	0.101985	-0.38739	-0.0934895
