## Supplementary Table 14 for "Decoding MASLD Progression: A Molecular Trajectory-Based Framework for Modelling Disease Dynamics"

### Sheet: supp_table_14
Supplementary Table 14. Consensus estimated cell type proportions per sample in the bulk RNA-seq dataset
sample	B_cell	Basophils	Cholangiocytes	Circulating_NK_NKT	Endothelial	Fibroblasts	Hepatocytes	Macrophages	Mig_cDCs	Monocytes	Neutrophils	Plasma_cell	Resident_NK	T_cell	cDC1s	cDC2s	pDCs
D701_D502	0	0.0022218	0.0160456	0.0106187	0.044415	0.0367033	0.725125	0.0728826	0.00262021	0	0	0.000204411	0.0290532	0.0075939	0	0	0.0525161
D701_D503	7.47865e-06	0.0132958	0.0244822	0.0272554	0.0622866	0.0331382	0.626904	0.112512	0.00582206	0.000249467	0.00146358	0.000498234	0.0169923	0.00564539	2.64012e-06	0.000125228	0.0693201
D701_D504	0.000301197	0.00599173	0.0307438	0.0755673	0.0832556	0.0592604	0.560226	0.104653	0.00640488	0.000281755	0.0139718	0.000490355	0.00910347	0.0120328	0.000318801	0.000199828	0.0371973
D701_D505	3.72584e-06	0.00147957	0.0320455	0.0180277	0.0520741	0.0278595	0.693169	0.0894598	0.00261115	0	0.0042385	0.000145189	0.0253553	0.00643514	0	0.000820356	0.0462751
D701_D506	2.77972e-06	0.00429993	0.0163457	0.0417284	0.0620393	0.0222115	0.683497	0.101986	0.00287405	9.30853e-06	0.00649323	0.000176735	0.0179486	0.00438859	1.91104e-06	0.000586781	0.0354105
D702_D501	7.67713e-06	0.00215307	0.0224764	0.0260543	0.0730157	0.034701	0.656297	0.0904068	0.00285329	0.00123372	0.00281335	0.000248371	0.0230708	0.007622	7.10265e-06	0.00101461	0.056025
D702_D503	7.02787e-06	0.00264279	0.0249875	0.0306479	0.0850067	0.0382467	0.623971	0.0994768	0.00390175	0.00121916	0.00497706	0.000233268	0.0312386	0.00340006	7.24036e-05	0.000907618	0.0490639
D702_D504	3.91509e-06	0.00565317	0.026008	0.0171313	0.0782024	0.0316885	0.645226	0.106722	0.0050863	3.43477e-06	0.00229703	0.000680585	0.0320039	0.00433887	4.77909e-05	0.00179214	0.043115
D702_D505	4.11427e-05	0.00171061	0.0329525	0.0283306	0.0735989	0.0343747	0.649036	0.0821343	0.00496418	1.82252e-06	0.00514366	0.000200067	0.0251424	0.0112495	4.52519e-06	0.000358887	0.050756
D702_D506	7.84437e-05	0.0024479	0.0289741	0.0375555	0.078287	0.0334852	0.630265	0.100999	0.00303292	1.5564e-05	0.00226661	0.000228878	0.0231278	0.00411116	0.000749493	0.00188272	0.0524926
D703_D501	0.00122711	0.00262055	0.0311058	0.0704636	0.105273	0.0767341	0.534259	0.0978854	0.0101178	0.000473418	0.0126578	0.00235647	0.000718929	0.021685	0.00074012	8.1054e-05	0.0316009
D703_D502	9.99659e-05	0.0020543	0.033378	0.00580205	0.0743	0.0337243	0.668649	0.0835014	0.00261984	0.000865523	0.00642056	0.000524571	0.0330219	0.00725315	4.76411e-05	0.00269833	0.0450397
D703_D503	7.33066e-06	0.002151	0.02084	0.01771	0.0539918	0.0340025	0.690621	0.0952568	0.00150424	9.54451e-06	0.00137043	0.000285148	0.0228724	0.00753937	1.45768e-05	0.00145145	0.0503728
D703_D504	1.45973e-05	0.00138983	0.0298268	0.123531	0.0807562	0.0385197	0.575908	0.0719153	0.0119983	0.00144255	0.00610353	0.000846647	0.000200054	0.0148899	0.00259553	7.58861e-06	0.0400547
D703_D505	0.000162876	0.00454688	0.0283745	0.0188212	0.0936311	0.0398103	0.608283	0.104964	0.00355871	4.91198e-05	0.000872209	0.000751474	0.0279749	0.0166424	5.06931e-05	0.00115397	0.0503523
D703_D506	0.000194957	0.00209933	0.0354392	0.0331974	0.0834014	0.0518936	0.588402	0.106091	0.00832563	0.000564659	0.0120883	0.000352285	0.0128292	0.00579701	0.0003165	0.00174736	0.0572596
D704_D502	0.00214951	0.00272433	0.0290568	0.0209122	0.0617511	0.0208906	0.703684	0.0709904	0.00113551	0.00080069	0.00432397	0.000454874	0.0142077	0.0234547	0	0.000217419	0.0432464
D704_D503	1.44474e-05	0.00185556	0.0278387	0.0141054	0.0828618	0.0368969	0.645895	0.0979636	0.00262134	2.11268e-06	0.00410152	0.000188605	0.025322	0.0023447	1.89016e-06	0.00185927	0.0561268
D704_D504	0.000222335	0.00532882	0.0348345	0.0251267	0.0784438	0.050469	0.610251	0.0858088	0.00812024	0.00238103	0.00691174	0.000321941	0.0415371	0.00567654	0.000185034	0.00204986	0.0423314
D704_D505	2.19527e-05	0.00441521	0.0239944	0.0320389	0.0735888	0.0440222	0.645507	0.103998	0.0029765	0.000765449	0.00294122	0.000240597	0.0153703	0.0047701	3.66918e-05	1.32075e-05	0.0452993
D704_D506	1.87331e-06	0.00618561	0.0280865	0.0211017	0.0610425	0.0226119	0.650195	0.103749	0.00295449	0.0015831	0.0037204	0.00174376	0.0394837	0.00270118	0	2.19586e-06	0.0548377
D705_D502	3.59558e-06	0.00263202	0.0320285	0.00606825	0.0652746	0.0306981	0.659163	0.0980844	0.0030979	0.000728611	0.00903795	0.00134001	0.0345409	0.0031344	3.02923e-06	0.000637017	0.053528
D705_D503	1.22959e-05	0.00740391	0.0272683	0.0212017	0.0650133	0.0420422	0.573133	0.148332	0.00262555	0.00119098	0.00985704	0.00191976	0.0361603	0.00083759	0.000371205	1.55609e-05	0.0626157
D705_D504	4.28917e-06	0.00281311	0.0252142	0.0378841	0.0903742	0.0455191	0.604852	0.100295	0.00650155	0.000702841	0.00251942	0.000453618	0.0231786	0.00303173	0.000174264	2.65475e-06	0.0564788
D705_D506	4.54074e-05	0.00178089	0.0328705	0.0460044	0.0637265	0.0284051	0.646732	0.090963	0.00671193	0.000462703	0.00454663	0.000702079	0.014516	0.00921506	3.49755e-06	2.28924e-06	0.0533115
D706_D501	0.000127836	0.00145795	0.0304574	0.0749558	0.0894947	0.0504811	0.593264	0.079083	0.00831305	6.33581e-05	0.0142007	0.000231218	0.00831319	0.0120503	0.000980207	0.000459931	0.0360662
D706_D502	2.2658e-05	0.00659914	0.0282542	0.0178646	0.0619634	0.0243731	0.678065	0.0881623	0.00542278	4.41846e-06	0.00411614	0.00067819	0.0310426	0.00713929	2.02377e-06	1.74739e-06	0.0462879
D706_D504	1.7904e-05	0.00292273	0.025602	0.0437304	0.0759854	0.0315435	0.63795	0.0863769	0.00358971	0.000636465	0.00687197	0.000330003	0.0196582	0.00612692	5.04345e-06	0.00265061	0.0560028
D706_D505	6.57222e-06	0.00383061	0.0324545	0.0546237	0.0727516	0.0584608	0.6207	0.0769344	0.00732807	0.000469264	0.00395293	0.000787773	0.0103698	0.00672901	2.76818e-05	5.52544e-05	0.0505184
D706_D506	2.61539e-06	0.00442998	0.0273853	0.0176152	0.0492903	0.0213831	0.70748	0.0806582	0.00294604	0.0020391	0.00156234	0.000152509	0.0368643	0.00755776	0	0	0.0406335
D707_D502	5.53311e-06	0.00418406	0.0532832	0.0131303	0.0564905	0.0510616	0.632331	0.0918873	0.00632963	0.00246223	0.00320466	0.000210549	0.0143664	0.0171093	2.91688e-06	0.000189757	0.0537509
D707_D503	0	0.00161632	0.0174337	0.0147108	0.0802447	0.0360178	0.683647	0.0810011	0.00137366	0.00122619	0.0010332	0.00174326	0.0299928	0.00254778	2.45517e-06	0	0.0474091
D707_D504	0.00177158	0.00195643	0.054975	0.0346724	0.0756172	0.0796839	0.549542	0.0917834	0.0092764	8.00432e-05	0.0126451	0.00029357	0.00939438	0.0263823	0.0018762	0.0012306	0.0488191
D707_D505	0	0.00455954	0.0384743	0.0242284	0.0784627	0.031329	0.596965	0.104512	0.0033837	0.00138404	0.0102537	0.00204496	0.0223245	0.011041	3.53999e-06	8.31065e-06	0.0710258
D707_D506	4.87032e-06	0.00345995	0.0211239	0.0369086	0.075078	0.0294618	0.624049	0.110273	0.00604326	0.00139323	0.00467083	0.000378237	0.0203503	0.0106863	0.000187925	6.79764e-05	0.0558623
D708_D501	2.40132e-06	0.00979393	0.0268804	0.00932691	0.0785198	0.0290108	0.66536	0.0844696	0.00169604	0.000926599	0.0112124	0.000308308	0.0388534	0.00399005	0	0.000865991	0.0387829
D708_D502	0.0018513	0.0013447	0.0344585	0.0645942	0.0810173	0.0629025	0.570086	0.0884894	0.00670021	0.000392816	0.00842994	0.000400524	0.0112742	0.0183373	0.000460692	0.00022162	0.0490391
D708_D503	0	0.0131661	0.0296501	0.0110011	0.0693883	0.0331967	0.651486	0.0902239	0.00209584	2.49783e-06	0.00241451	0.00146905	0.0330795	0.00271942	0	1.94652e-06	0.0601053
D708_D504	1.73132e-05	0.000889519	0.0170382	0.0514093	0.0808892	0.0238817	0.638587	0.108338	0.00197584	7.19666e-06	0.00384471	0.000205698	0.0216055	0.00788509	5.36531e-05	6.10582e-06	0.0433665
D708_D505	4.83427e-05	0.0054764	0.0262042	0.00670988	0.0669277	0.0534588	0.663997	0.0772483	0.00220056	0.000318716	0.00435292	0.000234209	0.0309009	0.0075168	5.48813e-05	0.000981044	0.0533694
D708_D506	5.89232e-05	0.00156754	0.0251327	0.0413915	0.0915929	0.0438328	0.628506	0.0819122	0.00647271	0.000472518	0.00562715	0.000740374	0.00150926	0.0360534	0.00029635	0.000169845	0.0346634
D709_D501	3.18322e-05	0.0133521	0.0270446	0.040772	0.0802153	0.0236873	0.645204	0.0811073	0.00571638	0.0012496	0.0064702	0.000127049	0.0268866	0.00441194	3.40659e-06	2.87568e-06	0.0437171
D709_D504	5.59575e-06	0.00391992	0.0370244	0.00734438	0.0831914	0.0549919	0.617869	0.0928812	0.00367921	5.62957e-06	0.0104976	0.00104011	0.0258868	0.00505783	9.17185e-06	1.32813e-05	0.0565824
D709_D506	0.000123843	0.00322174	0.0255432	0.0386151	0.0735079	0.0437583	0.607268	0.111561	0.00694726	0.00342654	0.00637945	0.000193607	0.021848	0.00979286	5.21746e-05	5.21972e-05	0.047709
D710_D502	2.43948e-06	0.0162735	0.0224531	0.0192647	0.0745135	0.0250922	0.631452	0.0978287	0.00267452	2.19824e-06	0.0048349	0.00184656	0.0342409	0.00429434	2.84346e-06	2.43521e-06	0.0652216
D710_D503	0.000448789	0.00244518	0.0235266	0.0230737	0.07611	0.0604432	0.623462	0.102255	0.00398513	0.00102117	0.0030203	0.000211884	0.0251788	0.00722706	7.08839e-05	0.00112783	0.0463924
D710_D504	0.00049383	0.00223688	0.0260428	0.0671848	0.0867221	0.0369555	0.583827	0.114828	0.00796955	0	0.0174822	0.000459559	0.000586832	0.0110616	0.000479409	1.6896e-06	0.0436676
D711_D501	2.46178e-05	0.00505417	0.0294588	0.02628	0.0729286	0.0436454	0.641384	0.0912207	0.00417427	0.000518987	0.00454908	0.000549661	0.0210187	0.00598664	6.10504e-05	6.5062e-06	0.0531382
D711_D502	0	0.00365406	0.036927	0.0312161	0.0692307	0.0381301	0.649544	0.0747316	0.00376287	0.000996409	0.00499253	0.00156851	0.0263781	0.00906269	1.86078e-06	2.02023e-06	0.0498018
D711_D503	4.04704e-06	0.00223149	0.026282	0.0135572	0.0609734	0.0336023	0.687484	0.0755628	0.00268139	0.000965522	0.0022906	0.000961418	0.03597	0.00357109	0	0	0.0538632
D711_D504	0.00126807	0.00110692	0.0856804	0.0249657	0.0895518	0.0932258	0.514354	0.0912678	0.00720707	0.00070469	0.0118927	0.000293192	0.012789	0.0185394	0.00103747	0.00206833	0.0440481
D711_D505	0.000368306	0.00396079	0.0205079	0.0168515	0.0422825	0.0314857	0.692095	0.102488	0.0023128	0.000999898	0.00153919	0.000148392	0.024764	0.00298769	0	0	0.0572082
D711_D506	9.21825e-06	0.00613546	0.0230395	0.0145245	0.0847447	0.0387027	0.634033	0.100096	0.00404833	0.0018378	0.00616289	0.000320435	0.0244228	0.0151437	0.000144312	0.00278144	0.0438529
D712_D501	0.000227685	0.00181282	0.0307465	0.0443245	0.0830125	0.0766898	0.562829	0.111762	0.00573007	0.000953546	0.00833671	0.000285034	0.00784789	0.0165161	0.000534857	0.00019601	0.0481946
D712_D502	2.76351e-06	0.0029117	0.0305583	0.00548714	0.0542075	0.0312468	0.702941	0.0713623	0.0054856	0.000241019	0.00470172	0.000273637	0.0418547	0.00301697	0	0.00207721	0.0436314
D712_D504	5.68723e-06	0.010819	0.0303054	0.016896	0.0758706	0.0318988	0.636822	0.0934461	0.00345333	4.92153e-06	0.00291472	0.000446032	0.0382561	0.00403007	3.68288e-06	0.00112893	0.053699
D712_D505	3.6867e-06	0.00553871	0.0290382	0.0131152	0.0777832	0.0322538	0.632771	0.0970525	0.00393447	0.00185157	0.00353263	0.000897269	0.0384984	0.00623573	2.52568e-06	6.04935e-06	0.0574851
D712_D506	0	0.00266842	0.0320055	0.0237053	0.0660028	0.0382424	0.633808	0.110002	0.00313991	0	0.00329355	0.00140487	0.0259495	0.00822596	0	2.76821e-06	0.0515485
Sample 1	0.00221493	0.0143329	0.0396497	0.0570115	0.0577065	0.042885	0.542267	0.117503	0.0116412	0.000277611	0.0142027	0.00572996	0.0331286	0.00616962	0.000711352	0.00245308	0.0521148
Sample 10	0.000411631	0.00906779	0.0263932	0.0539298	0.0555426	0.0314451	0.618326	0.088592	0.00316255	0.000285418	0.00967569	0.00805474	0.0215741	0.00832048	0	0.00294031	0.0622785
Sample 11	0.00763335	0.00363246	0.0301822	0.0177785	0.048536	0.0486188	0.653299	0.0801026	0.00735042	0	0.0175624	0.00295696	0.0240122	0.011582	0	0.00837697	0.0383763
Sample 12	0.00169944	0.0108784	0.0335067	0.0550489	0.0695438	0.0348318	0.568295	0.123067	0.00570451	0	0.00856935	0.00692643	0.0207386	0.00974763	0.0004416	0.000360878	0.0506399
Sample 13	0.00247196	0.0175904	0.0313166	0.0137237	0.0676688	0.021247	0.5335	0.136837	0.00655052	7.8945e-06	0.00857464	0.0076862	0.0557259	0.0125253	0.000464335	0.00495367	0.0791554
Sample 14	0.00370034	0.0118226	0.0359534	0.0381458	0.067778	0.039193	0.570334	0.0961416	0.00639803	2.71707e-06	0.0172894	0.00626151	0.0373863	0.0120458	0.00041306	0.00394892	0.0531855
Sample 15	0.00526355	0.0136331	0.0273207	0.0243256	0.0660409	0.0285444	0.605147	0.0994823	0.00521206	0.000690058	0.0113918	0.00289159	0.0445288	0.0113063	0	0.00378833	0.0504337
Sample 16	0.0109366	0.00935257	0.0363033	0.0350637	0.0571007	0.0185744	0.594708	0.112934	0.00326519	0.000272868	0.00129439	0.00454423	0.022613	0.0182106	0.0023675	0.00316393	0.0692949
Sample 17	0.00274528	0.0100822	0.0323331	0.0372753	0.0700504	0.0505277	0.571393	0.0892797	0.00480493	1.07977e-05	0.0150666	0.00307975	0.0371662	0.012509	0.000730773	0.0127589	0.0501869
Sample 18	0.00108032	0.0135739	0.0344658	0.014137	0.0528697	0.0274508	0.607315	0.108921	0.00549468	0.00120913	0.0105643	0.00388757	0.0437209	0.0139692	0	0.00466731	0.0566742
Sample 19	0.00647005	0.0104388	0.036283	0.0406136	0.0609849	0.0277158	0.603636	0.110006	0.00873949	0	0.00608635	0.00367016	0.0250139	0.0123526	0	0.00171331	0.0462769
Sample 2	0.00663175	0.0244362	0.0347949	0.0191689	0.0410135	0.0433831	0.605325	0.0895566	0.00358951	0.000665418	0.0118287	0.0084566	0.0311179	0.0159692	0	0.00485361	0.0592086
Sample 20	0.00727921	0.00692094	0.0275484	0.0377027	0.0573879	0.0279935	0.626802	0.0790742	0.00208307	0	0.0148335	0.00251669	0.0354318	0.0110995	0	0.0101291	0.0531976
Sample 21	4.94239e-05	0.00520649	0.0290689	0.0458385	0.0667969	0.036374	0.600199	0.109532	0.0063842	0	0.00802609	0.00383078	0.0287226	0.00765637	0.000123335	0.00208851	0.0501026
Sample 22	0.00591143	0.0073651	0.0310813	0.0357484	0.0602468	0.0386953	0.610164	0.120796	0.00769059	3.03014e-06	0.00924299	0.00332703	0.00947018	0.0175393	0	0.00199867	0.0407207
Sample 23	0.00755576	0.00782338	0.0296042	0.0227924	0.0571143	0.0271642	0.618842	0.112089	0.00332893	0	0.0105007	0.00357476	0.0371383	0.00548318	0	0.00546415	0.051524
Sample 24	0.00691352	0.00733064	0.0322855	0.0693676	0.0652415	0.025882	0.592512	0.0918576	0.00597344	3.23459e-05	0.013233	0.00247297	0.0262952	0.0206775	0.000165383	0.00102773	0.038732
Sample 25	0.00358497	0.006165	0.0342301	0.0477086	0.0679036	0.0615109	0.562524	0.109881	0.00466538	0	0.0158804	0.00918204	0.0100648	0.0149275	0.000179698	0.00356468	0.0480271
Sample 26	0.00537754	0.00639536	0.0365246	0.0660129	0.0705983	0.0355246	0.543707	0.139334	0.00848374	0.000402493	0.0143498	0.0023814	0.0206939	0.0108597	0.000129145	0.00202727	0.0371989
Sample 27	0.00692613	0.00605574	0.0332827	0.0671941	0.0688571	0.0386389	0.572692	0.0892956	0.00475202	8.45556e-06	0.0176638	0.00327894	0.0254381	0.0141616	3.38909e-05	0.0028457	0.048875
Sample 28	0.00927838	0.00868756	0.0315934	0.0130362	0.0637157	0.0362304	0.573384	0.107664	0.00479917	0	0.0190563	0.00211287	0.0520944	0.0158213	0	0.0100927	0.0524337
Sample 29	0.00525225	0.0083017	0.0763836	0.0662673	0.0619834	0.0895705	0.462495	0.104651	0.00607922	0	0.0169652	0.00710055	0.0242523	0.0129034	0.00120385	0.0113362	0.0452544
Sample 3	0.00696083	0.00981573	0.0380634	0.056057	0.0628165	0.0531105	0.540098	0.107446	0.00715816	0	0.0174073	0.00416406	0.0325005	0.00755646	0.000370213	0.00863507	0.0478401
Sample 30	0.0044711	0.00631579	0.0360722	0.130841	0.074732	0.0457799	0.514912	0.106196	0.0124574	0	0.0113401	0.00334186	0.000466391	0.0125147	0.00089562	6.58026e-06	0.0396571
Sample 31	0.00190846	0.0058916	0.0278037	0.0674373	0.0770516	0.0308632	0.579611	0.104636	0.00398077	0	0.0174351	0.00293432	0.0231528	0.00881518	2.1221e-05	0.00438041	0.0440768
Sample 32	0.00955027	0.0143186	0.0306698	0.0317303	0.0458972	0.0231865	0.626843	0.105289	0.00279275	0	0.013595	0.00329752	0.023911	0.0126468	0	0.00543392	0.0508381
Sample 33	0.0133909	0.0116693	0.0268955	0.0215955	0.0481313	0.0314786	0.635339	0.0930486	0.0010054	0.000348975	0.0106116	0.00346533	0.0295516	0.00719916	0	0.0093566	0.0569125
Sample 34	0.00498523	0.00561553	0.03022	0.0737359	0.070236	0.0261183	0.574787	0.118493	0.00869477	0	0.00753598	0.00312008	0.0242895	0.00798505	6.58622e-06	0.00108694	0.0430907
Sample 35	0.00776642	0.00716367	0.0481424	0.0300677	0.0638609	0.0474513	0.601625	0.0856326	0.0031832	0.00071965	0.0117457	0.00554486	0.0198458	0.0133912	4.21011e-05	0.00555397	0.0482635
Sample 36	0.00314856	0.00694591	0.0310941	0.051877	0.0640907	0.0243025	0.590804	0.130345	0.00970012	0	0.0107237	0.00438132	0.0214719	0.0116237	0.000311524	0	0.0391795
Sample 37	0.00147507	0.00848961	0.0328888	0.0284233	0.0515689	0.0284008	0.665704	0.0736631	0.00602846	0	0.00946713	0.00216127	0.0251527	0.0119035	0	0.00457969	0.0500934
Sample 38	0.00351043	0.011063	0.0291463	0.0343781	0.0750984	0.0274254	0.586513	0.102449	0.00417791	0.000340368	0.00958511	0.00646097	0.0399601	0.00832397	0	0.0062094	0.0553582
Sample 39	0.000662877	0.0129575	0.0277115	0.045247	0.0677271	0.0179979	0.61608	0.0951798	0.00403101	0	0.00675799	0.00269139	0.048046	0.00821147	0	0.00304038	0.0436585
Sample 4	0.0011074	0.00904487	0.0309885	0.0570896	0.0663546	0.0399839	0.568064	0.119193	0.00572273	0.000349388	0.0108191	0.0034164	0.031649	0.0088603	0.000823425	0.00201428	0.0445193
Sample 40	0.00389695	0.00541393	0.0278339	0.0163023	0.0634589	0.0330824	0.640024	0.100005	0.00343178	0.000348907	0.0115379	0.00326246	0.0259161	0.0134801	0	0.00494224	0.0470634
Sample 41	0.0065022	0.00803383	0.163613	0.0263505	0.063019	0.0710301	0.442613	0.0769373	0.000841758	0.00148112	0.0212869	0.00423069	0.0335082	0.00564715	0	0.0169604	0.057945
Sample 42	0.00411552	0.00488694	0.0285635	0.0621868	0.0591379	0.0281687	0.610308	0.108577	0.00635046	0	0.0112851	0.00296481	0.0101166	0.013392	0.00011834	0.00216387	0.0476646
Sample 43	0.00275124	0.011287	0.24367	0.0249186	0.065176	0.0780313	0.396071	0.0519419	0.00109232	0.00230267	0.0158746	0.00326271	0.030809	0.0101601	0	0.0106306	0.0520207
Sample 44	4.25318e-05	0.00686851	0.0346596	0.0709024	0.0918552	0.0227744	0.565496	0.112333	0.00634691	0	0.0116597	0.00361894	0.0233682	0.00800594	3.55456e-06	0.000373083	0.041692
Sample 45	0.00587334	0.00787768	0.035389	0.0163659	0.0695267	0.035605	0.569714	0.139893	0.00939184	9.12602e-05	0.0114831	0.00374731	0.0306096	0.00653362	0.000602359	0.00706592	0.0502303
Sample 46	0.00135433	0.0118466	0.0288303	0.025509	0.0707591	0.0355582	0.616214	0.0879751	0.00294868	0	0.0155809	0.00319155	0.0371988	0.0082192	0	0.00917059	0.0456434
Sample 47	0.000740397	0.01832	0.0306911	0.0179855	0.0580907	0.0213962	0.522331	0.172268	0.00626523	0	0.00469245	0.00584205	0.0605976	0.00273051	0.000905433	0.00634295	0.0708008
Sample 48	0.00180778	0.0151771	0.0322715	0.0651785	0.0669071	0.0376865	0.578917	0.0979755	0.00434842	0.000768886	0.0105818	0.00322944	0.022851	0.0085482	0	0.00374842	0.0500025
Sample 49	0.0104979	0.0135226	0.0242373	0.0256894	0.0456419	0.0363116	0.628068	0.106144	0.0017568	0	0.0156376	0.00207206	0.0213769	0.0132619	0	0.00930198	0.0464798
Sample 5	0.00204906	0.0118871	0.124485	0.0451317	0.0764566	0.191384	0.240645	0.0997271	0.00866004	0.00051719	0.0372435	0.00284501	0.0730501	0.00897586	0.00113419	0.0337919	0.0420162
Sample 50	0.00058525	0.00530032	0.0262134	0.0441572	0.0656167	0.0254338	0.626854	0.113213	0.00678684	0	0.012799	0.0027137	0.0214597	0.00717793	0	0.000981969	0.0407072
Sample 51	0.00746149	0.0108506	0.0301856	0.0568771	0.0572425	0.0408169	0.5831	0.107134	0.00286246	0	0.020276	0.00267157	0.0268926	0.0055363	0	0.00498634	0.0431069
Sample 52	0.00535594	0.0139054	0.0306404	0.053821	0.0738343	0.0363109	0.594552	0.0852447	0.00485483	0	0.00807397	0.00244121	0.0301495	0.0084771	0	0.00521465	0.0471239
Sample 53	0.000402654	0.00379533	0.0304725	0.111811	0.0792208	0.0377443	0.536338	0.116177	0.0115026	0	0.0154616	0.00335486	0.00182526	0.0248579	0	0.000137565	0.026899
Sample 54	0.0058325	0.00436456	0.0297221	0.0538618	0.0764687	0.0516419	0.570374	0.113924	0.00635742	0	0.0159161	0.00219835	0.0208106	0.0125984	0.000557249	0.00293085	0.0324416
Sample 55	5.838e-05	0.00888901	0.0322922	0.0726471	0.0726644	0.0241361	0.582608	0.105365	0.00953638	0	0.00485079	0.00313621	0.023445	0.00875598	0	0	0.0516156
Sample 56	0.00155774	0.00470323	0.0255668	0.079464	0.07852	0.0279007	0.583858	0.0996108	0.00440962	0	0.0102867	0.00292725	0.0194567	0.0106888	0	0.00150911	0.0495403
Sample 57	0.00261926	0.00836951	0.0275658	0.0365091	0.0597371	0.0361289	0.618038	0.107767	0.00477496	0	0.0113207	0.00608464	0.0239545	0.00825541	0	0.00277253	0.0461021
Sample 58	0.00254777	0.0166231	0.034451	0.0482362	0.0671082	0.0285025	0.590376	0.090494	0.00529236	0.000271626	0.00854822	0.00753754	0.0355156	0.00686806	0	0.00509082	0.0525373
Sample 59	0.00585494	0.00357898	0.0287523	0.0722406	0.0616699	0.0258663	0.60822	0.102794	0.00822039	2.71844e-06	0.010373	0.00217623	0.018558	0.0127459	0.000214923	0.00192086	0.0368112
Sample 6	0.00271338	0.0126967	0.0321675	0.00967719	0.0426266	0.0458383	0.58141	0.105048	0.00857148	1.98173e-05	0.0105725	0.00970682	0.029152	0.0161492	0.00396154	0.00983148	0.0798571
Sample 60	0.00635815	0.00606558	0.026575	0.0298504	0.0575387	0.0276127	0.634161	0.0897436	0.00395942	0.00233664	0.01354	0.00244036	0.0220876	0.0202859	0	0.00933423	0.0481109
Sample 61	0.00174513	0.0108636	0.0293552	0.0387169	0.0730787	0.0350899	0.600916	0.101917	0.00432544	0	0.0130452	0.00397426	0.0304021	0.00990682	1.83849e-05	0.00349974	0.0431458
Sample 62	0.00502343	0.00708403	0.0280305	0.00887004	0.0668581	0.0307072	0.60153	0.109016	0.00663355	0	0.0095637	0.00606371	0.0355305	0.0184791	0.000649737	0.00769746	0.0582621
Sample 63	0.00455777	0.00964877	0.0261603	0.020664	0.054433	0.0234595	0.661841	0.0820967	0.0020492	4.2869e-05	0.00780556	0.00355149	0.0414337	0.00728126	0	0.00331502	0.0516597
Sample 64	0.00450205	0.0109465	0.0330874	0.0324102	0.0637959	0.0332801	0.602665	0.0951464	0.00632911	0	0.0124311	0.00385126	0.0363251	0.0108931	0.00064791	0.00499432	0.0486945
Sample 65	0.00450341	0.0217872	0.0336085	0.0670308	0.0643235	0.0458756	0.509022	0.121765	0.00524989	0.000810687	0.0179616	0.00492103	0.031595	0.0166018	0.000244056	0.0127851	0.0419149
Sample 66	0.00759386	0.0115616	0.0314915	0.0424095	0.0650133	0.0280525	0.616934	0.0891131	0.00418567	0.000391825	0.0195559	0.00349621	0.0199798	0.00975984	0	0.00891454	0.0415464
Sample 67	0.000294904	0.00619312	0.0303483	0.029599	0.0517928	0.0237902	0.656382	0.0962599	0.00461938	0	0.00768207	0.00395064	0.0339689	0.00682068	0	0.00182299	0.0464753
Sample 68	0.00571279	0.00636148	0.0432361	0.0567253	0.0617457	0.0358153	0.614091	0.0778447	0.0097582	0.0019563	0.0116064	0.0027748	0.0212899	0.0106484	0	0.00208649	0.0383469
Sample 69	0.0143315	0.017696	0.0267603	0.00616558	0.0702872	0.032922	0.629968	0.0883001	0.00071231	0	0.0147651	0.00359729	0.0219773	0.0138082	0	0.00912112	0.0495885
Sample 7	0.00379976	0.0555488	0.0328715	0.0208713	0.0401603	0.0700842	0.389614	0.177349	0.00305388	0	0	0.0127103	0.0928678	0.000970189	0.000975244	0.0150249	0.0840983
Sample 70	0.00233034	0.0204365	0.0364418	0.0438453	0.0619587	0.0300312	0.585746	0.0947332	0.00465408	0	0.0135749	0.00704232	0.031203	0.00908907	0	0.00540243	0.0535109
Sample 71	0.00417583	0.0214232	0.0227757	0.00294688	0.0501821	0.0185006	0.657697	0.0925975	0.000463301	0	0.0160105	0.00579899	0.0245056	0.0160562	0	0.00749638	0.0593701
Sample 72	0.00671923	0.028401	0.0232634	0.0133016	0.0597599	0.0386148	0.623335	0.0712712	0.000379755	0	0.0142822	0.00435479	0.0285489	0.017573	0	0.0111804	0.0590148
Sample 73	0.00579016	0.0074361	0.029664	0.0308411	0.0448226	0.025352	0.658678	0.0945814	0.00419378	0	0.014914	0.00281181	0.0223569	0.0132808	0.000792181	0.00167007	0.0428148
Sample 74	0.000283442	0.00830186	0.0355927	0.0656916	0.0611461	0.0315467	0.60211	0.0996908	0.00682965	0	0.00684778	0.00408606	0.0197517	0.00779646	0	0	0.0503249
Sample 75	0.00673613	0.0145589	0.0318252	0.0329837	0.0585451	0.0368954	0.60648	0.101821	0.0106919	0.000883518	0.0169371	0.00223337	0.0261799	0.0102262	0	0.0060007	0.037001
Sample 76	0.00650002	0.0122018	0.0298222	0.0531464	0.0668342	0.0366582	0.600992	0.0767048	0.00368693	0	0.0111634	0.00306857	0.0407274	0.0109141	0	0.0048489	0.0427314
Sample 77	0.00341073	0.0149625	0.0255325	0.0183496	0.0678206	0.0321298	0.648814	0.0791987	0.00261986	0	0.00994656	0.00568234	0.0314086	0.00711341	0	0.00413507	0.0488758
Sample 78	0.00464915	0.0161886	0.029979	0.00619882	0.0609599	0.0421954	0.627215	0.0894174	0.000700649	0	0.015021	0.00525349	0.0326494	0.0122235	0.00120596	0.00902145	0.0471212
Sample 8	0.00140727	0.0311434	0.021454	0.0167796	0.0489002	0.0530934	0.475146	0.181876	0.00686187	0.000606046	0.00242964	0.0107524	0.0541618	0.00737898	0.000161191	0.00956266	0.0782856
Sample 9	0.00554196	0.00896363	0.0356265	0.0329646	0.071898	0.0444168	0.568863	0.107839	0.00672908	0	0.016908	0.00339353	0.0336331	0.0104693	0.000308196	0.00623218	0.0462133
