## Supplementary Table 15 for "Decoding MASLD Progression: A Molecular Trajectory-Based Framework for Modelling Disease Dynamics"

### Sheet: enrichments
Supplementary Table 15. FDR values from the enrichment analysis between liver cell type markers and Reactome pathway gene sets, whose differentiation cannot be explained by changes in cell type composition
	Circulating_NK_NKT_cells	T_cells	Cholangiocytes	Hepatocytes	Migratory_dendritic_cells	Neutrophils	Fibroblasts	Macrophages	Resident_NK_cells	Endothelial_cells	Basophils	Plasmacytoid_dendritic_cells
ABC-family proteins mediated transport	0	0	0	0.239515	0	0.0930905	0	0	0	0	0	0
Activation of HOX genes during differentiation	0.239934	0	0.274107	0.328675	0	0	0	0	0	0.081963	0.198654	0
Adaptive Immune System	0.138549	3.11639	0.15563	0	8.95869	5.14797	0.0588624	8.98791	1.81164	0.445951	0.79312	8.915
Adipogenesis	0.877559	0.155833	1.00391	2.06334	0.325605	2.08101	1.46398	0.811314	0.980557	2.15054	0.198654	0.0139818
Aerobic respiration and respiratory electron transport	0	0	0	0	0.137497	0.462836	0	0	0	0	0.00418233	0
Apoptosis	0.104273	0	0.547783	0	0.661873	1.89726	0.125547	1.62156	1.24519	1.29032	0.413882	0.578522
Asparagine N-linked glycosylation	0	0	0	0.162986	0.507802	0	0	0.0979351	0	0.0346758	0	0.721599
Axon guidance	0.240687	0.638047	0.887191	0	1.83664	4.93433	3.27389	1.04287	1.05787	3.78935	0	0.402619
Base Excision Repair	0	0	0	0	0	0	0	0	0	0	0	0.471687
C-type lectin receptors (CLRs)	0.137497	1.58418	0.228421	0.216202	0.846931	3.0237	0.030907	0.870705	2.26233	0.847617	1.08271	1.20781
Cardiac conduction	0.112225	0.846931	0.631785	0.578522	0	0.030907	0.000744782	0	0	0.400543	0	0
Cell Cycle Checkpoints	0	0	0	0.00432336	0	0.131156	0	0	0.382874	0	0.218873	0.239515
Cell Cycle, Mitotic	0	0	0	0.0926833	0.15676	0.451464	0	0	0.725288	0.093009	0.00418233	2.62851
Cell surface interactions at the vascular wall	0.142735	2.37073	0.0857908	0	0.877559	0.905416	0.519541	1.42194	0.733507	0.283248	0.530384	3.12355
Cellular Senescence	0	0	0	0.198297	0.574846	4.90635	0	0.602694	2.7528	0.495166	1.45258	0.866352
Cellular response to chemical stress	0.317556	0.167229	0	0.982759	4.21415	5.63181	0.269268	2.43719	0.905062	0.620799	3.11852	0.852856
Cellular response to heat stress	0	0.476721	0	0	2.11896	0.440765	0	0	0.783716	0	0.123886	2.61905
Cellular response to hypoxia	0	0	0	0.265207	0	1.42848	0	0	0	0.123886	0	0.35917
Cellular response to starvation	0	0	0	0	0	0	0	0	0	0	0	0
Chromatin modifying enzymes	0	0	1.58418	0.823162	0.140505	0.384497	1.28425	0	0	2.16765	0.10466	0
Chromosome Maintenance	0	0	0	0	0	0	0	0.01896	0	0	0	1.14672
Cilium Assembly	0	0	0.239934	0.112225	0.861424	0.0588624	0.0346758	0	0	0.2724	0.107824	0.776396
Class I MHC mediated antigen processing & presentation	0.00178782	0.390042	0	0.112225	0.761522	0.701175	0	0.239515	0.0310933	0	0	2.25157
Clathrin-mediated endocytosis	0.112225	0.354086	0	0.214824	0.34395	0.770254	0.144821	0.730968	0	0.169822	0	0
Collagen formation	0	0	0.00987365	0	0	0	1.2035	0.00418233	0	0	0.15563	0.210415
Costimulation by the CD28 family	0	2.32869	0	0	7.04253	1.40213	0.217799	7.09881	1.05696	0.770254	0	1.40213
Cytosolic sensors of pathogen-associated DNA	0	0.250743	0	0	1.10529	1.65323	0.0322578	0.112225	1.22594	0	0.29728	0.0930819
DDX58/IFIH1-mediated induction of interferon-alpha/beta	0	0.250743	0	0	1.10529	1.65323	0.0322578	0.112225	0.396004	0	0.29728	0.471687
DNA Double-Strand Break Repair	0	0	0	0	0	0.375343	0	0	0.167229	0	0	0.364467
DNA Replication Pre-Initiation	0	0	0	0.140505	0	0.0352524	0	0	0	0	0	0.0930905
Degradation of the extracellular matrix	0.646196	0.0855342	0	0.273953	0.155833	0	2.47112	0	0	0.107824	0.539716	0.413882
Deubiquitination	0.341452	0.189603	1.57366	0.928411	0.140505	1.41016	0.555365	0.153858	0.425668	0.980557	0.262452	0
Diseases of programmed cell death	0	0	0.353591	0.236613	0.0543573	0.16625	0.217799	0.060052	0.321823	0.382874	0.226082	0
Diseases of signal transduction by growth factor receptors and second messengers	0.0930905	1.45392	2.78842	1.42479	0.446575	4.74269	5.162	1.37129	3.26114	5.64818	0.870705	1.10529
Disorders of transmembrane transporters	0	0	0	0	0	0.0139328	0.318211	1.07131	0	0	0.0624225	0
ESR-mediated signaling	0.330987	0.179106	2.30279	1.07961	0.349977	1.38015	1.99048	0	0.931059	2.4495	3.98367	1.7201
Epigenetic regulation of gene expression	0	0	0.174282	0	0	0	0	0	0	0.0222631	0	0
Factors involved in megakaryocyte development and platelet production	0.15563	1.01794	0.105964	0	2.08101	0.42928	0.97235	0.519541	0.770562	0.979176	0.119347	0.440765
Fatty acid metabolism	0	0	0	2.11954	0.265207	0.00432336	0	0.0692858	0.116166	0.269838	2.16271	0.866352
Fc epsilon receptor (FCERI) signaling	0.140505	1.60388	0.490484	0.112225	0.442911	3.06103	0.0346758	1.98453	3.24696	1.70311	2.62851	0.390042
Gap junction trafficking and regulation	0	0	0	0	1.77718	0	0	1.09566	0	0	0	0.450303
Gastrulation	0.15676	1.03721	1.37065	0.801995	0	0.975214	1.46398	0	0.202468	1.00544	0.123886	0
Gene Silencing by RNA	0	0	0	0	0	0	0	0	0	0	0	0.00178782
Generic Transcription Pathway	0.413882	0.527227	5.69595	4.80217	0.0594412	3.98367	3.89802	1.09592	0.94758	5.31579	4.64465	2.5604
Glucose metabolism	0	0	0	0	2.22844	0.705524	0	1.53895	0	0	0	0
Glycosaminoglycan metabolism	0	0	0	0	0	0	0.112225	0.00418233	0	0	0.15563	0
HSP90 chaperone cycle for steroid hormone receptors (SHR) in the presence of ligand	0	0.195279	0.112225	0.103799	2.2832	0	0	0.0680579	0	0.123886	0.868973	1.43621
Heme signaling	0	0	0.317556	1.8479	0.699696	0.310454	1.77205	0.712933	0	2.13822	1.1946	0.647498
Hh mutants abrogate ligand secretion	0	0	0	0	0	0.218346	0	0	0	0	0	0
Infectious disease	1.36205	4.29374	0.217799	0	4.44576	6.73426	0.783716	4.21911	1.34308	0.515637	2.54977	3.11205
Innate Immune System	3.50634	2.76137	0.274363	0.0322578	6.78932	8.64102	0	13.0943	4.93433	1.35542	3.4038	2.94974
Integration of energy metabolism	0	0.103799	1.00544	0.881353	1.00164	0.456585	0	0.210415	0	1.07131	0.602286	0
Integrin cell surface interactions	0.177468	0	0.143891	0	0.214824	0.0966699	3.51629	0	0	1.60957	0.140505	0.179106
Interferon Signaling	0.321823	0.93226	0.0685885	0.112225	8.95869	2.56547	0	5.74787	3.11222	0.217318	0.633285	3.28585
Intra-Golgi and retrograde Golgi-to-ER traffic	0	0	0.403786	0.152821	1.22433	0	0.00987365	0	0	0.214747	0.0930905	0.0966699
Intracellular signaling by second messengers	0.20551	1.07938	2.88505	1.37176	0.355627	2.58327	3.9218	0.979176	3.31504	4.52728	0.844894	0.283248
Intrinsic Pathway for Apoptosis	0.332393	0	0.167521	0	0.0993097	1.61506	0.0252137	1.09566	2.22688	0.533699	0.283248	0.450303
Ion channel transport	0.081963	0.273953	0.208103	0	0.0468764	0	0	0.259209	0	0	0	0
MAPK family signaling cascades	1.66167	0.728313	3.17265	1.18521	1.03555	3.40365	2.22688	0.441201	1.30084	4.38373	0.157481	0.340808
Macroautophagy	0	0.490484	0	0	3.57252	0.0857908	0	0	0	0	0.589246	1.99852
Membrane Trafficking	0.103799	0.155462	0.0944106	0.174282	1.39344	0.123886	0.138549	1.10056	0	0.53266	0	0.89324
Metabolism of amino acids and derivatives	0	0	0	0.155833	0	0	0	0	0	0	0.0170945	0
Metabolism of carbohydrates	0.0188413	0	0	0.00432336	2.26233	0.412577	0	1.81164	0	0	0.218873	0
Metabolism of lipids	0	0	0	5.07581	0	0	0.402619	0.463992	0.0395359	0.343174	0.816447	0.495166
Metabolism of steroids	0	0	0.112225	2.36741	0	0	1.37129	0	0	0.317556	0	0
Metabolism of vitamins and cofactors	0.089207	0.0170945	0.446575	0.330987	0	0	0.274363	0.602694	0	0.789201	0.0495556	0
Mitochondrial protein degradation	0	0	0.00432336	0	0	0.104561	0	0	0	0	0	0
Neddylation	0	0.273953	0	0	0.908068	0.239672	0	0	0	0.0930905	0.0413089	0.198252
Neurotransmitter receptors and postsynaptic signal transmission	0.0139818	0.442061	1.25641	0	1.68342	0.394105	0.216202	0.107824	0.0468764	1.03721	0	0.450303
Non-integrin membrane-ECM interactions	0	0	0.544484	0.00432336	0.29934	0.131156	4.20991	0	0	0.269268	0	0.26374
Nonsense-Mediated Decay (NMD)	0	0	0	0	0	0	0	0	0	0	0	0
Nucleotide-binding domain, leucine rich repeat containing receptor (NLR) signaling pathways	3.11205	0	0.15563	0.0291411	3.41104	2.4858	0.0170945	1.7619	0	0	0.953464	0.431185
PI3K/AKT Signaling in Cancer	0.142735	0.973026	1.65323	0.893917	0.451464	0.905416	6.04023	1.42194	2.30279	3.41104	0.530384	0.402619
Parasitic Infection Pathways	2.87774	0.544484	0.103799	0	2.56547	6.86986	0.585116	5.29386	0.97235	1.37065	1.80091	0.60532
Plasma lipoprotein assembly, remodeling, and clearance	0	0	0.602286	1.2035	0.030907	0.140505	0.935953	2.08034	0	0.301775	0	0
Platelet activation, signaling and aggregation	2.62851	1.96914	2.95601	2.15054	1.30918	0.131156	3.80409	2.32863	2.19444	5.2333	0.593495	1.58418
Platelet homeostasis	0.847617	0.144821	0.0468764	0.273953	0	0.131156	0.878869	0.0252137	0	0.982759	0.740058	0.00432336
Post-translational protein modification	0.496859	1.07938	1.64759	2.32863	1.30918	0.438584	1.20781	0.224468	0	0.889937	0.030907	0.115012
Potassium Channels	0	0.155833	0.0654318	0	0.030907	0	0	0	0	0	0	0
Processing of Capped Intron-Containing Pre-mRNA	0	1.29032	0.259209	0	0	0	0.107824	0	0.123886	0.119347	0	0.89324
Protein folding	0	0.112225	0	0	1.07277	0.495166	0	0.622224	0.847617	0	0	0.982759
RNA Polymerase I Transcription	0	0	0.0940009	0	0.0468764	0.15676	0	0	0	0	0	0
Regulation of Apoptosis	0	0	0	0	0	0.276241	0	0	0	0	0	0
Regulation of lipid metabolism by PPARalpha	0	0	0.000744782	3.12005	0	0.101111	0.706359	0	0	1.6522	0.640708	0
Regulation of mRNA stability by proteins that bind AU-rich elements	0	0.195279	0.112225	0.265207	0.908068	0.720718	0	0.0680579	0.330987	0.123886	0	0.35917
Respiratory electron transport, ATP synthesis by chemiosmotic coupling, and heat production by uncoupling proteins.	0	0	0	0	0.0857908	0.72016	0	0	0	0	0.0658581	0
SUMOylation	0	0.386799	3.47487	3.51629	0	0.82413	1.63561	0	0.677125	1.51438	0.0930905	0
Signaling by ALK in cancer	0	0.595935	0	0	0.678171	4.68292	0.123886	1.22006	1.71947	0.222094	0.699696	0.607532
Signaling by GPCR	3.31205	1.81882	1.57799	0.846931	1.17845	2.68139	2.19444	0.419384	3.12355	3.11852	0.45074	0.491322
Signaling by Hedgehog	0	0.045891	0.155833	0.115012	0.72016	0.783716	0	0	0	0	0	0.0837935
Signaling by Interleukins	4.65677	4.68292	0.14627	0.329819	6.37297	15.8401	0.425125	2.26233	7.09881	1.84009	3.30114	1.88581
Signaling by MET	0	0	0.313875	0.661837	0.354022	0.668783	4.59752	1.45258	0.303865	0.706359	0	0.315981
Signaling by NOTCH	0	0.00432336	0.630456	0.384497	0	1.08271	0.0703188	0	0.107824	0.694304	0.0352524	0.181461
Signaling by NTRKs	1.77718	1.36609	1.60452	1.1532	1.07131	5.162	1.42194	1.62156	3.85489	4.46864	2.29841	1.42848
Signaling by Non-Receptor Tyrosine Kinases	0	0	0.870705	0.357024	0.0857908	0.202468	0.708661	1.70917	1.14458	3.50634	0.265207	0.413275
Signaling by Nuclear Receptors	0.214824	0.0982609	1.78189	1.03273	0.167418	1.01213	2.09997	0.403607	0.719513	1.58418	3.27389	1.18521
Signaling by PDGF	0.273953	0.184419	0.353591	0	0.0543573	0.16625	2.32863	0.400543	0.321823	0.382874	0	0.34395
Signaling by Receptor Tyrosine Kinases	2.06756	1.70832	4.28251	1.72274	0.683351	4.69891	8.915	1.95146	1.38015	8.95869	1.65323	2.28739
Signaling by Rho GTPases	1.65323	0.403786	0.559761	0.890155	2.88478	2.62605	0.741265	0.217799	0.274363	2.39172	0.109339	0.870705
Signaling by TGFB family members	0	0.369582	0.975215	0.846931	0.110434	1.36902	1.10529	0.115017	0.150635	0.708735	0.45074	0.0883638
Signaling by VEGF	1.27134	0.42928	3.23166	1.45157	1.36245	1.50464	3.03208	2.63178	0.723298	4.69666	0	3.11047
Signaling by WNT	0.668783	0.801995	1.43501	0.821396	0.0765982	0.356566	0.884832	0.0892069	0.0350155	3.22898	0	1.01213
Signaling by the B Cell Receptor (BCR)	0.137497	1.58418	0.228421	0.104273	0.846931	1.47758	0.212979	1.37129	1.4186	0.515637	0.508667	0.757255
TCR signaling	0	3.26114	0	0	3.3764	3.11852	0.0468764	3.43861	0.745152	0.29934	0.112225	0.413882
TNFR2 non-canonical NF-kB pathway	0	0.167521	0	0	2.1254	0.668783	0	0	0	0	0	0
Toll-like Receptor Cascades	0.112225	0.36005	0	0	1.66914	6.39583	0.000744782	1.7201	2.10648	0.69001	1.64184	1.04291
Transcriptional regulation of granulopoiesis	0	0.136655	0.495166	0.679369	0	1.92135	0.419384	1.88581	0.911094	0.533699	0.711625	0.239515
Translation	0	0	0	0	0.00418233	0	0	0	0.140505	0	0	0.821694
Translocation of SLC2A4 (GLUT4) to the plasma membrane	0.301775	0.212919	0	0	2.39286	0	0.00432336	0.448712	0	0.144821	0	0.0588624
Unfolded Protein Response (UPR)	0	0	0	0.97235	0.00943589	0.564867	0	0.0143767	0	0	0	1.11023
rRNA processing in the nucleus and cytosol	0	0	0	0	0	0	0	0	0	0	0	0
