## Supplementary Table 16 for "Decoding MASLD Progression: A Molecular Trajectory-Based Framework for Modelling Disease Dynamics"

### Sheet: gwas_summary (2)
Supplementary Table 16. GWAS summary results of gene associations to complex traits
	MAPPED_GENE	ENSID	Trait	SNPs
1	A2M	ENSG00000175899	PDCD6 protein levels, PZP protein levels, ADA2 protein levels, GNPDA1 protein levels, Educational attainment, Prostate-specific antigen levels, Alpha-2-macroglobulin levels, Protein O-linked-mannose beta-1,4-N-acetylglucosaminyltransferase 2 levels, KLK13 protein levels, Cortical thickness, Adolescent idiopathic scoliosis, Total fatty acid levels, Polyunsaturated fatty acid levels, Saturated fatt…	20
2	ACAT2	ENSG00000120437	Acetyl-CoA acetyltransferase, cytosolic levels, Lipoprotein (a) levels, Cholesteryl esters to total lipids ratio in medium LDL, Phospholipids to total lipids ratio in medium LDL, Lipoprotein A levels (UKB data field 30790)	6
3	ACP6	ENSG00000162836	Type 2 diabetes, ACP6 protein levels, X-24309 levels, Lysophosphatidic acid phosphatase type 6 levels, Cerebrospinal fluid metabolite X-12411 levels, Blood protein levels, Serum levels of protein ACP6, Lysophosphatidic acid phosphatase type 6 level in Chronic kidney disease with hypertension and no diabetes (5742_14), X-24748 levels, X-24747 levels, Height (baseline), Body size or adipose distrib…	28
4	AGT	ENSG00000135744	Cortex volume change rate x age interaction (1df), Cortex volume change rate x age interaction (2df), Toxicity response to radiotherapy in prostate cancer (hematuria) (time to event), Systolic blood pressure, Pulse pressure, Takes medication for high blood pressure?, diastolic blood pressure (DBP, mean, inv-normal transformed), Mean arterial pressure, AGT protein levels, Systolic blood pressure (…	48
5	AKR1B10	ENSG00000198074	Familial lung adenocarcinoma, Diastolic blood pressure, Medication use (agents acting on the renin-angiotensin system), Color vision defects (Tritan), Systolic blood pressure, Hypertension, Frailty (Factor 3 - Multimorbidity), Diastolic blood pressure (MTAG), Metabolite peak levels (QI5169), Metabolite peak levels (QI10992)	13
6	ALB	ENSG00000163631	Calcium (mean, inv-norm transformed), Calcium (maximum, inv-norm transformed), AFP protein levels, X-12462 levels, X-14056 levels, Cysteine levels, Signal-transducing adaptor protein 1 levels, N(4)-(beta-N-acetylglucosaminyl)-L-asparaginase levels, Serum albumin levels, Calcium levels, Bilirubin levels, Direct bilirubin levels, Albumin (maximum, inv-norm transformed), Albumin (mean, inv-norm tran…	25
7	AMY2B	ENSG00000240038	AMY2B protein levels, AMY2A protein levels, AMY1A or AMY1B or AMY1C protein levels, Blood protein levels, Serum levels of protein AMY2B	7
8	AOC1	ENSG00000002726	Metabolite levels, HDL cholesterol, Lymphocyte count, Lymphocyte percentage of white cells, Serum metabolite levels, Type 2 diabetes, Height, Carpal tunnel syndrome, Hip shape mode 2, Multi-trait sex score, Amiloride-sensitive amine oxidase [copper-containing] levels, Height (maximum, inv-normal transformed), HDL cholesterol levels, AOC1 protein levels, Plasma N('1)-acetylspermidine levels in chr…	137
9	ASAH2	ENSG00000188611	Depressive symptoms x herpes simplex 1 infection interaction, Neurological blood protein biomarker levels, Thiazide-induced adverse metabolic effects in hypertensive patients, Neutral ceramidase levels, ASAH2 protein levels, Neutral ceramidase levels (ASAH2.3212.30.3), Cerebrospinal fluid biomarker levels, Blood protein levels, Serum levels of protein ASAH2, Neutral ceramidase level in Chronic ki…	33
10	C7	ENSG00000112936	Post bronchodilator FEV1/FVC ratio in COPD, Gastric cancer, Blood protein levels, Clozapine-induced cytotoxicity, Cysteine s-sulfate levels, Time-dependent creatinine clearance change response to tenofovir treatment in HIV infection (time and treatment arm interaction), THBS2 protein levels, C7 protein levels, Complement component C7 levels, Prefoldin subunit 3 levels, Complement component C6 lev…	203
11	CAV3	ENSG00000182533	Triglyceride levels, Kidney stone composition (any struvite)	2
12	CFHR4	ENSG00000134365	End-stage coagulation, Blood protein levels, Hemopexin levels, Complement C1s subcomponent levels, Complement factor H-related protein 4 levels, Complement factor H-related protein 4A levels, CFHR4 protein levels, CFHR2 protein levels, Alanine aminotransferase (ALT) levels after remission induction therapy in actute lymphoblastic leukemia (ALL), Serum C3d:C3 ratio (systemic complement activation)…	58
13	COL3A1	ENSG00000291748	Metabolite levels, Platelet distribution width, Carotid intima media thickness x smoking interaction, COL3A1 protein levels, Platelet glycoprotein VI levels, Height	6
14	COLEC10	ENSG00000184374	Bone mineral density (hip), Bone mineral density (spine), Metabolite levels, Bone mineral density (paediatric, skull), Bone mineral density, Lymphocyte count, Thyroid stimulating hormone levels, Basal cell carcinoma, Keratinocyte cancer (MTAG), Educational attainment (years of education), Heel bone mineral density, Lumbar spine bone mineral density, Femoral neck bone mineral density, OMD protein …	83
15	CRP	ENSG00000132693	C-reactive protein levels, Multi-trait sum score, Low-density lipoprotein levels (MTAG), High-sensitivity C-reactive protein levels, Erythropoietin levels	11
16	CXCL8	ENSG00000169429	CXCL6 levels, Eosinophill percentage (UKB data field 30210), CXCL6 protein levels, CXCL8 protein levels, CXCL1 protein levels, Ischemic stroke, Chronic kidney disease, Hypertension, Myocardial infarction, Coronary artery disease, C-X-C motif chemokine 6 levels, Blood cell traits latent factor 1 (white cell)	12
17	EIF3G	ENSG00000130811	Apolipoprotein B levels, Low density lipoprotein cholesterol levels	2
18	F11	ENSG00000088926	Activated partial thromboplastin time, Venous thromboembolism, Verbal aggression in schizophrenia, BCL2L11 protein levels, TLR3 protein levels, F11 protein levels, RAB6A protein levels, Vaginal microbiome MetaCyc pathway (PWY-5180|toluene degradation I (aerobic) (via o-cresol)), Vaginal microbiome MetaCyc pathway (PWY-6891|thiazole biosynthesis II (Bacillus)), Vaginal microbiome MetaCyc pathway (…	70
19	F7	ENSG00000057593	End-stage coagulation, Factor VII levels, Factor VII activity, GDNF family receptor alpha-1 levels, F7 protein levels, F3 protein levels, Coagulation Factor VII levels, GFRA1 protein levels, Venous thromboembolism, Tissue factor levels, CLMP/GFRA1 protein level ratio, F3/GFRA1 protein level ratio, Blood protein levels, Prothrombin time, Coagulation factor VII level in Chronic kidney disease with …	35
20	FAP	ENSG00000078098	Systemic lupus erythematosus, White blood cell count, Creatinine levels, Uric acid levels, Response to paliperidone in schizophrenia (negative Marder score), FAP protein levels, ADM protein levels, ADAMTSL4 protein levels, Serum creatinine levels, Prolyl endopeptidase FAP levels, IFNL1 protein levels, Glomerular filtration rate, Autoimmune traits, Estimated glomerular filtration rate, Serum level…	30
21	FBLN5	ENSG00000140092	Gut microbiota (bacterial taxa, hurdle binary method), Pallidum volume change rate x age interaction (2df), Diastolic blood pressure, Pulse pressure, diastolic blood pressure (DBP, mean, inv-normal transformed), Waist circumference adjusted for body mass index, Blood pressure (pleiotropy model 1 DBP adjusted for estimated causal effects x SBP), Blood pressure (pleiotropy model 2 SBP adjusted for …	35
22	FMOD	ENSG00000122176	Mumps, fibromodulin levels, CHIT1 protein levels, Serum levels of protein FMOD, fibromodulin level in Chronic kidney disease with hypertension and no diabetes (6367_66), Body mass index, Height	9
23	FTH1	ENSG00000167996	ASRGL1 protein levels	1
24	GAS6	ENSG00000183087	Red blood cell count, Red cell distribution width, Low density lipoprotein cholesterol levels, Aspartate aminotransferase levels, Serum alkaline phosphatase levels, Lymphocyte count, MFGE8 protein levels, SELPLG protein levels, PTPRB protein levels, Mean reticulocyte volume (UKB data field 30260), Red blood cell erythrocyte distribution width (UKB data field 30070), Red blood cell erythrocyte cou…	103
25	GPC3	ENSG00000147257	Corneal endothelial cell density, Cleft lip with or without cleft palate, Lung function (FEV1), Prostate-specific antigen levels	5
26	GSTM4	ENSG00000168765	CD70 protein levels, Glutathione S-transferase Mu 3 levels, Glutathione S-transferase Mu 4 levels	3
27	IGFBP4	ENSG00000141753	Whole body fat free mass (UKB data field 23101), Sex hormone-binding globulin levels, White blood cell count, Atopic asthma, Height	6
28	IL1R2	ENSG00000115590	Hormone measurements, 2-palmitoylglycerophosphocholine levels (Metabolon platform), IL1R2 protein levels, Interleukin-1 receptor type 2 levels, IL1RL1 protein levels, IL1RL2 protein levels, IL18R1 protein levels, Interleukin-1 receptor type 2 levels (IL1R2.14133.93.3), Glucuronate levels in elite athletes, Blood protein levels, Serum levels of protein IL1R2, Interleukin-1 receptor type 2 (analyte…	25
29	ISG15	ENSG00000187608	BST2 protein levels, Ubiquitin-like protein ISG15 levels, Blood protein levels, Serum levels of protein ISG15, Ubiquitin-like protein ISG15 (analyte X14148.2) levels, Ubiquitin-like protein ISG15 (analyte X14151.4) levels, Transmembrane protein 52B protein levels (SomaScan ID:14151-4)	10
30	JAG1	ENSG00000101384	Bone mineral density, Lumbar spine bone mineral density, Red blood cell count, Brain morphology (MOSTest), Subcortical volume (MOSTest), Brain morphology (min-P), Subcortical volume (min-P), Eosinophil count, Heel bone mineral density, Monocyte count, Lymphocyte count, Bone density T-score, Diastolic blood pressure, Pulse pressure, Bone density Z-score, CALCA protein levels, PSPN protein levels, …	102
31	LDHB	ENSG00000111716	Direct bilirubin levels, Tanner 3 to Tanner 4 pubertal stage transition (joint longitudinal BMI and survival model), Total bilirubin levels, Pyruvate levels	5
32	MASP1	ENSG00000127241	Amyotrophic lateral sclerosis (sporadic), Protein quantitative trait loci (liver), MENT protein levels, MASP1 protein levels, FCN1 protein levels, Bone mineral density mean, Mannan-binding lectin serine protease 1 levels, Kidney-associated antigen 1 levels, Complement factor D levels, CFD protein levels, Blood protein levels, Serum levels of protein MASP1, Serum levels of protein CFD, Serum level…	43
33	MFAP4	ENSG00000166482	MFAP4 protein levels, Microfibril-associated glycoprotein 4 levels, Youthful appearance (self-reported)	4
34	MX1	ENSG00000157601	IgG glycosylation, Alanine aminotransferase levels in low alcohol consumption, Age-related diseases and mortality, Age-related diseases, mortality and associated endophenotypes, Interferon-induced GTP-binding protein Mx1 levels, Body mass index in cystic fibrosis, Gut microbial network clusters (Pink (at 1 year) x Any Breastfeeding (3 Months) interaction, Immunoglobulin superfamily containing leu…	9
35	NCR3LG1	ENSG00000188211	NCR3LG1 protein levels, NUCB2 protein levels, Systolic blood pressure, Diastolic blood pressure, Pulse pressure, Random glucose levels, Systolic blood pressure (MTAG), Aspartate aminotransferase levels	13
36	NFASC	ENSG00000163531	Clozapine-induced agranulocytosis, Amyotrophic lateral sclerosis (sporadic), Platelet count, Mean platelet volume, High myopia, Mean corpuscular hemoglobin, Disrupted circadian rhythm (low relative amplitude of rest-activity cycles), Shingles, NFASC protein levels, Mean platelet thrombocyte volume (UKB data field 30100), COVID-19 (hospitalized covid vs population), Platelet count (UKB data field …	65
37	NQO1	ENSG00000181019	Mean platelet volume, Alcohol consumption (drinks per week), Platelet count, Type 2 diabetes, Medication use (HMG CoA reductase inhibitors), Triglyceride levels in non-type 2 diabetes, Risk-taking behavior (multivariate analysis), Childhood body mass index, Body mass index, NAD(P)H dehydrogenase [quinone] 1 levels, Response to erlotinib, Response to trametinib, Response to arsenic trioxide, Respo…	36
38	PCOLCE	ENSG00000106333	PILRB protein levels	1
39	PTGR1	ENSG00000106853	Monocyte count, Intake of sweets, PTGR1 protein levels, Monocyte count (UKB data field 30130), Aldo-keto reductase family 1 member C3 levels, Prostaglandin reductase 1 levels, Lymphocyte-to-monocyte ratio, Gut microbiome abundance (class Tyzzerella sp. 3 (at 3 months) x Summer Birth (Jun-Aug) interaction	10
40	SAA1	ENSG00000173432	Serum amyloid A-1 protein levels (SAA1.4336.2.1), Serum amyloid A-1 protein levels	3
41	SERPINE1	ENSG00000106366	Plasminogen activator inhibitor type 1 levels (PAI-1), Red blood cell count, Height, Plasma plasminogen activator levels, PILRB protein levels, PLAT protein levels, SERPINE1 protein levels, Red blood cell erythrocyte count (UKB data field 30010), Plasminogen activator inhibitor 1 levels, Bone mineral density mean, LAT/SERPINE1 protein level ratio, DKK1/SERPINE1 protein level ratio, ANGPT1/SERPINE…	24
42	SIGLEC14	ENSG00000254415	Sialic acid-binding Ig-like lectin 14 levels, Sialic acid-binding Ig-like lectin 5 levels, Sialic acid-binding Ig-like lectin 14 levels (SIGLEC14.8248.222.3)	3
43	SULT2A1	ENSG00000105398	Serum metabolite levels, Estradiol levels, DHEAS levels, Red cell distribution width, Non-cancer illness code, self-reported: cholecystitis (UKB data field 20002_1163), 25-hydroxyvitamin D levels (skin colour stratified), Cholelithiasis (UKB data field 20002_1162), Gallstone disease, X-11440 levels, X-11244 levels, 4-androsten-3beta,17beta-diol monosulfate (2) levels, 5alpha-androstan-3alpha,17be…	154
44	TFF3	ENSG00000160180	TFF3 protein levels, Leg lean mass, Leg total mass	3
45	THBS2	ENSG00000186340	Pulse pressure, Left atrial antero-posterior diameter, Diastolic blood pressure	3
46	TPST1	ENSG00000169902	Gout, White blood cell count, Height (baseline), Argininosuccinate lyase levels, Protein-tyrosine sulfotransferase 1 levels, Bone mineral density mean, Smoking initiation, Triglyceride levels	9
47	TREM2	ENSG00000095970	Alzheimer's disease, C-reactive protein, C-reactive protein levels, Alzheimer's disease, proxy Alzheimer's disease or related dementias, Alzheimer's disease (adjusted for APOE e4 dosage), TREM2 protein levels, TREML2 protein levels, Triggering receptor expressed on myeloid cells 2 levels, Alzheimer's disease (age of onset), Cerebrospinal fluid soluble TREM2 levels, Alzheimer's disease (late onset…	23
