## Supplementary Table 17 for "Decoding MASLD Progression: A Molecular Trajectory-Based Framework for Modelling Disease Dynamics"

### Sheet: drug_repurposing_for_plasma_mar
Supplementary Table 17. Small molecules extracted from the ChEMBL database as targeting one of the proteins represented in our 57-protein biomarker panel.
disease_stage_(sw)	event	target	description	chembl_drug_id	molecule_type	pref_name	action_type	max_phase	efo_term	mesh_heading
9	ACAT2_SW9_up	ACAT2	acetyl-CoA acetyltransferase 2	CHEMBL478858	Small molecule	PACTIMIBE	INHIBITOR	2	coronary artery disease	Coronary Disease
9	ACAT2_SW9_up	ACAT2	acetyl-CoA acetyltransferase 2	CHEMBL478858	Small molecule	PACTIMIBE	INHIBITOR	2	atherosclerosis	Atherosclerosis
8	AGT_SW8_up	AGT	angiotensinogen	CHEMBL4297887	Unknown	GSK-2586881	HYDROLYTIC ENZYME	2	acute lung injury	Acute Lung Injury
8	AGT_SW8_up	AGT	angiotensinogen	CHEMBL4297887	Unknown	GSK-2586881	HYDROLYTIC ENZYME	2	pulmonary arterial hypertension	Hypertension, Pulmonary
8	AGT_SW8_up	AGT	angiotensinogen	CHEMBL4297887	Unknown	GSK-2586881	HYDROLYTIC ENZYME	2	COVID-19	Severe Acute Respiratory Syndrome
13	AGT_SW13_up	AGT	angiotensinogen	CHEMBL4297887	Unknown	GSK-2586881	HYDROLYTIC ENZYME	2	pulmonary arterial hypertension	Hypertension, Pulmonary
13	AGT_SW13_up	AGT	angiotensinogen	CHEMBL4297887	Unknown	GSK-2586881	HYDROLYTIC ENZYME	2	acute lung injury	Acute Lung Injury
13	AGT_SW13_up	AGT	angiotensinogen	CHEMBL4297887	Unknown	GSK-2586881	HYDROLYTIC ENZYME	2	COVID-19	Severe Acute Respiratory Syndrome
2	COL3A1_SW2_up	COL3A1	collagen type III alpha 1 chain	CHEMBL2095222	Protein	OCRIPLASMIN	HYDROLYTIC ENZYME	4	deep vein thrombosis	Venous Thrombosis
2	COL3A1_SW2_up	COL3A1	collagen type III alpha 1 chain	CHEMBL2095222	Protein	OCRIPLASMIN	HYDROLYTIC ENZYME	4	stroke	Stroke
2	COL3A1_SW2_up	COL3A1	collagen type III alpha 1 chain	CHEMBL2108709	Enzyme	COLLAGENASE CLOSTRIDIUM HISTOLYTICUM	HYDROLYTIC ENZYME	4	contracture	Contracture
2	COL3A1_SW2_up	COL3A1	collagen type III alpha 1 chain	CHEMBL2108709	Enzyme	COLLAGENASE CLOSTRIDIUM HISTOLYTICUM	HYDROLYTIC ENZYME	4	Skin ulcer	Skin Ulcer
2	COL3A1_SW2_up	COL3A1	collagen type III alpha 1 chain	CHEMBL2095222	Protein	OCRIPLASMIN	HYDROLYTIC ENZYME	4	macular holes	Retinal Perforations
2	COL3A1_SW2_up	COL3A1	collagen type III alpha 1 chain	CHEMBL2095222	Protein	OCRIPLASMIN	HYDROLYTIC ENZYME	4	uveitis	Uveitis
2	COL3A1_SW2_up	COL3A1	collagen type III alpha 1 chain	CHEMBL2095222	Protein	OCRIPLASMIN	HYDROLYTIC ENZYME	4	retinal vein occlusion	Retinal Vein Occlusion
2	COL3A1_SW2_up	COL3A1	collagen type III alpha 1 chain	CHEMBL2108709	Enzyme	COLLAGENASE CLOSTRIDIUM HISTOLYTICUM	HYDROLYTIC ENZYME	4	Palmar Fibromatosis	Dupuytren Contracture
2	COL3A1_SW2_up	COL3A1	collagen type III alpha 1 chain	CHEMBL2095222	Protein	OCRIPLASMIN	HYDROLYTIC ENZYME	4	Abnormal retinal morphology	Retinal Diseases
2	COL3A1_SW2_up	COL3A1	collagen type III alpha 1 chain	CHEMBL2108709	Enzyme	COLLAGENASE CLOSTRIDIUM HISTOLYTICUM	HYDROLYTIC ENZYME	4	Edema	Edema
2	COL3A1_SW2_up	COL3A1	collagen type III alpha 1 chain	CHEMBL2108709	Enzyme	COLLAGENASE CLOSTRIDIUM HISTOLYTICUM	HYDROLYTIC ENZYME	4	Peyronie disease	Penile Induration
2	COL3A1_SW2_up	COL3A1	collagen type III alpha 1 chain	CHEMBL2095222	Protein	OCRIPLASMIN	HYDROLYTIC ENZYME	4	eye disease	Eye Diseases
2	COL3A1_SW2_up	COL3A1	collagen type III alpha 1 chain	CHEMBL2095222	Protein	OCRIPLASMIN	HYDROLYTIC ENZYME	4	macular degeneration	Macular Degeneration
2	COL3A1_SW2_up	COL3A1	collagen type III alpha 1 chain	CHEMBL2108709	Enzyme	COLLAGENASE CLOSTRIDIUM HISTOLYTICUM	HYDROLYTIC ENZYME	4	lipoma	Lipoma
2	COL3A1_SW2_up	COL3A1	collagen type III alpha 1 chain	CHEMBL2108709	Enzyme	COLLAGENASE CLOSTRIDIUM HISTOLYTICUM	HYDROLYTIC ENZYME	4	Dupuytren Contracture	Dupuytren Contracture
2	COL3A1_SW2_up	COL3A1	collagen type III alpha 1 chain	CHEMBL2108709	Enzyme	COLLAGENASE CLOSTRIDIUM HISTOLYTICUM	HYDROLYTIC ENZYME	4	ulcer disease	Ulcer
2	COL3A1_SW2_up	COL3A1	collagen type III alpha 1 chain	CHEMBL2108709	Enzyme	COLLAGENASE CLOSTRIDIUM HISTOLYTICUM	HYDROLYTIC ENZYME	4	Urethral stricture	Urethral Stricture
2	COL3A1_SW2_up	COL3A1	collagen type III alpha 1 chain	CHEMBL2108709	Enzyme	COLLAGENASE CLOSTRIDIUM HISTOLYTICUM	HYDROLYTIC ENZYME	4	Tendinopathy	Tendinopathy
2	COL3A1_SW2_up	COL3A1	collagen type III alpha 1 chain	CHEMBL2108709	Enzyme	COLLAGENASE CLOSTRIDIUM HISTOLYTICUM	HYDROLYTIC ENZYME	4	decubitus ulcer	Pressure Ulcer
2	COL3A1_SW2_up	COL3A1	collagen type III alpha 1 chain	CHEMBL2108709	Enzyme	COLLAGENASE CLOSTRIDIUM HISTOLYTICUM	HYDROLYTIC ENZYME	4	Abnormality of connective tissue	Penile Induration
2	COL3A1_SW2_up	COL3A1	collagen type III alpha 1 chain	CHEMBL2108709	Enzyme	COLLAGENASE CLOSTRIDIUM HISTOLYTICUM	HYDROLYTIC ENZYME	4	frozen shoulder	Bursitis
2	COL3A1_SW2_up	COL3A1	collagen type III alpha 1 chain	CHEMBL2108709	Enzyme	COLLAGENASE CLOSTRIDIUM HISTOLYTICUM	HYDROLYTIC ENZYME	4	Penile Fibromatosis	Penile Induration
2	COL3A1_SW2_up	COL3A1	collagen type III alpha 1 chain	CHEMBL2108709	Enzyme	COLLAGENASE CLOSTRIDIUM HISTOLYTICUM	HYDROLYTIC ENZYME	4	diabetic foot	Diabetic Foot
8	COL3A1_SW8_up	COL3A1	collagen type III alpha 1 chain	CHEMBL2108709	Enzyme	COLLAGENASE CLOSTRIDIUM HISTOLYTICUM	HYDROLYTIC ENZYME	4	Edema	Edema
8	COL3A1_SW8_up	COL3A1	collagen type III alpha 1 chain	CHEMBL2108709	Enzyme	COLLAGENASE CLOSTRIDIUM HISTOLYTICUM	HYDROLYTIC ENZYME	4	Peyronie disease	Penile Induration
8	COL3A1_SW8_up	COL3A1	collagen type III alpha 1 chain	CHEMBL2095222	Protein	OCRIPLASMIN	HYDROLYTIC ENZYME	4	stroke	Stroke
8	COL3A1_SW8_up	COL3A1	collagen type III alpha 1 chain	CHEMBL2095222	Protein	OCRIPLASMIN	HYDROLYTIC ENZYME	4	deep vein thrombosis	Venous Thrombosis
8	COL3A1_SW8_up	COL3A1	collagen type III alpha 1 chain	CHEMBL2095222	Protein	OCRIPLASMIN	HYDROLYTIC ENZYME	4	retinal vein occlusion	Retinal Vein Occlusion
8	COL3A1_SW8_up	COL3A1	collagen type III alpha 1 chain	CHEMBL2095222	Protein	OCRIPLASMIN	HYDROLYTIC ENZYME	4	uveitis	Uveitis
8	COL3A1_SW8_up	COL3A1	collagen type III alpha 1 chain	CHEMBL2095222	Protein	OCRIPLASMIN	HYDROLYTIC ENZYME	4	macular holes	Retinal Perforations
8	COL3A1_SW8_up	COL3A1	collagen type III alpha 1 chain	CHEMBL2095222	Protein	OCRIPLASMIN	HYDROLYTIC ENZYME	4	macular degeneration	Macular Degeneration
8	COL3A1_SW8_up	COL3A1	collagen type III alpha 1 chain	CHEMBL2095222	Protein	OCRIPLASMIN	HYDROLYTIC ENZYME	4	eye disease	Eye Diseases
8	COL3A1_SW8_up	COL3A1	collagen type III alpha 1 chain	CHEMBL2095222	Protein	OCRIPLASMIN	HYDROLYTIC ENZYME	4	Abnormal retinal morphology	Retinal Diseases
8	COL3A1_SW8_up	COL3A1	collagen type III alpha 1 chain	CHEMBL2108709	Enzyme	COLLAGENASE CLOSTRIDIUM HISTOLYTICUM	HYDROLYTIC ENZYME	4	Penile Fibromatosis	Penile Induration
8	COL3A1_SW8_up	COL3A1	collagen type III alpha 1 chain	CHEMBL2108709	Enzyme	COLLAGENASE CLOSTRIDIUM HISTOLYTICUM	HYDROLYTIC ENZYME	4	contracture	Contracture
8	COL3A1_SW8_up	COL3A1	collagen type III alpha 1 chain	CHEMBL2108709	Enzyme	COLLAGENASE CLOSTRIDIUM HISTOLYTICUM	HYDROLYTIC ENZYME	4	Palmar Fibromatosis	Dupuytren Contracture
8	COL3A1_SW8_up	COL3A1	collagen type III alpha 1 chain	CHEMBL2108709	Enzyme	COLLAGENASE CLOSTRIDIUM HISTOLYTICUM	HYDROLYTIC ENZYME	4	diabetic foot	Diabetic Foot
8	COL3A1_SW8_up	COL3A1	collagen type III alpha 1 chain	CHEMBL2108709	Enzyme	COLLAGENASE CLOSTRIDIUM HISTOLYTICUM	HYDROLYTIC ENZYME	4	ulcer disease	Ulcer
8	COL3A1_SW8_up	COL3A1	collagen type III alpha 1 chain	CHEMBL2108709	Enzyme	COLLAGENASE CLOSTRIDIUM HISTOLYTICUM	HYDROLYTIC ENZYME	4	Urethral stricture	Urethral Stricture
8	COL3A1_SW8_up	COL3A1	collagen type III alpha 1 chain	CHEMBL2108709	Enzyme	COLLAGENASE CLOSTRIDIUM HISTOLYTICUM	HYDROLYTIC ENZYME	4	Tendinopathy	Tendinopathy
8	COL3A1_SW8_up	COL3A1	collagen type III alpha 1 chain	CHEMBL2108709	Enzyme	COLLAGENASE CLOSTRIDIUM HISTOLYTICUM	HYDROLYTIC ENZYME	4	decubitus ulcer	Pressure Ulcer
8	COL3A1_SW8_up	COL3A1	collagen type III alpha 1 chain	CHEMBL2108709	Enzyme	COLLAGENASE CLOSTRIDIUM HISTOLYTICUM	HYDROLYTIC ENZYME	4	Abnormality of connective tissue	Penile Induration
8	COL3A1_SW8_up	COL3A1	collagen type III alpha 1 chain	CHEMBL2108709	Enzyme	COLLAGENASE CLOSTRIDIUM HISTOLYTICUM	HYDROLYTIC ENZYME	4	frozen shoulder	Bursitis
8	COL3A1_SW8_up	COL3A1	collagen type III alpha 1 chain	CHEMBL2108709	Enzyme	COLLAGENASE CLOSTRIDIUM HISTOLYTICUM	HYDROLYTIC ENZYME	4	lipoma	Lipoma
8	COL3A1_SW8_up	COL3A1	collagen type III alpha 1 chain	CHEMBL2108709	Enzyme	COLLAGENASE CLOSTRIDIUM HISTOLYTICUM	HYDROLYTIC ENZYME	4	Dupuytren Contracture	Dupuytren Contracture
8	COL3A1_SW8_up	COL3A1	collagen type III alpha 1 chain	CHEMBL2108709	Enzyme	COLLAGENASE CLOSTRIDIUM HISTOLYTICUM	HYDROLYTIC ENZYME	4	Skin ulcer	Skin Ulcer
13	COL3A1_SW13_up	COL3A1	collagen type III alpha 1 chain	CHEMBL2108709	Enzyme	COLLAGENASE CLOSTRIDIUM HISTOLYTICUM	HYDROLYTIC ENZYME	4	Peyronie disease	Penile Induration
13	COL3A1_SW13_up	COL3A1	collagen type III alpha 1 chain	CHEMBL2108709	Enzyme	COLLAGENASE CLOSTRIDIUM HISTOLYTICUM	HYDROLYTIC ENZYME	4	Urethral stricture	Urethral Stricture
13	COL3A1_SW13_up	COL3A1	collagen type III alpha 1 chain	CHEMBL2108709	Enzyme	COLLAGENASE CLOSTRIDIUM HISTOLYTICUM	HYDROLYTIC ENZYME	4	contracture	Contracture
13	COL3A1_SW13_up	COL3A1	collagen type III alpha 1 chain	CHEMBL2108709	Enzyme	COLLAGENASE CLOSTRIDIUM HISTOLYTICUM	HYDROLYTIC ENZYME	4	Skin ulcer	Skin Ulcer
13	COL3A1_SW13_up	COL3A1	collagen type III alpha 1 chain	CHEMBL2108709	Enzyme	COLLAGENASE CLOSTRIDIUM HISTOLYTICUM	HYDROLYTIC ENZYME	4	Dupuytren Contracture	Dupuytren Contracture
13	COL3A1_SW13_up	COL3A1	collagen type III alpha 1 chain	CHEMBL2108709	Enzyme	COLLAGENASE CLOSTRIDIUM HISTOLYTICUM	HYDROLYTIC ENZYME	4	lipoma	Lipoma
13	COL3A1_SW13_up	COL3A1	collagen type III alpha 1 chain	CHEMBL2108709	Enzyme	COLLAGENASE CLOSTRIDIUM HISTOLYTICUM	HYDROLYTIC ENZYME	4	frozen shoulder	Bursitis
13	COL3A1_SW13_up	COL3A1	collagen type III alpha 1 chain	CHEMBL2108709	Enzyme	COLLAGENASE CLOSTRIDIUM HISTOLYTICUM	HYDROLYTIC ENZYME	4	Abnormality of connective tissue	Penile Induration
13	COL3A1_SW13_up	COL3A1	collagen type III alpha 1 chain	CHEMBL2108709	Enzyme	COLLAGENASE CLOSTRIDIUM HISTOLYTICUM	HYDROLYTIC ENZYME	4	decubitus ulcer	Pressure Ulcer
13	COL3A1_SW13_up	COL3A1	collagen type III alpha 1 chain	CHEMBL2108709	Enzyme	COLLAGENASE CLOSTRIDIUM HISTOLYTICUM	HYDROLYTIC ENZYME	4	Tendinopathy	Tendinopathy
13	COL3A1_SW13_up	COL3A1	collagen type III alpha 1 chain	CHEMBL2095222	Protein	OCRIPLASMIN	HYDROLYTIC ENZYME	4	Abnormal retinal morphology	Retinal Diseases
13	COL3A1_SW13_up	COL3A1	collagen type III alpha 1 chain	CHEMBL2108709	Enzyme	COLLAGENASE CLOSTRIDIUM HISTOLYTICUM	HYDROLYTIC ENZYME	4	ulcer disease	Ulcer
13	COL3A1_SW13_up	COL3A1	collagen type III alpha 1 chain	CHEMBL2108709	Enzyme	COLLAGENASE CLOSTRIDIUM HISTOLYTICUM	HYDROLYTIC ENZYME	4	diabetic foot	Diabetic Foot
13	COL3A1_SW13_up	COL3A1	collagen type III alpha 1 chain	CHEMBL2108709	Enzyme	COLLAGENASE CLOSTRIDIUM HISTOLYTICUM	HYDROLYTIC ENZYME	4	Penile Fibromatosis	Penile Induration
13	COL3A1_SW13_up	COL3A1	collagen type III alpha 1 chain	CHEMBL2108709	Enzyme	COLLAGENASE CLOSTRIDIUM HISTOLYTICUM	HYDROLYTIC ENZYME	4	Palmar Fibromatosis	Dupuytren Contracture
13	COL3A1_SW13_up	COL3A1	collagen type III alpha 1 chain	CHEMBL2108709	Enzyme	COLLAGENASE CLOSTRIDIUM HISTOLYTICUM	HYDROLYTIC ENZYME	4	Edema	Edema
13	COL3A1_SW13_up	COL3A1	collagen type III alpha 1 chain	CHEMBL2095222	Protein	OCRIPLASMIN	HYDROLYTIC ENZYME	4	stroke	Stroke
13	COL3A1_SW13_up	COL3A1	collagen type III alpha 1 chain	CHEMBL2095222	Protein	OCRIPLASMIN	HYDROLYTIC ENZYME	4	deep vein thrombosis	Venous Thrombosis
13	COL3A1_SW13_up	COL3A1	collagen type III alpha 1 chain	CHEMBL2095222	Protein	OCRIPLASMIN	HYDROLYTIC ENZYME	4	retinal vein occlusion	Retinal Vein Occlusion
13	COL3A1_SW13_up	COL3A1	collagen type III alpha 1 chain	CHEMBL2095222	Protein	OCRIPLASMIN	HYDROLYTIC ENZYME	4	uveitis	Uveitis
13	COL3A1_SW13_up	COL3A1	collagen type III alpha 1 chain	CHEMBL2095222	Protein	OCRIPLASMIN	HYDROLYTIC ENZYME	4	macular holes	Retinal Perforations
13	COL3A1_SW13_up	COL3A1	collagen type III alpha 1 chain	CHEMBL2095222	Protein	OCRIPLASMIN	HYDROLYTIC ENZYME	4	macular degeneration	Macular Degeneration
13	COL3A1_SW13_up	COL3A1	collagen type III alpha 1 chain	CHEMBL2095222	Protein	OCRIPLASMIN	HYDROLYTIC ENZYME	4	eye disease	Eye Diseases
8	CXCL8_SW8_up	CXCL8	C-X-C motif chemokine ligand 8	CHEMBL2109616	Unknown	ABX-IL8	INHIBITOR	2	chronic bronchitis	Bronchitis, Chronic
8	CXCL8_SW8_up	CXCL8	C-X-C motif chemokine ligand 8	CHEMBL5314551	Antibody	ADAKITUG	INHIBITOR	2	prostate adenocarcinoma	Prostatic Neoplasms
8	CXCL8_SW8_up	CXCL8	C-X-C motif chemokine ligand 8	CHEMBL5314551	Antibody	ADAKITUG	INHIBITOR	2	cancer	Neoplasms
8	CXCL8_SW8_up	CXCL8	C-X-C motif chemokine ligand 8	CHEMBL5314551	Antibody	ADAKITUG	INHIBITOR	2	neoplasm	Neoplasms
8	CXCL8_SW8_up	CXCL8	C-X-C motif chemokine ligand 8	CHEMBL5314551	Antibody	ADAKITUG	INHIBITOR	2	colon carcinoma	Colonic Neoplasms
8	CXCL8_SW8_up	CXCL8	C-X-C motif chemokine ligand 8	CHEMBL5314551	Antibody	ADAKITUG	INHIBITOR	2	pancreatic carcinoma	Pancreatic Neoplasms
8	CXCL8_SW8_up	CXCL8	C-X-C motif chemokine ligand 8	CHEMBL5314551	Antibody	ADAKITUG	INHIBITOR	2	melanoma	Melanoma
8	CXCL8_SW8_up	CXCL8	C-X-C motif chemokine ligand 8	CHEMBL5314551	Antibody	ADAKITUG	INHIBITOR	2	myelodysplastic syndrome	Myelodysplastic Syndromes
8	CXCL8_SW8_up	CXCL8	C-X-C motif chemokine ligand 8	CHEMBL5314551	Antibody	ADAKITUG	INHIBITOR	2	hepatocellular carcinoma	Carcinoma, Hepatocellular
8	CXCL8_SW8_up	CXCL8	C-X-C motif chemokine ligand 8	CHEMBL5314551	Antibody	ADAKITUG	INHIBITOR	2	head and neck squamous cell carcinoma	Carcinoma, Squamous Cell
8	CXCL8_SW8_up	CXCL8	C-X-C motif chemokine ligand 8	CHEMBL5314551	Antibody	ADAKITUG	INHIBITOR	2	COVID-19	Severe Acute Respiratory Syndrome
12	CXCL8_SW12_up	CXCL8	C-X-C motif chemokine ligand 8	CHEMBL2109616	Unknown	ABX-IL8	INHIBITOR	2	chronic bronchitis	Bronchitis, Chronic
12	CXCL8_SW12_up	CXCL8	C-X-C motif chemokine ligand 8	CHEMBL5314551	Antibody	ADAKITUG	INHIBITOR	2	pancreatic carcinoma	Pancreatic Neoplasms
12	CXCL8_SW12_up	CXCL8	C-X-C motif chemokine ligand 8	CHEMBL5314551	Antibody	ADAKITUG	INHIBITOR	2	melanoma	Melanoma
12	CXCL8_SW12_up	CXCL8	C-X-C motif chemokine ligand 8	CHEMBL5314551	Antibody	ADAKITUG	INHIBITOR	2	myelodysplastic syndrome	Myelodysplastic Syndromes
12	CXCL8_SW12_up	CXCL8	C-X-C motif chemokine ligand 8	CHEMBL5314551	Antibody	ADAKITUG	INHIBITOR	2	hepatocellular carcinoma	Carcinoma, Hepatocellular
12	CXCL8_SW12_up	CXCL8	C-X-C motif chemokine ligand 8	CHEMBL5314551	Antibody	ADAKITUG	INHIBITOR	2	head and neck squamous cell carcinoma	Carcinoma, Squamous Cell
12	CXCL8_SW12_up	CXCL8	C-X-C motif chemokine ligand 8	CHEMBL5314551	Antibody	ADAKITUG	INHIBITOR	2	COVID-19	Severe Acute Respiratory Syndrome
12	CXCL8_SW12_up	CXCL8	C-X-C motif chemokine ligand 8	CHEMBL5314551	Antibody	ADAKITUG	INHIBITOR	2	prostate adenocarcinoma	Prostatic Neoplasms
12	CXCL8_SW12_up	CXCL8	C-X-C motif chemokine ligand 8	CHEMBL5314551	Antibody	ADAKITUG	INHIBITOR	2	neoplasm	Neoplasms
12	CXCL8_SW12_up	CXCL8	C-X-C motif chemokine ligand 8	CHEMBL5314551	Antibody	ADAKITUG	INHIBITOR	2	colon carcinoma	Colonic Neoplasms
12	CXCL8_SW12_up	CXCL8	C-X-C motif chemokine ligand 8	CHEMBL5314551	Antibody	ADAKITUG	INHIBITOR	2	cancer	Neoplasms
8	F11_SW8_up	F11	coagulation factor XI	CHEMBL4297549	Protein	HUMAN C1-ESTERASE INHIBITOR	INHIBITOR	4	hereditary angioedema	Angioedemas, Hereditary
8	F11_SW8_up	F11	coagulation factor XI	CHEMBL4650369	Antibody	ABELACIMAB	INHIBITOR	3	atrial fibrillation	Atrial Fibrillation
8	F11_SW8_up	F11	coagulation factor XI	CHEMBL4297905	Antibody	OSOCIMAB	NEGATIVE ALLOSTERIC MODULATOR	2
8	F11_SW8_up	F11	coagulation factor XI	CHEMBL4297549	Protein	HUMAN C1-ESTERASE INHIBITOR	INHIBITOR	4	COVID-19	Severe Acute Respiratory Syndrome
8	F11_SW8_up	F11	coagulation factor XI	CHEMBL4297549	Protein	HUMAN C1-ESTERASE INHIBITOR	INHIBITOR	4	chronic kidney disease	Renal Insufficiency, Chronic
8	F11_SW8_up	F11	coagulation factor XI	CHEMBL4297549	Protein	HUMAN C1-ESTERASE INHIBITOR	INHIBITOR	4	neuromyelitis optica	Neuromyelitis Optica
8	F11_SW8_up	F11	coagulation factor XI	CHEMBL4112929	Small molecule	MILVEXIAN	INHIBITOR	3	acute coronary syndrome	Acute Coronary Syndrome
8	F11_SW8_up	F11	coagulation factor XI	CHEMBL4297549	Protein	HUMAN C1-ESTERASE INHIBITOR	INHIBITOR	4	kidney failure	Renal Insufficiency
8	F11_SW8_up	F11	coagulation factor XI	CHEMBL4650369	Antibody	ABELACIMAB	INHIBITOR	3	venous thromboembolism	Venous Thromboembolism
8	F11_SW8_up	F11	coagulation factor XI	CHEMBL4112929	Small molecule	MILVEXIAN	INHIBITOR	3	thrombotic disease	Thrombosis
8	F11_SW8_up	F11	coagulation factor XI	CHEMBL4112929	Small molecule	MILVEXIAN	INHIBITOR	3	atrial fibrillation	Atrial Fibrillation
8	F11_SW8_up	F11	coagulation factor XI	CHEMBL4297549	Protein	HUMAN C1-ESTERASE INHIBITOR	INHIBITOR	4	angioedema	Angioedema
4	GAS6_SW4_up	GAS6	growth arrest specific 6	CHEMBL4594462	Protein	BATIRAXCEPT	INHIBITOR	3	ovarian cancer	Ovarian Neoplasms
4	GAS6_SW4_up	GAS6	growth arrest specific 6	CHEMBL4594462	Protein	BATIRAXCEPT	INHIBITOR	3	urothelial carcinoma	Urinary Bladder Neoplasms
4	GAS6_SW4_up	GAS6	growth arrest specific 6	CHEMBL4594462	Protein	BATIRAXCEPT	INHIBITOR	3	ovarian neoplasm	Ovarian Neoplasms
4	GAS6_SW4_up	GAS6	growth arrest specific 6	CHEMBL4594462	Protein	BATIRAXCEPT	INHIBITOR	3	neoplasm	Neoplasms
4	GAS6_SW4_up	GAS6	growth arrest specific 6	CHEMBL4594462	Protein	BATIRAXCEPT	INHIBITOR	3	clear cell renal carcinoma	Carcinoma, Renal Cell
4	GAS6_SW4_up	GAS6	growth arrest specific 6	CHEMBL4594462	Protein	BATIRAXCEPT	INHIBITOR	3	uterine cancer	Uterine Neoplasms
4	GAS6_SW4_up	GAS6	growth arrest specific 6	CHEMBL4594462	Protein	BATIRAXCEPT	INHIBITOR	3	IGA glomerulonephritis	Glomerulonephritis, IGA
8	GAS6_SW8_up	GAS6	growth arrest specific 6	CHEMBL4594462	Protein	BATIRAXCEPT	INHIBITOR	3	clear cell renal carcinoma	Carcinoma, Renal Cell
8	GAS6_SW8_up	GAS6	growth arrest specific 6	CHEMBL4594462	Protein	BATIRAXCEPT	INHIBITOR	3	IGA glomerulonephritis	Glomerulonephritis, IGA
8	GAS6_SW8_up	GAS6	growth arrest specific 6	CHEMBL4594462	Protein	BATIRAXCEPT	INHIBITOR	3	urothelial carcinoma	Urinary Bladder Neoplasms
8	GAS6_SW8_up	GAS6	growth arrest specific 6	CHEMBL4594462	Protein	BATIRAXCEPT	INHIBITOR	3	ovarian cancer	Ovarian Neoplasms
8	GAS6_SW8_up	GAS6	growth arrest specific 6	CHEMBL4594462	Protein	BATIRAXCEPT	INHIBITOR	3	neoplasm	Neoplasms
8	GAS6_SW8_up	GAS6	growth arrest specific 6	CHEMBL4594462	Protein	BATIRAXCEPT	INHIBITOR	3	ovarian neoplasm	Ovarian Neoplasms
8	GAS6_SW8_up	GAS6	growth arrest specific 6	CHEMBL4594462	Protein	BATIRAXCEPT	INHIBITOR	3	uterine cancer	Uterine Neoplasms
9	GPC3_SW9_up	GPC3	glypican 3	CHEMBL4298089	Antibody	CODRITUZUMAB	INHIBITOR	2	neoplasm	Neoplasms
9	GPC3_SW9_up	GPC3	glypican 3	CHEMBL4298089	Antibody	CODRITUZUMAB	INHIBITOR	2	hepatocellular carcinoma	Carcinoma, Hepatocellular
13	PTGDS_SW13_up	PTGDS	prostaglandin D2 synthase	CHEMBL345524	Small molecule	ANTRAFENINE	INHIBITOR	4
6	RPS4X_SW6_up	S ribosomal proteins		CHEMBL4297789	Unknown	MT-3724	INHIBITOR	2	lymphoid leukemia	Leukemia, Lymphoid
6	RPS4X_SW6_up	S ribosomal proteins		CHEMBL2108785	Antibody drug conjugate	ZOLIMOMAB ARITOX	INHIBITOR	2
6	RPS4X_SW6_up	S ribosomal proteins		CHEMBL4297789	Unknown	MT-3724	INHIBITOR	2	chronic lymphocytic leukemia	Leukemia, Lymphocytic, Chronic, B-Cell
6	RPS4X_SW6_up	S ribosomal proteins		CHEMBL1743000	Antibody drug conjugate	CITATUZUMAB BOGATOX	INHIBITOR	2	neoplasm	Neoplasms
6	RPS4X_SW6_up	S ribosomal proteins		CHEMBL2108790	Antibody drug conjugate	TELIMOMAB ARITOX	INHIBITOR	2	hepatitis B virus infection	Hepatitis B, Chronic
6	RPS4X_SW6_up	S ribosomal proteins		CHEMBL2109124	Antibody drug conjugate	DORLIMOMAB ARITOX	INHIBITOR	2
6	RPS4X_SW6_up	S ribosomal proteins		CHEMBL123292	Small molecule	CYCLOHEXIMIDE	INHIBITOR	2
6	RPS4X_SW6_up	S ribosomal proteins		CHEMBL4297789	Unknown	MT-3724	INHIBITOR	2	non-Hodgkins lymphoma	Lymphoma, Non-Hodgkin
6	RPS4X_SW6_up	S ribosomal proteins		CHEMBL4297789	Unknown	MT-3724	INHIBITOR	2	neoplasm of mature B-cells	Lymphoma, Follicular
6	RPS4X_SW6_up	S ribosomal proteins		CHEMBL4297789	Unknown	MT-3724	INHIBITOR	2	diffuse large B-cell lymphoma	Lymphoma, Large B-Cell, Diffuse
6	RPS4X_SW6_up	S ribosomal proteins		CHEMBL2107890	Antibody drug conjugate	TAPLITUMOMAB PAPTOX	INHIBITOR	2
12	RPS4X_SW12_up	S ribosomal proteins		CHEMBL2109124	Antibody drug conjugate	DORLIMOMAB ARITOX	INHIBITOR	2
12	RPS4X_SW12_up	S ribosomal proteins		CHEMBL123292	Small molecule	CYCLOHEXIMIDE	INHIBITOR	2
12	RPS4X_SW12_up	S ribosomal proteins		CHEMBL4297789	Unknown	MT-3724	INHIBITOR	2	diffuse large B-cell lymphoma	Lymphoma, Large B-Cell, Diffuse
12	RPS4X_SW12_up	S ribosomal proteins		CHEMBL4297789	Unknown	MT-3724	INHIBITOR	2	lymphoid leukemia	Leukemia, Lymphoid
12	RPS4X_SW12_up	S ribosomal proteins		CHEMBL4297789	Unknown	MT-3724	INHIBITOR	2	chronic lymphocytic leukemia	Leukemia, Lymphocytic, Chronic, B-Cell
12	RPS4X_SW12_up	S ribosomal proteins		CHEMBL4297789	Unknown	MT-3724	INHIBITOR	2	non-Hodgkins lymphoma	Lymphoma, Non-Hodgkin
12	RPS4X_SW12_up	S ribosomal proteins		CHEMBL4297789	Unknown	MT-3724	INHIBITOR	2	neoplasm of mature B-cells	Lymphoma, Follicular
12	RPS4X_SW12_up	S ribosomal proteins		CHEMBL2108785	Antibody drug conjugate	ZOLIMOMAB ARITOX	INHIBITOR	2
12	RPS4X_SW12_up	S ribosomal proteins		CHEMBL2107890	Antibody drug conjugate	TAPLITUMOMAB PAPTOX	INHIBITOR	2
12	RPS4X_SW12_up	S ribosomal proteins		CHEMBL1743000	Antibody drug conjugate	CITATUZUMAB BOGATOX	INHIBITOR	2	neoplasm	Neoplasms
12	RPS4X_SW12_up	S ribosomal proteins		CHEMBL2108790	Antibody drug conjugate	TELIMOMAB ARITOX	INHIBITOR	2	hepatitis B virus infection	Hepatitis B, Chronic
2	SERPINE1_SW2_up	SERPINE1	serpin family E member 1	CHEMBL325424	Small molecule	ALEPLASININ	INHIBITOR	2	Alzheimer disease	Alzheimer Disease
7	SERPINE1_SW7_up	SERPINE1	serpin family E member 1	CHEMBL325424	Small molecule	ALEPLASININ	INHIBITOR	2	Alzheimer disease	Alzheimer Disease
